# A whole-animal phenotypic drug screen identifies suppressors of atherogenic lipoproteins

**DOI:** 10.1101/2024.11.14.623618

**Authors:** Daniel J. Kelpsch, Liyun Zhang, James H. Thierer, Adrian G. Rivera Cruz, Kobe Koren, Urmi Kumar, Yuki Lin, Monica R. Hensley, Mira Sohn, Jun O. Liu, Thomas Lectka, Jeff S. Mumm, Steven A. Farber

## Abstract

Lipoproteins are essential for lipid transport in all bilaterians. A single Apolipoprotein B (ApoB) molecule is the inseparable structural scaffold of each ApoB-containing lipoprotein (B-lps), which are responsible for transporting lipids to peripheral tissues. The cellular mechanisms that regulate ApoB and B-lp production, secretion, transport, and degradation remain to be fully defined. In humans, elevated levels of vascular B-lps play a causative role in cardiovascular disease. Previously, we have detailed that human B-lp biology is remarkably conserved in the zebrafish using an *in vivo* chemiluminescent reporter of ApoB (LipoGlo) that does not disrupt ApoB function. Thus, the LipoGlo model is an ideal system for identifying novel mechanisms of ApoB modulation and, due to the ability of zebrafish to generate many progeny, is particularly amenable to large-scale phenotypic drug screening. Here, we report a screen of roughly 3000 compounds that identified 49 unique ApoB-lowering hits. Nineteen hits passed orthogonal screening criteria and seven were subjected to extensive phenotyping. A licorice root component, enoxolone, significantly lowered B-lps only in animals that express a functional allele of the nuclear hormone receptor Hepatocyte Nuclear Factor 4⍺ (HNF4⍺). Consistent with this result, inhibitors of HNF4⍺ also reduce B-lp levels. These data demonstrate that mechanism(s) of action can be rapidly determined from a whole animal zebrafish phenotypic screen. Given the well documented role of HNF4⍺ in human B-lp biology, these data validate the LipoGlo screening platform for identifying small molecule modulators of B-lps that play a critical role in a leading cause of worldwide mortality.
