## Supplementary material for "A whole-animal phenotypic drug screen identifies suppressors of atherogenic lipoproteins": Clp_lpCount.csv

Treatment	1	2	3	4	5	6	7	8	9	10	11	12
A	5 µM lomitapide	8 µM	4 µM	Vehicle	Empty	Empty	Empty	Empty	Empty	Empty	Empty	Empty
B	5 µM lomitapide	8 µM	4 µM	Vehicle	Empty	Empty	Empty	Empty	Empty	Empty	Empty	Empty
C	5 µM lomitapide	8 µM	4 µM	Vehicle	Empty	Empty	Empty	Empty	Empty	Empty	Empty	Empty
D	5 µM lomitapide	8 µM	4 µM	Vehicle	Empty	Empty	Empty	Empty	Empty	Empty	Empty	Empty
E	5 µM lomitapide	8 µM	4 µM	Vehicle	Empty	Empty	Empty	Empty	Empty	Empty	Empty	Empty
F	5 µM lomitapide	8 µM	4 µM	Vehicle	Empty	Empty	Empty	Empty	Empty	Empty	Empty	Empty
G	5 µM lomitapide	8 µM	4 µM	Vehicle	Empty	Empty	Empty	Empty	Empty	Empty	Empty	Empty
H	5 µM lomitapide	8 µM	4 µM	Vehicle	Empty	Empty	Empty	Empty	Empty	Empty	Empty	Empty
P1	1	2	3	4	5	6	7	8	9	10	11	12
A	19090371	38747572	52213313	79753005
B	13048000	51647498	43049213	84078178
C	26367517	51812931	27961528	67075895
D	19095493	35467143	36304312	74533421
E	27754333	50927458	38947137	58253722
F			35273673
G			32471000
H			54068335
P2	1	2	3	4	5	6	7	8	9	10	11	12
A	19869297	34426995	29117491	69537670
B	17202126	22509473	41419420	54941044
C	7636947	42315583	34066706	43471527
D	7177623	28956676	31387920	55123230
E	8450257	41688164	46880414	50266513
F			35012159
G			40266427
H			48080133
P3	1	2	3	4
A		40423789	58436030	50559061
B	12955871	59669214	50708282	76725597
C	10230879	55444351	44644524	58586712
D	24002474	61341582	43402379	74950020
E		25364510	22303212	45205440
F			44432960
G			65320526
H			47564506
P4	5μM Lomitapide	8μM	4μM	Vehicle
A	9061573	46206535	52693408	61114801
B	6460928	51465469	54421020	68599474
C	7050998	54538825	30087771	64729220
D	8424502	48813101	50202109	61638652
E	8000075	39808364	50042331	67913230
F			29506209
G			33220964
H			59669214
