## Supplementary material for "A whole-animal phenotypic drug screen identifies suppressors of atherogenic lipoproteins": Dox_lpCount.csv

Treatment	1	2	3	4	5	6	7	8	9	10	11	12
A	5 µM lomitapide	8 µM	4 µM	Vehicle	Empty	Empty	Empty	Empty	Empty	Empty	Empty	Empty
B	5 µM lomitapide	8 µM	4 µM	Vehicle	Empty	Empty	Empty	Empty	Empty	Empty	Empty	Empty
C	5 µM lomitapide	8 µM	4 µM	Vehicle	Empty	Empty	Empty	Empty	Empty	Empty	Empty	Empty
D	5 µM lomitapide	8 µM	4 µM	Vehicle	Empty	Empty	Empty	Empty	Empty	Empty	Empty	Empty
E	5 µM lomitapide	8 µM	4 µM	Vehicle	Empty	Empty	Empty	Empty	Empty	Empty	Empty	Empty
F	5 µM lomitapide	8 µM	4 µM	Vehicle	Empty	Empty	Empty	Empty	Empty	Empty	Empty	Empty
G	5 µM lomitapide	8 µM	4 µM	Vehicle	Empty	Empty	Empty	Empty	Empty	Empty	Empty	Empty
H	5 µM lomitapide	8 µM	4 µM	Vehicle	Empty	Empty	Empty	Empty	Empty	Empty	Empty	Empty
P1	1	2	3	4	5	6	7	8	9	10	11	12
A	28529742	59140020	60153159	56188667
B	19139750	53681229	59630264	59781168
C	15199559	55780947	58391757	61842738
D	16092172	59199264		61880565
E	18433056	65715552	61118973	60903049
F	11781285		53050238	59942882
G	10984804		56897301	59727271
H	12177289		59835069	49812145
P2	1	2	3	4	5	6	7	8	9	10	11	12
A	158742	385648	453358	331035
B	145649	405716	391795	377322
C		347258	331357	390083
D	144609	361259	412076	411858
E	172976	380031	353082	294439
F			311709
G			368086
H			308700
P3	1	2	3	4
A	19090371	64388277	81826913	79753005
B	13048000	80023699	67505650	84078178
C	26367517	89286260	74698089	67075895
D	19095493	75296663	81926593	74533421
E	27754333	74116409	82979501	58253722
F			46869946
G			95410717
H			83362207
