## Supplementary material for "A whole-animal phenotypic drug screen identifies suppressors of atherogenic lipoproteins": Pcp_lpCount.csv

Treatment	1	2	3	4	5	6	7	8	9	10	11	12
A	5 µM lomitapide	8 µM	4 µM	Vehicle	Empty	Empty	Empty	Empty	Empty	Empty	Empty	Empty
B	5 µM lomitapide	8 µM	4 µM	Vehicle	Empty	Empty	Empty	Empty	Empty	Empty	Empty	Empty
C	5 µM lomitapide	8 µM	4 µM	Vehicle	Empty	Empty	Empty	Empty	Empty	Empty	Empty	Empty
D	5 µM lomitapide	8 µM	4 µM	Vehicle	Empty	Empty	Empty	Empty	Empty	Empty	Empty	Empty
E	5 µM lomitapide	8 µM	4 µM	Vehicle	Empty	Empty	Empty	Empty	Empty	Empty	Empty	Empty
F	5 µM lomitapide	8 µM	4 µM	Vehicle	Empty	Empty	Empty	Empty	Empty	Empty	Empty	Empty
G	5 µM lomitapide	8 µM	4 µM	Vehicle	Empty	Empty	Empty	Empty	Empty	Empty	Empty	Empty
H	5 µM lomitapide	8 µM	4 µM	Vehicle	Empty	Empty	Empty	Empty	Empty	Empty	Empty	Empty
P1	1	2	3	4	5	6	7	8	9	10	11	12
A	15126736	38591997	58309593	72419805
B	14652830	26524499	73148205	83253497
C	19210021	40884301	45594571	65111650
D	13578677	27668161	57798638	68842018
E	15187906	24763068	71883505	62852390
F			50444480	39626927
G			57562094	75123073
H			51996442	88149414
P2	1	2	3	4	5	6	7	8	9	10	11	12
A	129371	138615	185797	248378
B	33001	109909	232408	243806
C	66217	140749	214614	294451
D	33833	115651	213690	310483
E	32171	119855	148259	234958
F			223602
G			190500
H			160672
P3	1	2	3	4
A	158742	325349	292600	331035
B	145649	288583	291976	377322
C		334263	288273	390083
D	144609	236924	283088	411858
E	172976	308152	266288	294439
F			252491
G			278464
H			251004
