## Supplementary material for "A whole-animal phenotypic drug screen identifies suppressors of atherogenic lipoproteins": Pmx_lpCount.csv

Treatment	1	2	3	4	5	6	7	8	9	10	11	12
A	5 µM lomitapide	4 µM	2 µM	Vehicle	Empty	Empty	Empty	Empty	Empty	Empty	Empty	Empty
B	5 µM lomitapide	4 µM	2 µM	Vehicle	Empty	Empty	Empty	Empty	Empty	Empty	Empty	Empty
C	5 µM lomitapide	4 µM	2 µM	Vehicle	Empty	Empty	Empty	Empty	Empty	Empty	Empty	Empty
D	5 µM lomitapide	4 µM	2 µM	Vehicle	Empty	Empty	Empty	Empty	Empty	Empty	Empty	Empty
E	5 µM lomitapide	4 µM	2 µM	Vehicle	Empty	Empty	Empty	Empty	Empty	Empty	Empty	Empty
F	5 µM lomitapide	4 µM	2 µM	Vehicle	Empty	Empty	Empty	Empty	Empty	Empty	Empty	Empty
G	5 µM lomitapide	4 µM	2 µM	Vehicle	Empty	Empty	Empty	Empty	Empty	Empty	Empty	Empty
H	5 µM lomitapide	4 µM	2 µM	Vehicle	Empty	Empty	Empty	Empty	Empty	Empty	Empty	Empty
P1	1	2	3	4	5	6	7	8	9	10	11	12
A	12013344	54364795	56337474	72419805
B	16846399	44853461	59197807	83253497
C	15799867	58793953	49235912	65111650
D	15085959	61976383	51980427	68842018
E	9372558	47970723	56251605	62852390
F	11313002		43146217	39626927
G	11272421		48289491	75123073
H	14744531		70429604	88149414
P2	1	2	3	4	5	6	7	8	9	10	11	12
A	129371	41884	233414	248378
B	33001	174117	212271	243806
C	66217	148291	212279	294451
D	33833	183941	166702	310483
E	32171	165916	187825	234958
F			232981
G			192221
H			225574
P3	1	2	3	4
A	19869297	45687777	54802	69537670
B	17202126	59534979	54614284	54941044
C	7636947	57113871	52389403	43471527
D	7177623	41456301	59551144	55123230
E	8450257		56297706	50266513
F			50303802
G			57656646
H
