## Supplementary material for "A whole-animal phenotypic drug screen identifies suppressors of atherogenic lipoproteins": Pom_lpCount.csv

Treatment	1	2	3	4	5	6	7	8	9	10	11	12
A	5 µM lomitapide	4 µM	2 µM	Vehicle	Empty	Empty	Empty	Empty	Empty	Empty	Empty	Empty
B	5 µM lomitapide	4 µM	2 µM	Vehicle	Empty	Empty	Empty	Empty	Empty	Empty	Empty	Empty
C	5 µM lomitapide	4 µM	2 µM	Vehicle	Empty	Empty	Empty	Empty	Empty	Empty	Empty	Empty
D	5 µM lomitapide	4 µM	2 µM	Vehicle	Empty	Empty	Empty	Empty	Empty	Empty	Empty	Empty
E	5 µM lomitapide	4 µM	2 µM	Vehicle	Empty	Empty	Empty	Empty	Empty	Empty	Empty	Empty
F	5 µM lomitapide	4 µM	2 µM	Vehicle	Empty	Empty	Empty	Empty	Empty	Empty	Empty	Empty
G	5 µM lomitapide	4 µM	2 µM	Vehicle	Empty	Empty	Empty	Empty	Empty	Empty	Empty	Empty
H	5 µM lomitapide	4 µM	2 µM	Vehicle	Empty	Empty	Empty	Empty	Empty	Empty	Empty	Empty
P1	1	2	3	4	5	6	7	8	9	10	11	12
A	28529742	54232413	51773721	56188667
B	19139750	50435281	66432553	59781168
C	15199559	53970152	58558576	61842738
D	16092172	54403731	59678766	61880565
E	18433056	55421680	63546670	60903049
F	11781285		64196728	59942882
G	10984804		63730800	59727271
H	12177289		63140648	49812145
P2	1	2	3	4	5	6	7	8	9	10	11	12
A	158742	260309	292866	331035
B	145649	255618	318758	377322
C		289119	322116	390083
D	144609	248582	252007	411858
E	172976	233906	318313	294439
F			264083
G			333498
H			334838
