## Supplementary material for "A whole-animal phenotypic drug screen identifies suppressors of atherogenic lipoproteins": Rft_lpCount.csv

Treatment	1	2	3	4	5	6	7	8	9	10	11	12
A	5 µM lomitapide	8 µM	4 µM	Vehicle	Empty	Empty	Empty	Empty	Empty	Empty	Empty	Empty
B	5 µM lomitapide	8 µM	4 µM	Vehicle	Empty	Empty	Empty	Empty	Empty	Empty	Empty	Empty
C	5 µM lomitapide	8 µM	4 µM	Vehicle	Empty	Empty	Empty	Empty	Empty	Empty	Empty	Empty
D	5 µM lomitapide	8 µM	4 µM	Vehicle	Empty	Empty	Empty	Empty	Empty	Empty	Empty	Empty
E	5 µM lomitapide	8 µM	4 µM	Vehicle	Empty	Empty	Empty	Empty	Empty	Empty	Empty	Empty
F	5 µM lomitapide	8 µM	4 µM	Vehicle	Empty	Empty	Empty	Empty	Empty	Empty	Empty	Empty
G	5 µM lomitapide	8 µM	4 µM	Vehicle	Empty	Empty	Empty	Empty	Empty	Empty	Empty	Empty
H	5 µM lomitapide	8 µM	4 µM	Vehicle	Empty	Empty	Empty	Empty	Empty	Empty	Empty	Empty
P1	1	2	3	4	5	6	7	8	9	10	11	12
A	20868620	58989681	55894032	54291745
B	37057109	47988562	57816672	65341453
C	54206094	57709141	58160866	64424817
D		55481100	60541951	65656276
E			61286800	61513629
F			62886757
G			65102703
H			66215659
P2	1	2	3	4	5	6	7	8	9	10	11	12
A	15126736	52701410	43896323	40047586
B	14652830	51814959	58858556	59165491
C	19210021	34068759	43246543	57610473
D	13578677	51729570	57207409	57234273
E	15187906	43383851	62419676	55516727
F			52824309
G			56133551
H			53038090
P3	1	2	3	4
A	129371	214484	276328	248378
B	33001	202753	238254	243806
C	66217	211940	263035	294451
D	33833	179749	201400	310483
E	32171	164583	178262	234958
F			239098
G			240479
H			214187
