## Supplementary material for "A whole-animal phenotypic drug screen identifies suppressors of atherogenic lipoproteins": Tpz_lpCount.csv

Treatment	1	2	3	4	5	6	7	8	9	10	11	12
A	5 µM lomitapide	4 µM	2 µM	Vehicle	Empty	Empty	Empty	Empty	Empty	Empty	Empty	Empty
B	5 µM lomitapide	4 µM	2 µM	Vehicle	Empty	Empty	Empty	Empty	Empty	Empty	Empty	Empty
C	5 µM lomitapide	4 µM	2 µM	Vehicle	Empty	Empty	Empty	Empty	Empty	Empty	Empty	Empty
D	5 µM lomitapide	4 µM	2 µM	Vehicle	Empty	Empty	Empty	Empty	Empty	Empty	Empty	Empty
E	5 µM lomitapide	4 µM	2 µM	Vehicle	Empty	Empty	Empty	Empty	Empty	Empty	Empty	Empty
F	5 µM lomitapide	4 µM	2 µM	Vehicle	Empty	Empty	Empty	Empty	Empty	Empty	Empty	Empty
G	5 µM lomitapide	4 µM	2 µM	Vehicle	Empty	Empty	Empty	Empty	Empty	Empty	Empty	Empty
H	5 µM lomitapide	4 µM	2 µM	Vehicle	Empty	Empty	Empty	Empty	Empty	Empty	Empty	Empty
P1	1	2	3	4	5	6	7	8	9	10	11	12
A	20868620	43565347	61146414	54291745
B	37057109	43655158	48748515	65341453
C	54206094	46205755	53403550	64424817
D		42488395	61529834	65656276
E		36721820	46534428	61513629
F
G
H
P2	1	2	3	4	5	6	7	8	9	10	11	12
A	15126736	34815631	49363605	40047586
B	14652830	35092621	50226058	59165491
C	19210021	28367589	41453134	57610473
D	13578677	32764715	50327270	57234273
E	15187906	35777670	46638577	55516727
F			52525111
G			54000804
H			67649271
P3	1	2	3	4
A	129371	149051	115742	248378
B	33001	119744	213909	243806
C	66217	123712	227327	294451
D	33833	125423	202202	310483
E	32171	172954	259581	234958
F			173350
G			200166
H			189558
