## Supplementary material for "A whole-animal phenotypic drug screen identifies suppressors of atherogenic lipoproteins": Clp_PAGEquant.csv

Treatment	Replicate	ZM	VLDL	IDL	LDL
5 µM lomitapide	1	0.127681865	0.182396769	0.180915493	0.509005873
8 µM	1	0.102782215	0.411959883	0.351245828	0.134012074
8 µM	1	0.121372168	0.454916773	0.292979956	0.130731103
4 µM	1	0.093373266	0.382415491	0.346938826	0.177272417
Vehicle	1	0.078841528	0.522865647	0.346227951	0.052064875
Vehicle	1	0.074405486	0.512115139	0.349023323	0.064456053
5 µM lomitapide	2	0.219331142	0.172476359	0.209306256	0.398886243
8 µM	2	0.134700341	0.259686157	0.335962762	0.26965074
8 µM	2	0.139108127	0.2579431	0.293493483	0.30945529
4 µM	2	0.167842136	0.365891001	0.265500235	0.200766629
Vehicle	2	0.132422741	0.338671234	0.360903219	0.168002807
Vehicle	2	0.153484869	0.387597498	0.313048445	0.145869188
5 µM lomitapide	3	0.225401639	0.241464312	0.291028592	0.242105456
8 µM	3	0.136266924	0.444445304	0.354949261	0.06433851
8 µM	3	0.116419397	0.495404127	0.332378683	0.055797793
4 µM	3	0.112879221	0.444444373	0.378186483	0.064489923
Vehicle	3	0.112123759	0.460352684	0.368619663	0.058903894
Vehicle	3	0.104543008	0.555930763	0.310815787	0.028710441
5 µM lomitapide	4	0.214271595	0.277783521	0.311667654	0.19627723
8 µM	4	0.096417064	0.372568667	0.442346974	0.088667295
8 µM	4	0.095231736	0.400777475	0.418440496	0.085550294
4 µM	4	0.088038751	0.322519967	0.456714709	0.132726574
Vehicle	4	0.079678227	0.3659971	0.489445077	0.064879596
Vehicle	4	0.080401864	0.353839622	0.452101455	0.113657059
