## Supplementary material for "A whole-animal phenotypic drug screen identifies suppressors of atherogenic lipoproteins": Dox_PAGEquant_cleanLadder.csv

Treatment	Replicate	ZM	VLDL	IDL	LDL
5 µM lomitapide	1	0.153926947	0.323913071	0.277153479	0.245006503
8 µM	1	0.121316525	0.598723344	0.241920901	0.03803923
8 µM	1	0.112428802	0.607472032	0.247027917	0.033071249
4 µM	1	0.104104799	0.566579028	0.287360408	0.041955765
Vehicle	1	0.108195706	0.532921827	0.305746595	0.053135872
Vehicle	1	0.09601893	0.497746663	0.344978399	0.061256007
5 µM lomitapide	2	0.127558969	0.223815841	0.194485068	0.454140122
8 µM	2	0.099690588	0.638638793	0.175387777	0.086282842
8 µM	2	0.093481404	0.679931156	0.16318483	0.06340261
4 µM	2	0.091679068	0.656604984	0.176447343	0.075268605
Vehicle	2	0.112578775	0.551417402	0.260828439	0.075175384
Vehicle	2	0.120305725	0.599635396	0.216033058	0.064025821
5 µM lomitapide	3	0.133858046	0.194825634	0.188891959	0.482424361
8 µM	3	0.095670932	0.618421743	0.245420607	0.040486718
8 µM	3	0.079585026	0.610733436	0.270933773	0.038747765
4 µM	3	0.094298751	0.536197018	0.308333631	0.0611706
Vehicle	3	0.082362452	0.493879226	0.348821489	0.074936833
Vehicle	3	0.069078515	0.506430465	0.328753822	0.095737198
