## Supplementary material for "A whole-animal phenotypic drug screen identifies suppressors of atherogenic lipoproteins": Pcp_PAGEquant.csv

Treatment	Replicate	ZM	VLDL	IDL	LDL
5 µM lomitapide	1	0.13414806	0.210927079	0.244190753	0.410734108
8 µM	1	0.138263056	0.353639518	0.297402575	0.210694852
8 µM	1	0.108867555	0.238784878	0.354504155	0.297843411
4 µM	1	0.106941549	0.402539913	0.359700474	0.130818064
Vehicle	1	0.121599878	0.55473827	0.268307656	0.055354196
Vehicle	1	0.101450254	0.528407868	0.320208228	0.04993365
5 µM lomitapide	2	0.18165419	0.177055958	0.198372432	0.442917421
8 µM	2	0.110492076	0.160063486	0.272052191	0.457392247
8 µM	2	0.094328004	0.249076464	0.354962937	0.301632595
4 µM	2	0.116261491	0.307829752	0.393152669	0.182756088
Vehicle	2	0.105890447	0.457022427	0.363683345	0.073403781
Vehicle	2	0.090545422	0.482131925	0.35421688	0.073105772
5 µM lomitapide	3	0.121313631	0.202712786	0.201387727	0.474585856
8 µM	3	0.066804432	0.315984304	0.261146152	0.356065112
8 µM	3	0.055554763	0.363552325	0.328147383	0.252745529
4 µM	3	0.068267477	0.402125274	0.306929588	0.222677661
Vehicle	3	0.076216029	0.466551549	0.34600633	0.111226092
Vehicle	3	0.088491886	0.546679366	0.287162874	0.077665873
