## Supplementary material for "A whole-animal phenotypic drug screen identifies suppressors of atherogenic lipoproteins": Pmx_PAGEquant.csv

Treatment	Replicate	ZM	VLDL	IDL	LDL
5 µM lomitapide	1	0.126339467	0.201174928	0.213992942	0.458492663
8 µM	1	0.089469918	0.496388646	0.283940261	0.130201174
8 µM	1	0.074497235	0.385282875	0.360095719	0.180124171
4 µM	1	0.085382403	0.427699433	0.280005052	0.206913113
Vehicle	1	0.086538573	0.526135361	0.303198167	0.084127899
Vehicle	1	0.076983415	0.5200134	0.346443426	0.056559759
5 µM lomitapide	2	0.15194632	0.159838829	0.179047009	0.509167842
8 µM	2	0.131825826	0.323069095	0.26869928	0.276405799
8 µM	2	0.095181449	0.427890651	0.331390776	0.145537124
4 µM	2	0.102135438	0.443363153	0.336132853	0.118368556
Vehicle	2	0.09713956	0.432746763	0.37566319	0.094450487
Vehicle	2	0.085987662	0.448860612	0.389568265	0.075583461
5 µM lomitapide	3	0.176613416	0.251051625	0.249124776	0.323210183
8 µM	3	0.076230344	0.474294015	0.328560219	0.120915422
8 µM	3	0.07602401	0.46076347	0.323969339	0.13924318
4 µM	3	0.073651602	0.392190555	0.329448975	0.204708869
Vehicle	3	0.077462194	0.364398948	0.39325011	0.164888748
Vehicle	3	0.072069516	0.449275206	0.34204416	0.136611118
