## Supplementary material for "A whole-animal phenotypic drug screen identifies suppressors of atherogenic lipoproteins": Pom_PAGEquant.csv

Treatment	Replicate	ZM	VLDL	IDL	LDL
5 µM lomitapide	1	0.139389565	0.361790953	0.238804082	0.2600154
8 µM	1	0.103850996	0.584873552	0.254791331	0.056484121
8 µM	1	0.096181466	0.508965207	0.324200104	0.070653223
4 µM	1	0.097395671	0.546897329	0.317130013	0.038576987
Vehicle	1	0.100494337	0.588829408	0.286417988	0.024258267
Vehicle	1	0.081137063	0.535014722	0.342242606	0.041605608
5 µM lomitapide	2	0.134556237	0.194051377	0.195422601	0.475969785
8 µM	2	0.094022254	0.516075464	0.243782118	0.146120164
8 µM	2	0.105614668	0.519298351	0.265014418	0.110072563
4 µM	2	0.113887113	0.432140693	0.270989142	0.182983052
Vehicle	2	0.12845873	0.49530472	0.278774204	0.097462346
Vehicle	2	0.122710336	0.597449901	0.216842951	0.062996812
