## Supplementary material for "A whole-animal phenotypic drug screen identifies suppressors of atherogenic lipoproteins": Rft_PAGEquant.csv

Treatment	Replicate	ZM	VLDL	IDL	LDL
5 µM lomitapide	1	0.092871616	0.111629128	0.095832025	0.699667231
8 µM	1	0.086099746	0.309329162	0.262176261	0.342394831
8 µM	1	0.085056314	0.324682477	0.28302252	0.307238689
4 µM	1	0.073787007	0.27338151	0.257023611	0.395807872
Vehicle	1	0.067115242	0.28071248	0.31065691	0.341515368
Vehicle	1	0.073330074	0.255628229	0.296952935	0.374088762
5 µM lomitapide	2	0.127355443	0.204116974	0.229695958	0.438831625
8 µM	2	0.091121364	0.500020768	0.311894299	0.096963568
8 µM	2	0.103706069	0.51540382	0.28412559	0.096764522
4 µM	2	0.103144545	0.505130884	0.323821875	0.067902697
Vehicle	2	0.087568289	0.506686251	0.334567724	0.071177736
Vehicle	2	0.069512797	0.488408025	0.367556864	0.074522314
5 µM lomitapide	3	0.19556414	0.274400416	0.190696786	0.339338659
8 µM	3	0.084455016	0.368669029	0.30678286	0.240093095
8 µM	3	0.082308754	0.370421311	0.319778887	0.227491048
4 µM	3	0.092532089	0.371662672	0.303085458	0.232719782
Vehicle	3	0.092450794	0.402794434	0.357233886	0.147520886
Vehicle	3	0.094054066	0.419033914	0.36516485	0.12174717
