## Supplementary material for "A whole-animal phenotypic drug screen identifies suppressors of atherogenic lipoproteins": Tpz_PAGEquant.csv

Treatment	Replicate	ZM	VLDL	IDL	LDL
5 µM lomitapide	1	0.077417725	0.149398675	0.192434068	0.580749532
8 µM	1	0.073624151	0.336682403	0.343876739	0.245816707
8 µM	1	0.085463646	0.334779743	0.341188278	0.238568333
4 µM	1	0.069717137	0.295682575	0.403129261	0.231471027
Vehicle	1	0.076364526	0.466015668	0.365825171	0.091794635
Vehicle	1	0.090401513	0.416485235	0.367690687	0.125422565
5 µM lomitapide	2	0.141857028	0.212792497	0.208883627	0.436466847
8 µM	2	0.108105718	0.265925966	0.283416513	0.342551803
8 µM	2	0.095851288	0.291669542	0.280688497	0.331790673
4 µM	2	0.084810717	0.417940648	0.336526966	0.160721669
Vehicle	2	0.102648795	0.449407858	0.286959694	0.160983654
Vehicle	2	0.100791001	0.466734057	0.299262372	0.133212571
5 µM lomitapide	3	0.189973714	0.217952176	0.196400217	0.395673893
8 µM	3	0.106871155	0.235619353	0.328061382	0.32944811
8 µM	3	0.08673688	0.204486125	0.307544343	0.401232652
4 µM	3	0.093457286	0.226842322	0.396386564	0.283313828
Vehicle	3	0.092794417	0.434086449	0.33795525	0.135163885
Vehicle	3	0.094560636	0.44411172	0.330413739	0.130913905
