## Supplementary material for "A whole-animal phenotypic drug screen identifies suppressors of atherogenic lipoproteins": Enoxolone_fix_data_summary.csv

Treatment	1	2	3	4	5	6	7	8	9	10	11	12
A	Empty	5 µM lomitapide	8 µM	4 µM	2 µM	1 µM	0.5 µM	0.25 µM	0.125 µM	0.0625 µM	Vehicle	Empty
B	Empty	5 µM lomitapide	8 µM	4 µM	2 µM	1 µM	0.5 µM	0.25 µM	0.125 µM	0.0625 µM	Vehicle	Empty
C	Empty	5 µM lomitapide	8 µM	4 µM	2 µM	1 µM	0.5 µM	0.25 µM	0.125 µM	0.0625 µM	Vehicle	Empty
D	Empty	5 µM lomitapide	8 µM	4 µM	2 µM	1 µM	0.5 µM	0.25 µM	0.125 µM	0.0625 µM	Vehicle	Empty
E	Empty	5 µM lomitapide	8 µM	4 µM	2 µM	1 µM	0.5 µM	0.25 µM	0.125 µM	0.0625 µM	Vehicle	Empty
F	Empty	5 µM lomitapide	8 µM	4 µM	2 µM	1 µM	0.5 µM	0.25 µM	0.125 µM	0.0625 µM	Vehicle	Empty
G	Empty	5 µM lomitapide	8 µM	4 µM	2 µM	1 µM	0.5 µM	0.25 µM	0.125 µM	0.0625 µM	Vehicle	Empty
H	Empty	5 µM lomitapide	8 µM	4 µM	2 µM	1 µM	0.5 µM	0.25 µM	0.125 µM	0.0625 µM	Vehicle	Empty
DJK20230731_01	1	2	3	4	5	6	7	8	9	10	11	12
A	53	43859	54709	70664	69485	89655	82801	127258	138750	66561	127061	96
B	65	65298	62674	70628	103704	157079	77464	77195	203357	55856	115766	103
C	83	69400	58821	94659	90983	73683	114001	103985	74670	299402	72095	58
D	79	79954	78084	84164	140352	85270	88340	89469	83114	60091	131002	86
E	57	51658	61446	75499	80602	85389	79446	121302	79472	48829	144835	223
F	73	67262	65908	77569	84512	107313	88151	107107	119134	88970	99359	121
G	50	53360	89949	75197	88551	78721	102945	63003	110139	72370	63996	105
H	76	68491	61506	90429	78127	118859	86061	115872	126539	80051	74866	95
YL20211130_01	1	2	3	4	5	6	7	8	9	10	11	12
A	36	8825	52108	93353	97417	78978	96809	103315	90644	80692	88175	175
B	27	8312	61071	81215	78433	86151	78234	115775	101507	101095	132706	177
C	30	12856	51037	73853	89892	70529	84306	121935	102890	108780	100038	343
D	25	9398	54487	65635	71841	38968	97838	114144	96123	76393	117355	227
E	41	9205	58818	96609	87278	89213	80766	117888	105071	99048	103513	186
F	51	21685	63233	126271	83867	96129	110539	74690	102277	137357	88162	130
G	62	9252	96175	102629	77807	87500	85046	108688	114262	53628	90220	184
H	85	12500	60964	93699	87545	114922	88266	97114	118260	133114	119437	208
UK20210607_01	1	2	3	4	5	6	7	8	9	10	11	12
A	48	37114	40447	55371	63750	75555	91884	122206	70084	97193	94668	70
B	36	34181	33169	71164	100530	52835	95851	91111	102354	90333	85025	109
C	52	36084	42445	70191	67382	110469	110714	77528	123659	114538	130345	108
D	35	40653	63842	77764	71460	61551	76294	104065	116946	108400	115035	99
E	46	68936	47098	68602	78914	59327	73849	104664	119813	93813	102373	94
F	46	36714	56402	98365	80242	76209	71556	105930	97035	74817	118748	92
G	41	46418	46501	83290	86723	78765	89678	115715	109442	95424	112454	78
H	28	72000	50811	98976	86578	78238	89046	138870	93352	111125	112758	75
