## Supplementary material for "A whole-animal phenotypic drug screen identifies suppressors of atherogenic lipoproteins": Enoxolone_hom_data_summary.csv

Treatment	1	2	3	4	5	6	7	8	9	10	11	12
A	Empty	5 µM lomitapide	8 µM	4 µM	2 µM	1 µM	0.5 µM	0.25 µM	0.125 µM	0.0625 µM	Vehicle	Empty
B	Empty	5 µM lomitapide	8 µM	4 µM	2 µM	1 µM	0.5 µM	0.25 µM	0.125 µM	0.0625 µM	Vehicle	Empty
C	Empty	5 µM lomitapide	8 µM	4 µM	2 µM	1 µM	0.5 µM	0.25 µM	0.125 µM	0.0625 µM	Vehicle	Empty
D	Empty	5 µM lomitapide	8 µM	4 µM	2 µM	1 µM	0.5 µM	0.25 µM	0.125 µM	0.0625 µM	Vehicle	Empty
E	Empty	5 µM lomitapide	8 µM	4 µM	2 µM	1 µM	0.5 µM	0.25 µM	0.125 µM	0.0625 µM	Vehicle	Empty
F	Empty	5 µM lomitapide	8 µM	4 µM	2 µM	1 µM	0.5 µM	0.25 µM	0.125 µM	0.0625 µM	Vehicle	Empty
G	Empty	5 µM lomitapide	8 µM	4 µM	2 µM	1 µM	0.5 µM	0.25 µM	0.125 µM	0.0625 µM	Vehicle	Empty
H	Empty	5 µM lomitapide	8 µM	4 µM	2 µM	1 µM	0.5 µM	0.25 µM	0.125 µM	0.0625 µM	Vehicle	Empty
DJK20230918_02	1	2	3	4	5	6	7	8	9	10	11	12
A	246	109771	206445	311776	443859	384739	396969	259443	324159	319684	379871	608
B	247	83909	251803	227558	302965	366057	371085	451426	439515	369831	293969	781
C	342	77636	246306	299562	394297	387192	420270	360826	474159	357541	330246	809
D	372	121625	154863	261624	367572	334039	421286	495053	372221	425352	323923	971
E	313	79414	137253	348426	366488	313150	327856	420142	368548	341478	434999	1177
F	336	78777	137214	336611	318123	361192	300088	482222	385272	326531	288893	945
G	456	123842	205762	446342	358070	385302	399062	348644	423724	362099	272458	961
H	419	144193	198173	276153	378526	364752	303031	360010	456414	378131	444377	975
DJK20231023_02	1	2	3	4	5	6	7	8	9	10	11	12
A	167	73204	221945	312191	283787	252265	307267	256658	192993	358343	245428	452
B	166	62626	85228	333973	319606	355376	280143	359732	357915	345335	231034	534
C	243	65342	307540	304349	273134	293692	456748	422237	237994	421517	330145	840
D	299	88818	209058	315517	317278	196909	296211	412541	308486	435461	408986	982
E	252	42874	277230	278914	343010	233670	230938	360184	339998	396601	392089	894
F	336	75503	253600	286120	315493	266924	288657	334558	282090	329715	340556	893
G	361	109527	217528	292991	274145	308946	299934	402071	312250	361873	320395	946
H	359	84587	273493	283993	236315	317735	345335	388050	300398	342108	359575	964
DJK20240122_01	1	2	3	4	5	6	7	8	9	10	11	12
A	8536	12634910	63130269	59495998	75185395	85777616	77693936	73884641	109282377	93166271	60601298	13536
B	23536	30627394	11213458	84121194	85388225	109511363	78421528	84593324	81565291	100530834	88123418	28536
C	13536	35905142	12452008	96502110	58064046	64674213	84121194	63114033	79961518	76653280	90929291	43537
D	13536	17011789	10382084	84537765	104357225	77550698	81687084	71529893	64695903	70633587	79635616	28536
E	3536	18663877	56527247	79574869	73254218	102271534	76284687	91965735	55802847	75822804	106984541	28536
F	13536	18745803	85165798	76411200	88508521	80707712	77396471	83338611	85293686	94824074	99896696	28536
G	23536	13031343	98542	65401151	73665309	69738263	55674133	68342646	60536556	98618568	51619413	13536
H	18536	5900747	65797443	60989858	76235187	65254626	69896511	67047297	85288125	78217516	52949129	3536
