## Supplementary material for "A whole-animal phenotypic drug screen identifies suppressors of atherogenic lipoproteins": Enoxolone_NL_activity_data_summary.csv

Treatment	1	2	3	4	5	6	7	8	9	10	11	12
A	Empty	400 nM NanoLuc inhibitor	8 µM	4 µM	2 µM	1 µM	0.5 µM	0.25 µM	0.125 µM	0.0625 µM	Vehicle	Empty
B	Empty	400 nM NanoLuc inhibitor	8 µM	4 µM	2 µM	1 µM	0.5 µM	0.25 µM	0.125 µM	0.0625 µM	Vehicle	Empty
C	Empty	400 nM NanoLuc inhibitor	8 µM	4 µM	2 µM	1 µM	0.5 µM	0.25 µM	0.125 µM	0.0625 µM	Vehicle	Empty
D	Empty	400 nM NanoLuc inhibitor	8 µM	4 µM	2 µM	1 µM	0.5 µM	0.25 µM	0.125 µM	0.0625 µM	Vehicle	Empty
E	Empty	400 nM NanoLuc inhibitor	8 µM	4 µM	2 µM	1 µM	0.5 µM	0.25 µM	0.125 µM	0.0625 µM	Vehicle	Empty
F	Empty	400 nM NanoLuc inhibitor	8 µM	4 µM	2 µM	1 µM	0.5 µM	0.25 µM	0.125 µM	0.0625 µM	Vehicle	Empty
G	Empty	400 nM NanoLuc inhibitor	8 µM	4 µM	2 µM	1 µM	0.5 µM	0.25 µM	0.125 µM	0.0625 µM	Vehicle	Empty
H	Empty	400 nM NanoLuc inhibitor	8 µM	4 µM	2 µM	1 µM	0.5 µM	0.25 µM	0.125 µM	0.0625 µM	Vehicle	Empty
DJK20240109_01	1	2	3	4	5	6	7	8	9	10	11	12
A	0	4274674	60848987	59888884	64511019	55705774	71819227	62145309	52654692	62859168	51101467	8000
B	0	2507022	53130331	67166413	33042362	55303657	65037065	66035862	71223190	66910815	48599121	13000
C	0	2125894	65460318	48864959	55309017	48476865	58736105	54644619	63774041	48572542	62031798	28001
D	0	2933505	45209417	72607318	63156795	53531368	45680680	65210681	63145970	52782927	53905848	13000
E	8000	4229428	50051666	80204112	49945163	66111907	62848348	56000786	61804824	46576312	50824230	18000
F	3000	2883318	79066442	55207179	75267255	67579891	53028767	45738946	58068889	57192658	67754050	3000
G	8000	2532103	53066184	63059378	65118443	57488213	58160330	57579588	73675738	57138932	48088958	8000
H	0	1564569	50152856	62042608	60627739	61345666	69732271	72339063	80325703	66938002	1.03E+08	0
DJK20240110_01	1	2	3	4	5	6	7	8	9	10	11	12
A	2820	2647305	63259456	62193781	55437493	56081082	70933351	44241103	54847986	56081082	50941330	2820
B	0	2526907	59877922	69792112	60444130	35397040	61647960	58838208	56617798	63790110	47823195	12820
C	0	3686507	70692958	59856360	53172918	44182946	45214531	60848807	71233943	56628536	52643827	22820
D	0	4128712	70616484	56730553	65015185	31833515	58294640	68821404	1.19E+08	68843205	35125172	0
E	0	3495632	82417508	71387013	65584985	61296884	53156880	62042427	52435492	64283171	48354447	12820
F	0	3641296	74514834	53060658	49700081	72377200	78117570	60427948	61178092	68625221	77505914	2820
G	0	3545858	76113484	58902815	54874773	59032043	64418680	50307149	72880959	65411290	69846680	17820
H	2820	3656366	1.01E+08	67949842	46125541	55995241	66557279	77786888	56827213	90005274	77153455	12820
DJK20240111_01	1	2	3	4	5	6	7	8	9	10	11	12
A	11817	8502872	85169638	1.00E+08	80236088	65160664	84236093	94007087	71643015	79783022	1.13E+08	11817
B	6816	5823464	90479782	77135934	70413405	63074430	79689125	89042896	56998078	97115018	87993370	26817
C	0	5128616	88210981	71746934	71145483	60950354	58132251	71314938	57347299	63973293	52076705	16817
D	1816	1934216	96156624	86755753	54509550	67420908	76904720	68842202	56955108	52220868	72775893	1816
E	16817	3032704	79744357	86377034	64721297	67040140	87775817	68003285	66501927	52968789	70790289	31817
F	16817	3785983	82416504	65735996	78954889	63079842	82444212	65839165	63924534	50908340	78122079	16817
G	6816	4137762	69027534	58288256	57046423	66284569	57900987	55254233	66078132	75337487	47360288	21817
H	16817	8184497	78954889	69491048	72551382	57024936	50977648	63561642	46691793	73603283	76662566	0
