## Supplementary material for "A whole-animal phenotypic drug screen identifies suppressors of atherogenic lipoproteins": Enoxolone_nPAGE_data_summary.csv

Experiment	Treatment	Replicate	ZM	VLDL	IDL	LDL
DJK20230918_02	Vehicle	1	0.1706459	0.0885874	0.0221734	0.0211333
DJK20230918_02	Vehicle	2	0.10277165	0.08359726	0.01954458	0.02269122
DJK20230918_02	Vehicle	3	0.1236924	0.1101122	0.0346717	0.0402066
DJK20230918_02	Vehicle	4	0.1199513	0.0652008	0.0228306	0.0339373
DJK20230918_02	8 µM enoxolone	1	0.1116583	0.0500692	0.0185815	0.0260006
DJK20230918_02	8 µM enoxolone	2	0.1136794	0.035547	0.0143972	0.0170059
DJK20230918_02	8 µM enoxolone	3	0.1131248	0.0359663	0.013254	0.0183112
DJK20230918_02	8 µM enoxolone	4	0.1175154	0.0344635	0.0124522	0.0149779
DJK20230918_02	5 µM lomitapide	1	0.04790499	0.02026559	0.01414662	0.04907811
DJK20230918_02	5 µM lomitapide	2	0.031719	0.01432693	0.01064426	0.03460461
DJK20230918_02	5 µM lomitapide	3	0.05005048	0.01344209	0.00959349	0.03828763
DJK20230918_02	5 µM lomitapide	4	0.0740956	0.016959	0.0130616	0.0372856
DJK20240122_01	Vehicle	1	0.1095528	0.0360503	0.0216703	0.0462837
DJK20240122_01	Vehicle	2	0.127575	0.0228448	0.01433	0.0233061
DJK20240122_01	Vehicle	3	0.1622404	0.0653165	0.0360178	0.0467746
DJK20240122_01	Vehicle	4	0.1583571	0.0807609	0.0414962	0.0385318
DJK20240122_01	8 µM enoxolone	1	0.1783817	0.0633803	0.0157764	0.0114451
DJK20240122_01	8 µM enoxolone	2	0.1500833	0.0467722	0.0202445	0.0289149
DJK20240122_01	8 µM enoxolone	3	0.1584025	0.0538117	0.0204861	0.0365131
DJK20240122_01	8 µM enoxolone	4	0.1765647	0.0774943	0.0333469	0.0201653
DJK20240122_01	5 µM lomitapide	1	0.0217453	0.00805682	0.00690553	0.03109751
DJK20240122_01	5 µM lomitapide	2	0.02252536	0.00915624	0.0089669	0.02914173
DJK20240122_01	5 µM lomitapide	3	0.01589218	0.00696978	0.00586716	0.01818731
DJK20240122_01	5 µM lomitapide	4	0.02513925	0.00930985	0.00971083	0.04479507
