## Supplementary material for "A whole-animal phenotypic drug screen identifies suppressors of atherogenic lipoproteins": Enoxolone_nPAGE_data_summary.xlsx

### Sheet: Sheet1
Experiment	Treatment	Replicate	ZM	VLDL	IDL	LDL
DJK20230918_02	Vehicle	1	0.170646	0.0885874	0.0221734	0.0211333
DJK20230918_02	Vehicle	2	0.102772	0.0835973	0.0195446	0.0226912
DJK20230918_02	Vehicle	3	0.123692	0.110112	0.0346717	0.0402066
DJK20230918_02	Vehicle	4	0.119951	0.0652008	0.0228306	0.0339373
DJK20230918_02	8 µM enoxolone	1	0.111658	0.0500692	0.0185815	0.0260006
DJK20230918_02	8 µM enoxolone	2	0.113679	0.035547	0.0143972	0.0170059
DJK20230918_02	8 µM enoxolone	3	0.113125	0.0359663	0.013254	0.0183112
DJK20230918_02	8 µM enoxolone	4	0.117515	0.0344635	0.0124522	0.0149779
DJK20230918_02	5 µM lomitapide	1	0.047905	0.0202656	0.0141466	0.0490781
DJK20230918_02	5 µM lomitapide	2	0.031719	0.0143269	0.0106443	0.0346046
DJK20230918_02	5 µM lomitapide	3	0.0500505	0.0134421	0.00959349	0.0382876
DJK20230918_02	5 µM lomitapide	4	0.0740956	0.016959	0.0130616	0.0372856
DJK20240122_01	Vehicle	1	0.109553	0.0360503	0.0216703	0.0462837
DJK20240122_01	Vehicle	2	0.127575	0.0228448	0.01433	0.0233061
DJK20240122_01	Vehicle	3	0.16224	0.0653165	0.0360178	0.0467746
DJK20240122_01	Vehicle	4	0.158357	0.0807609	0.0414962	0.0385318
DJK20240122_01	8 µM enoxolone	1	0.178382	0.0633803	0.0157764	0.0114451
DJK20240122_01	8 µM enoxolone	2	0.150083	0.0467722	0.0202445	0.0289149
DJK20240122_01	8 µM enoxolone	3	0.158402	0.0538117	0.0204861	0.0365131
DJK20240122_01	8 µM enoxolone	4	0.176565	0.0774943	0.0333469	0.0201653
DJK20240122_01	5 µM lomitapide	1	0.0217453	0.00805682	0.00690553	0.0310975
DJK20240122_01	5 µM lomitapide	2	0.0225254	0.00915624	0.0089669	0.0291417
DJK20240122_01	5 µM lomitapide	3	0.0158922	0.00696978	0.00586716	0.0181873
DJK20240122_01	5 µM lomitapide	4	0.0251393	0.00930985	0.00971083	0.0447951
