## Supplementary material for "A whole-animal phenotypic drug screen identifies suppressors of atherogenic lipoproteins": enoxolone_SL_summary.csv

	Vehicle	5 µM lomitapide	8 µM enoxolone	4 µM enoxolone
DJK20240819_01	3.607	3.493	3.326	3.462
DJK20240819_01	3.656	3.594	3.34	3.536
DJK20240819_01	3.612	3.482	3.321	3.568
DJK20240819_01	3.566	3.508	3.327	3.577
DJK20240819_01	3.627	3.495	3.311	3.466
DJK20240819_01	3.524	3.51	3.368	3.523
DJK20240819_01	3.605	3.405	3.288	3.444
DJK20240819_01	3.552	3.508		3.461
DJK20240826_01_C1	3.52	3.331	3.227	3.294
DJK20240826_01_C1	3.333	3.4	3.34	3.393
DJK20240826_01_C1	3.375	3.43	3.456	3.456
DJK20240826_01_C1	3.367	3.385	3.479	3.504
DJK20240826_01_C1	3.417	3.321	3.22	3.263
DJK20240826_01_C1	3.491		3.335	3.473
DJK20240826_01_C1	3.311		3.329	3.357
DJK20240826_01_C1	3.316		3.203	3.45
DJK20240826_01_C2	3.6	3.423	3.188	3.335
DJK20240826_01_C2	3.501	3.303	3.078	3.386
DJK20240826_01_C2	3.438	3.343	3.097	3.27
DJK20240826_01_C2	3.476	3.394	3.052	3.338
DJK20240826_01_C2	3.427	3.24	3.328	3.334
DJK20240826_01_C2	3.345			3.398
DJK20240826_01_C2	3.517			3.45
DJK20240826_01_C2	3.38			3.466
DJK20240909_01_6well	3.486	3.544	3.541	3.56
DJK20240909_01_6well	3.496	3.435	3.571	3.41
DJK20240909_01_6well	3.527	3.442	3.292	3.453
DJK20240909_01_6well	3.563	3.416	3.466	3.485
DJK20240909_01_6well	3.491	3.44	3.371	3.53
DJK20240909_01_6well	3.406	3.402	3.431	3.501
DJK20240909_01_6well	3.569	3.421	3.398	3.51
DJK20240909_01_6well	3.63		3.489	3.445
