## Supplementary material for "A whole-animal phenotypic drug screen identifies suppressors of atherogenic lipoproteins": BI6015_nPAGE_data_summary.csv

Experiment	Treatment	Replicate	ZM	VLDL	IDL	LDL
DJK20230918_02	Vehicle	1	0.1395959	0.0556604	0.0235959	0.029447
DJK20230918_02	Vehicle	2	0.1249422	0.0475472	0.0230186	0.0379373
DJK20230918_02	Vehicle	3	0.1368234	0.0625651	0.0200775	0.0330127
DJK20230918_02	Vehicle	4	0.1303819	0.0497769	0.0202765	0.0312639
DJK20230918_02	8 µM BI6015	1	0.1380629	0.0400407	0.0123879	0.0136746
DJK20230918_02	8 µM BI6015	2	0.177832	0.0520126	0.0150677	0.0144621
DJK20230918_02	8 µM BI6015	3	0.1243957	0.0433449	0.0141968	0.0127863
DJK20230918_02	5 µM lomitapide	1	0.0308696	0.01031763	0.00681846	0.01080273
DJK20230918_02	5 µM lomitapide	2	0.01965196	0.00769315	0.00598792	0.00897014
DJK20230918_02	5 µM lomitapide	3	0.01829356	0.00615512	0.0046998	0.02212725
DJK20230918_02	5 µM lomitapide	4	0.01743115	0.00477468	0.00294421	0.01407404
DJK20230925_01	Vehicle	1	0.1545633	0.0773793	0.0420761	0.0453576
DJK20230925_01	Vehicle	2	0.1580393	0.0840665	0.0499988	0.057314
DJK20230925_01	Vehicle	3	0.1505364	0.0887446	0.0587255	0.0400894
DJK20230925_01	Vehicle	4	0.1517692	0.10417	0.0735253	0.0695509
DJK20230925_01	8 µM BI6015	1	0.1576531	0.0593714	0.0380622	0.0494193
DJK20230925_01	8 µM BI6015	2	0.1483921	0.045587	0.0249612	0.0357044
DJK20230925_01	8 µM BI6015	3	0.154125	0.0764208	0.0412731	0.0345669
DJK20230925_01	8 µM BI6015	4	0.1139471	0.0412739	0.020586	0.0341865
DJK20230925_01	5 µM lomitapide	1	0.03227422	0.01123761	0.00977229	0.04097031
DJK20230925_01	5 µM lomitapide	2	0.02769851	0.00945925	0.00737326	0.02619934
DJK20230925_01	5 µM lomitapide	3	0.03504535	0.00959575	0.00666336	0.02625411
DJK20230925_01	5 µM lomitapide	4	0.03154966	0.00840748	0.00390408	0.00831841
DJK20240122_01	Vehicle	1	0.0733429	0.1626954	0.019396	0.0164905
DJK20240122_01	Vehicle	2	0.0526177	0.1542763	0.015347	0.0159296
DJK20240122_01	Vehicle	3	0.0456128	0.1210851	0.0141721	0.01899
DJK20240122_01	Vehicle	4	0.0461917	0.1439522	0.0187291	0.0200306
DJK20240122_01	8 µM BI6015	1	0.0323867	0.1164116	0.0097155	0.012875
DJK20240122_01	8 µM BI6015	2	0.0420157	0.0894148	0.0077572	0.0155877
DJK20240122_01	8 µM BI6015	3	0.0867431	0.1217843	0.0140526	0.0180566
DJK20240122_01	5 µM lomitapide	1	0.01715806	0.01912842	0.00209605	0.00359649
DJK20240122_01	5 µM lomitapide	2	0.01276478	0.00946539	0.00197623	0.00313893
DJK20240122_01	5 µM lomitapide	3	0.02103745	0.01155051	0.00256485	0.00460164
DJK20240122_01	5 µM lomitapide	4	0.02918711	0.00738926	0.00211394	0.00324087
