## Supplementary material for "A whole-animal phenotypic drug screen identifies suppressors of atherogenic lipoproteins": BI6015_nPAGE_data_summary.xlsx

### Sheet: Sheet1
Experiment	Treatment	Replicate	ZM	VLDL	IDL	LDL
DJK20230918_02	Vehicle	1	0.139596	0.0556604	0.0235959	0.029447
DJK20230918_02	Vehicle	2	0.124942	0.0475472	0.0230186	0.0379373
DJK20230918_02	Vehicle	3	0.136823	0.0625651	0.0200775	0.0330127
DJK20230918_02	Vehicle	4	0.130382	0.0497769	0.0202765	0.0312639
DJK20230918_02	8 µM BI6015	1	0.138063	0.0400407	0.0123879	0.0136746
DJK20230918_02	8 µM BI6015	2	0.177832	0.0520126	0.0150677	0.0144621
DJK20230918_02	8 µM BI6015	3	0.124396	0.0433449	0.0141968	0.0127863
DJK20230918_02	5 µM lomitapide	1	0.0308696	0.0103176	0.00681846	0.0108027
DJK20230918_02	5 µM lomitapide	2	0.019652	0.00769315	0.00598792	0.00897014
DJK20230918_02	5 µM lomitapide	3	0.0182936	0.00615512	0.0046998	0.0221273
DJK20230918_02	5 µM lomitapide	4	0.0174312	0.00477468	0.00294421	0.014074
DJK20230925_01	Vehicle	1	0.154563	0.0773793	0.0420761	0.0453576
DJK20230925_01	Vehicle	2	0.158039	0.0840665	0.0499988	0.057314
DJK20230925_01	Vehicle	3	0.150536	0.0887446	0.0587255	0.0400894
DJK20230925_01	Vehicle	4	0.151769	0.10417	0.0735253	0.0695509
DJK20230925_01	8 µM BI6015	1	0.157653	0.0593714	0.0380622	0.0494193
DJK20230925_01	8 µM BI6015	2	0.148392	0.045587	0.0249612	0.0357044
DJK20230925_01	8 µM BI6015	3	0.154125	0.0764208	0.0412731	0.0345669
DJK20230925_01	8 µM BI6015	4	0.113947	0.0412739	0.020586	0.0341865
DJK20230925_01	5 µM lomitapide	1	0.0322742	0.0112376	0.00977229	0.0409703
DJK20230925_01	5 µM lomitapide	2	0.0276985	0.00945925	0.00737326	0.0261993
DJK20230925_01	5 µM lomitapide	3	0.0350454	0.00959575	0.00666336	0.0262541
DJK20230925_01	5 µM lomitapide	4	0.0315497	0.00840748	0.00390408	0.00831841
DJK20240122_01	Vehicle	1	0.0733429	0.162695	0.019396	0.0164905
DJK20240122_01	Vehicle	2	0.0526177	0.154276	0.015347	0.0159296
DJK20240122_01	Vehicle	3	0.0456128	0.121085	0.0141721	0.01899
DJK20240122_01	Vehicle	4	0.0461917	0.143952	0.0187291	0.0200306
DJK20240122_01	8 µM BI6015	1	0.0323867	0.116412	0.0097155	0.012875
DJK20240122_01	8 µM BI6015	2	0.0420157	0.0894148	0.0077572	0.0155877
DJK20240122_01	8 µM BI6015	3	0.0867431	0.121784	0.0140526	0.0180566
DJK20240122_01	5 µM lomitapide	1	0.0171581	0.0191284	0.00209605	0.00359649
DJK20240122_01	5 µM lomitapide	2	0.0127648	0.00946539	0.00197623	0.00313893
DJK20240122_01	5 µM lomitapide	3	0.0210374	0.0115505	0.00256485	0.00460164
DJK20240122_01	5 µM lomitapide	4	0.0291871	0.00738926	0.00211394	0.00324087
