## Supplementary material for "A whole-animal phenotypic drug screen identifies suppressors of atherogenic lipoproteins": BIBIM_fix_summary_data.csv

Treatment	1	2	3	4	5	6	7	8	9	10	11	12
A	Empty	5 µM lomitapide	8 µM	4 µM	2 µM	1 µM	0.5 µM	0.25 µM	0.125 µM	0.0625 µM	Vehicle	Empty
B	Empty	5 µM lomitapide	8 µM	4 µM	2 µM	1 µM	0.5 µM	0.25 µM	0.125 µM	0.0625 µM	Vehicle	Empty
C	Empty	5 µM lomitapide	8 µM	4 µM	2 µM	1 µM	0.5 µM	0.25 µM	0.125 µM	0.0625 µM	Vehicle	Empty
D	Empty	5 µM lomitapide	8 µM	4 µM	2 µM	1 µM	0.5 µM	0.25 µM	0.125 µM	0.0625 µM	Vehicle	Empty
E	Empty	5 µM lomitapide	8 µM	4 µM	2 µM	1 µM	0.5 µM	0.25 µM	0.125 µM	0.0625 µM	Vehicle	Empty
F	Empty	5 µM lomitapide	8 µM	4 µM	2 µM	1 µM	0.5 µM	0.25 µM	0.125 µM	0.0625 µM	Vehicle	Empty
G	Empty	5 µM lomitapide	8 µM	4 µM	2 µM	1 µM	0.5 µM	0.25 µM	0.125 µM	0.0625 µM	Vehicle	Empty
H	Empty	5 µM lomitapide	8 µM	4 µM	2 µM	1 µM	0.5 µM	0.25 µM	0.125 µM	0.0625 µM	Vehicle	Empty
DJK20220328_01-BI6015	1	2	3	4	5	6	7	8	9	10	11	12
A	94	41772	67991	67098	113905	136383	118514	125267	142371	112101	117707	198
B	57	72191	59107	99231	110416	127979	95460	109243	93921	106025	121338	157
C	85	44356	65890	117271	111075	114377	139759	100682	101247	89930	109110	179
D	67	25800	81072	77851	129537	140945	104934	122545	117016	112982	129066	234
E	56	25366	63686	105795	117381	121588	104323	114497	113900	116797	124699	191
F	112	29180	77365	125653	120037	100481	102757	102377	129160	146861	101270	203
G	90	62205	79305	81324	123833	157331	101512	119609	136226	166361	112353	221
H	160	66019	56029	82230	147213	87580	164377	111213	86750	117616	133085	195
DJK20220328_01-BIM5078	1	2	3	4	5	6	7	8	9	10	11	12
A	45	12751	55513	84813	145654	91653	108472	110919	116939	106861	91792	127
B	60	38853	63660	111601	98121	111644	115053	88156	78644	79386	141196	103
C	60	22399	74364	99600	87648	98668	107145	91282	80925	76695	81448	158
D	98	40656	1826759	45203	113151	109032	92763	91725	89509	78909	86013	151
E	98	28000	47070	95091	85146	104512	94611	118363	108020	106778	116349	292
F	152	54973	53092	93814	105574	53253	115489	85432	119495	82273	107587	134
G	144	82546	55495	86981	101999	82228	95599	115541	108897	92920	100958	168
H	95	23693	66688	111615	64199	115052	127413	96120	134907	127610	127974	203
DJK20220418_01-BIM5078	1	2	3	4	5	6	7	8	9	10	11	12
A	75	43242	91501	110375	80169	125476	124440	122288	135299	119361	109172	165
B	53	44148	102352	95738	105765	109675	106609	111318	107370	93541	99768	246
C	122	39417	141978	91430	111695	124566	104582	110567	96768	101148	98079	275
D	60	44331	97431	128033	118489	129167	130698	102964	154875	119030	125957	211
E	64	36920	182060	81726	105127	108057	108644	128218	100039	123567	153009	221
F	134	29115	196225	80405	119509	131721	165506	106654	119666	100226	132297	253
G	142	23335	2402809	121441	77398	132536	125321	118819	111104	108085	97877	226
H	156	32928	97355	100302	124317	132339	103613	125762	107428	126626	116048	209
DJK20220418_01-BI6015	1	2	3	4	5	6	7	8	9	10	11	12
A	55	53912	102602	122228	122585	134421	131385	130368	126273	134439	114780	159
B	46	55842	81734	146656	119647	84326	32569	129688	103677	137508	116412	348
C	133	60679	78720	131693	108917	110940	128794	101102	121556	127867	120698	194
D	64	36253	70900	134920	117702	145485	162851	130107	116603	139404	146429	419
E	80	29920	7713	210557	122434	123349	125229	124453	128737	129580	120917	229
F	157	77883	74318	150899	159655	153275	142195	153377	114414	153002	127450	355
G	185	78060	98194	106387	149824	127459	140991	141454	154149	134999	163610	348
H	181	79236	62287	143553	138626	170942	157663	220130	172427	158183	188216	579
DJK20230925_01-BI6015	1	2	3	4	5	6	7	8	9	10	11	12
A	66	72742	74801	129984	134485	127016	150085	143971	113407	111471	151290	119
B	183	26626	74997	114212	138983	161164	163559	153514	140548	94152	135052	142
C	1201	1775762	79768	147594	155069	112904	152881	115519	118773	211684	115499	180
D	590	585052	99223	151137	176253	150441	142118	202755	218078	231536	108236	285
E	695	893369	92226	157835	160963	143258	131452	155992	141645	145305	166699	205
F	156	58870	97995	112552	141611	136761	154926	160736	135044	200746	115782	207
G	134	41182	112645	143763	138616	129905	138074	164102	127517	178500	154438	144
H	106	81549	100376	111324	180667	169888	161450	144216	151906	138217	120225	127
DJK20230925_01-BIM5078	1	2	3	4	5	6	7	8	9	10	11	12
A	84	47580	89908	177877	152070	35879	117718	91119	133846	125787	127080	232
B	37	40071	76017	137903	115233	119974	91795	110663	138819	141738	112546	138
C	66	28385	72050	140898	120297	113665	149562	113677	96452	103606	133324	306
D	176	31324	89289	126192	101676	107407	101096	107823	103899	106440	127316	131
E	1142	1569843	1981085	102555	85132	109621	75030	89929	146332	114254	124348	413
F	1526	1944813	2051986	98617	127831	97525	208390	100610	114546	111100	208821	220
G	352	28349	110379	117684	151469	214863	119184	123605	149411	106283	112478	227
H	292	41611	101920	103516	103545	136056	102279	128476	105287	111145	119769	178
