## Supplementary material for "A whole-animal phenotypic drug screen identifies suppressors of atherogenic lipoproteins": BIBIM_hom_summary_data.csv

Treatment	1	2	3	4	5	6	7	8	9	10	11	12
A	Empty	5 µM lomitapide	8 µM	4 µM	2 µM	1 µM	0.5 µM	0.25 µM	0.125 µM	0.0625 µM	Vehicle	Empty
B	Empty	5 µM lomitapide	8 µM	4 µM	2 µM	1 µM	0.5 µM	0.25 µM	0.125 µM	0.0625 µM	Vehicle	Empty
C	Empty	5 µM lomitapide	8 µM	4 µM	2 µM	1 µM	0.5 µM	0.25 µM	0.125 µM	0.0625 µM	Vehicle	Empty
D	Empty	5 µM lomitapide	8 µM	4 µM	2 µM	1 µM	0.5 µM	0.25 µM	0.125 µM	0.0625 µM	Vehicle	Empty
E	Empty	5 µM lomitapide	8 µM	4 µM	2 µM	1 µM	0.5 µM	0.25 µM	0.125 µM	0.0625 µM	Vehicle	Empty
F	Empty	5 µM lomitapide	8 µM	4 µM	2 µM	1 µM	0.5 µM	0.25 µM	0.125 µM	0.0625 µM	Vehicle	Empty
G	Empty	5 µM lomitapide	8 µM	4 µM	2 µM	1 µM	0.5 µM	0.25 µM	0.125 µM	0.0625 µM	Vehicle	Empty
H	Empty	5 µM lomitapide	8 µM	4 µM	2 µM	1 µM	0.5 µM	0.25 µM	0.125 µM	0.0625 µM	Vehicle	Empty
DJK20230918_02-BI6015	1	2	3	4	5	6	7	8	9	10	11	12
A	92	51039	193460	224278	181804	234803	257794	280787	199203	207023	206475	398
B	95	28555	23146	166673	230631	179631	201912	255225	201924	189248	300361	566
C	213	57601	230427	176735	185691	182790	195188	196675	255960	238960	215858	630
D	164	25398	24828	173050	175545	168227	188425	275455	163546	137782	223492	571
E	158	22563	191053	182689	217668	178569	167973	199655	210027	177067	246193	557
F	220	31613	24681	174628	230658	187088	279856	246161	291366	207015	166203	517
G	235	53639	153469	149742	245782	251557	277355	253300	220443	274223	282095	664
H	232	98152	35595	180172	235715	241136	249204	282181	221016	254323	304059	515
DJK20230918_02-BIM5078	1	2	3	4	5	6	7	8	9	10	11	12
A	239	106946	26259	136666	148387	156886	140107	156011	179457	122704	214037	367
B	176	40287	22596	166280	158245	155770	185504	179525	210720	197846	163841	446
C	196	92974	24815	160342	165989	148616	213348	134173	141356	155480	230461	523
D	138	33472	24593	158155	210379	158174	161439	141548	171167	168640	309010	611
E	170	28007	15592	116954	177505	135068	184560	138942	148252	117571	201686	550
F	159	20280	30510	163947	160544	133177	191156	196117	142386	189113	172625	393
G	186	30303	23319	192221	224387	153997	175484	176288	154509	161274	230478	720
H	152	30878	24168	143797	154078	152930	167020	195409	156097	212896	132240	437
DJK20230925_01-BI6015	1	2	3	4	5	6	7	8	9	10	11	12
A	83	199618	244946	269879	363284	280084	267755	325336	361944	547161	357426	130
B	96	246080	196191	283735	287656	281284	254947	299152	327613	329525	423107	214
C	23	43740	288467	352229	434286	320530	312929	473596	409257	396158	371100	188
D	28	82346	42934	301571	370237	247614	327030	373015	418242	408458	363555	209
E	68	70579	268675	327030	340763	423326	328380	383524	312339	335443	399959	186
F	69	104602	312046	365226	337618	335984	340470	334120	374672	397938	481986	236
G	72	93607	277724	319702	373342	316850	391795	237760	375441	396493	459556	236
H	104	207721	244290	279846	292239	276156	325024	365359	357372	459312	613767	264
DJK20230925_01-BIM5078	1	2	3	4	5	6	7	8	9	10	11	12
A	28	85341	317504	211148	283900	227578	271195	284807	223450	266885	260358	120
B	42	84251	288337	271052	304002	231435	238704	285203	260459	278823	278130	113
C	27	52819	41141	230894	285055	209201	283696	227410	237453	300715	367068	134
D	21	35675	30379	250414	269002	267664	256724	288018	243601	299412	298363	170
E	45	37009	41167	223777	228812	263515	222744	287098	270836	326179	329361	185
F	51	52450	43303	260105	289687	270192	281240	291123	302158	300504	335477	125
G	79	80942	311368	272498	284072	295041	317071	300941	289057	333031	358665	190
H	31	128076	258438	291614	337655	317873	366121	331359	317791	412620	283039	167
DJK20240122_01-BI6015	1	2	3	4	5	6	7	8	9	10	11	12
A	38713	50649052	34582606	53312822	73188640	61567822	67607813	46677779	71962177	86495869	73281794	23713
B	68715	14425702	58715	70387997	46052243	59016781	83128005	60547522	62605631	53692550	66857155	8712
C	13712	10802907	39676320	41755594	61940632	41808304	66454913	47415262	60272423	52169367	50963549	23713
D	3712	12904436	63715	51897100	56919406	51070186	63498559	70349774	44564577	75833975	50079006	18713
E	3712	28713	23713	39492341	56366390	62930219	67221519	68391847	55427664	52671433	57435180	13712
F	18713	16690134	28713	43084940	65613021	71010748	54913168	63330722	50201505	30398894	74263305	3712
G	13712	8302610	93718	46285437	60116035	45453669	48929485	46656566	63861422	53323516	39749924	0
H	8712	22678192	52831732	46264235	54382937	51534220	42831561	54077810	36266438	59032936	57413683	8712
DJK20240122_01-BIM5078	1	2	3	4	5	6	7	8	9	10	11	12
A	22820	20498309	17820	67868181	104009478	114287826	100258285	58967426	65916195	53028586	96636686	27820
B	0	10543518	17820	68194875	79005557	93418225	87091064	62891451	70452635	60676120	99907299	0
C	2820	20986005	4535962	76564526	61113304	78371182	50504278	82057396	67209747	87825	79171127	32820
D	0	10933829	58036438	50126045	84976066	69366603	67933510	104379270	83826228	31656536	61043123	22820
E	0	17455722	167838	55357081	84931598	95526818	52034999	107743355	49705404	70485402	66655116	7820
F	77824	41675643	65514417	62355976	49513792	43501240	47281679	68134971	49077512	69803025	78884160	12820
G	2820	14847622	63638460	45563982	38892493	85209562	9884990	43432573	42788447	53638164	49662819	0
H	7820	17189925	40964468	59365979	64570476	54981927	67639574	63990550	39507216	80010527	56617798	2820
