## Supplementary material for "A whole-animal phenotypic drug screen identifies suppressors of atherogenic lipoproteins": BIBIM_NL_activity_summary_data.csv

Treatment	1	2	3	4	5	6	7	8	9	10	11	12
A	Empty	400 nM NL inhibitor	8 µM	4 µM	2 µM	1 µM	0.5 µM	0.25 µM	0.125 µM	0.0625 µM	Vehicle	Empty
B	Empty	400 nM NL inhibitor	8 µM	4 µM	2 µM	1 µM	0.5 µM	0.25 µM	0.125 µM	0.0625 µM	Vehicle	Empty
C	Empty	400 nM NL inhibitor	8 µM	4 µM	2 µM	1 µM	0.5 µM	0.25 µM	0.125 µM	0.0625 µM	Vehicle	Empty
D	Empty	400 nM NL inhibitor	8 µM	4 µM	2 µM	1 µM	0.5 µM	0.25 µM	0.125 µM	0.0625 µM	Vehicle	Empty
E	Empty	400 nM NL inhibitor	8 µM	4 µM	2 µM	1 µM	0.5 µM	0.25 µM	0.125 µM	0.0625 µM	Vehicle	Empty
F	Empty	400 nM NL inhibitor	8 µM	4 µM	2 µM	1 µM	0.5 µM	0.25 µM	0.125 µM	0.0625 µM	Vehicle	Empty
G	Empty	400 nM NL inhibitor	8 µM	4 µM	2 µM	1 µM	0.5 µM	0.25 µM	0.125 µM	0.0625 µM	Vehicle	Empty
H	Empty	400 nM NL inhibitor	8 µM	4 µM	2 µM	1 µM	0.5 µM	0.25 µM	0.125 µM	0.0625 µM	Vehicle	Empty
DJK20240109_01-BI6015	1	2	3	4	5	6	7	8	9	10	11	12
A	0	2882501	59381504	59133727	53567991	47243893	52013008	55340363	48194398	46570192	49603633	22183
B	2183	1964657	48114704	65383517	30792393	46803537	49875127	65665782	50338476	51831521	46830057	32184
C	0	1714068	56633268	46050714	43093970	39585424	48736529	47780073	43960295	37968034	57347665	7183
D	32184	2762067	38130675	57589522	48518570	45240362	39270092	52279974	48805650	41153417	49172624	32184
E	7183	3530153	43616823	63784057	36757133	51132645	52680589	43865165	49369476	38723810	52514978	7183
F	12183	2526270	61560891	46098407	58127238	53616131	47132455	41422072	45987128	44314490	56869540	17183
G	12183	2054889	44949259	55817585	50322494	47371270	49891100	49954996	52146480	43278778	50588901	32184
H	0	1503634	45775209	49965646	46978589	41537990	50306512	55426135	54890208	46034817	67013315	12183
DJK20240109_01-BIM5078	1	2	3	4	5	6	7	8	9	10	11	12
A	6171	3177636	56685948	60162024	53486752	51398308	59709183	58325272	48469721	46002011	46277595	21171
B	11171	2460050	48379370	65339088	31660092	48490981	55242868	60658284	59353556	53989639	42929306	1171
C	1171	2003747	56100895	49113098	47725958	46654025	57416515	55698581	52359069	42438551	50523943	1171
D	6171	3187676	40531155	55875575	56503409	49890088	42348876	56009687	57276797	44657249	50731786	0
E	0	3654717	48437831	67284254	41236679	57153220	55591332	51643727	54032452	38218868	51873208	11171
F	0	2535290	59348169	48544135	68236795	59827760	50683817	46616904	50971670	41616023	59111173	1171
G	0	2159161	47295952	53566979	55253587	48427201	54669569	53620468	48368741	42069364	42807908	16171
H	0	1607831	44646669	46261693	50497301	45827171	53641865	58502840	52957454	42069364	49751665	6171
DJK20240110_01-BI6015	1	2	3	4	5	6	7	8	9	10	11	12
A	2274	2225447	56375686	57664872	51468762	55040323	61615002	36306880	58853814	46040207	47488141	12275
B	0	2225447	52803576	65128568	56461568	37171136	49289757	57062997	54006797	50594322	38666143	2274
C	2274	3359494	58035893	56295181	46416526	50439794	36490129	54301191	66274160	50455778	46766500	22275
D	2274	3284174	56016155	51319400	48263564	29011210	38571639	55072475	95717718	54665317	35705072	0
E	12275	2987988	63296804	64288046	49875219	62712375	45261629	55522730	60017544	54906372	51015428	12275
F	7275	3118497	55077834	49806006	44938767	70823527	70086280	56391789	61328739	61998644	67595491	2274
G	0	3223924	61371942	60950812	53375551	62393281	63729985	49422779	65888497	57525111	65155696	2274
H	0	4158326	65475876	60799690	48221056	59667172	52285406	67388722	55705048	51367406	63952080	0
DJK20240110_01-BIM5078	1	2	3	4	5	6	7	8	9	10	11	12
A	3536	2392197	50728821	53580041	43914082	51192659	58419107	37209083	51848886	52868964	41412888	8536
B	0	2021151	55765303	61238202	54811203	33997580	55647320	52500305	51027353	50371793	35287952	8536
C	0	3195062	60493397	51054013	45834834	44416314	34577206	50680853	59592988	49158018	44336994	13536
D	3536	3410972	55658045	46370075	55298833	31230584	46391280	47760185	57246923	56865522	32047698	18536
E	8536	2949097	63763744	56103260	48557131	58995066	50504994	50920722	54532689	51592734	46179255	13536
F	0	3190041	56489670	46062665	42398715	68413460	67896117	54099042	59846296	63677086	59840905	3536
G	3536	3295478	61200406	50366466	51768830	57311403	68124797	48472086	66221092	60299213	61821570	13536
H	0	3486304	72837858	59862467	46211055	61718910	58117833	58795856	53082756	58080182	56130088	0
DJK20240111_01-BI6015	1	2	3	4	5	6	7	8	9	10	11	12
A	0	5319058	69664784	65789463	58152936	66283738	70489029	74408729	62127077	67469046	1.16E+08	15986
B	20986	4810777	75622384	61873056	53748671	62792232	69402947	73016069	54139310	84985349	70565491	5986
C	0	4413439	72315154	59040979	55392772	59089446	50294660	63853278	58018469	65583151	49788745	10986
D	0	2068732	74260578	70936981	55344526	68683327	68389120	63593302	57964688	52487072	60625725	10986
E	986	2199088	66664154	63490418	57034849	69053961	67583319	62386585	71352376	57077824	61900076	10986
F	986	2359555	70953375	54380210	64595751	61311250	67039309	68639734	69141194	59067905	73690172	0
G	0	3584207	54835438	45006274	47067585	77526114	53171084	49384242	68334649	75265240	46823555	5986
H	986	5656417	58917133	61424660	61273450	64687930	41868833	58787922	48660900	64118756	56068517	0
DJK20240111_01-BIM5078	1	2	3	4	5	6	7	8	9	10	11	12
A	11817	8502872	85169638	1.00E+08	80236088	65160664	84236093	94007087	71643015	79783022	1.13E+08	11817
B	6816	5823464	90479782	77135934	70413405	63074430	79689125	89042896	56998078	97115018	87993370	26817
C	0	5128616	88210981	71746934	71145483	60950354	58132251	71314938	57347299	63973293	52076705	16817
D	1816	1934216	96156624	86755753	54509550	67420908	76904720	68842202	56955108	52220868	72775893	1816
E	16817	3032704	79744357	86377034	64721297	67040140	87775817	68003285	66501927	52968789	70790289	31817
F	16817	3785983	82416504	65735996	78954889	63079842	82444212	65839165	63924534	50908340	78122079	16817
G	6816	4137762	69027534	58288256	57046423	66284569	57900987	55254233	66078132	75337487	47360288	21817
H	16817	8184497	78954889	69491048	72551382	57024936	50977648	63561642	46691793	73603283	76662566	0
