## Supplementary material for "A whole-animal phenotypic drug screen identifies suppressors of atherogenic lipoproteins": BIM5078_nPAGE_data_summary.csv

Experiment	Treatment	Replicate	ZM	VLDL	IDL	LDL
DJK20230918_02	Vehicle	1	0.1590783	0.0852066	0.0280055	0.037955
DJK20230918_02	Vehicle	2	0.1538995	0.0670586	0.0235756	0.038248
DJK20230918_02	Vehicle	3	0.1406364	0.0815241	0.0289249	0.0390168
DJK20230918_02	Vehicle	4	0.1433949	0.0402578	0.0182471	0.0291778
DJK20230918_02	8 µM BIM5078	1	0.002479968	0.003701479	0.001681787	0.001851077
DJK20230918_02	8 µM BIM5078	2	0.001224936	0.002071201	0.00100509	0.001087032
DJK20230918_02	8 µM BIM5078	3	0.000947137	0.001733377	0.000823028	0.000961317
DJK20230918_02	8 µM BIM5078	4	0.001125204	0.001695472	0.000710071	0.000831988
DJK20230918_02	5 µM lomitapide	1	0.02385524	0.0051761	0.00352828	0.00751801
DJK20230918_02	5 µM lomitapide	2	0.02599196	0.00594787	0.00429032	0.00841765
DJK20230918_02	5 µM lomitapide	3	0.01709013	0.00317302	0.00174558	0.00324712
DJK20230918_02	5 µM lomitapide	4	0.01834109	0.0030836	0.00220416	0.00867841
DJK20230925_01	Vehicle	1	0.1616077	0.0936659	0.0409527	0.0550769
DJK20230925_01	Vehicle	2	0.1647021	0.0958443	0.0550487	0.0612481
DJK20230925_01	Vehicle	3	0.1764828	0.1287364	0.0555193	0.0582469
DJK20230925_01	Vehicle	4	0.1544006	0.1065259	0.0528581	0.0610215
DJK20230925_01	8 µM BIM5078	1	0.1516652	0.0989775	0.0426321	0.0377842
DJK20230925_01	8 µM BIM5078	2	0.1390143	0.0838854	0.0468256	0.0524727
DJK20230925_01	5 µM lomitapide	1	0.04048364	0.01116645	0.0126977	0.06563481
DJK20230925_01	5 µM lomitapide	2	0.0684011	0.0153253	0.0141193	0.0526516
DJK20230925_01	5 µM lomitapide	3	0.05613191	0.01466844	0.01591772	0.0567526
DJK20230925_01	5 µM lomitapide	4	0.04060619	0.00919646	0.00732581	0.03660295
DJK20240122_01	Vehicle	1	0.1542078	0.0988652	0.0618964	0.0404274
DJK20240122_01	Vehicle	2	0.1588262	0.105692	0.0581188	0.0550499
DJK20240122_01	Vehicle	3	0.1666644	0.0937981	0.0444921	0.0677764
DJK20240122_01	Vehicle	4	0.1377868	0.1590578	0.0802086	0.0760018
DJK20240122_01	8 µM BIM5078	1	0.1660521	0.1490697	0.0465703	0.0280183
DJK20240122_01	8 µM BIM5078	2	0.1688824	0.0497851	0.0161924	0.0124788
DJK20240122_01	8 µM BIM5078	3	0.1538955	0.1332227	0.0442835	0.0497266
DJK20240122_01	8 µM BIM5078	4	0.1495589	0.0972731	0.0311639	0.0399961
DJK20240122_01	5 µM lomitapide	1	0.05510743	0.01728898	0.01397005	0.08628127
DJK20240122_01	5 µM lomitapide	2	0.05010273	0.0179358	0.01739958	0.089459
DJK20240122_01	5 µM lomitapide	3	0.04345066	0.01668424	0.01465098	0.04923314
DJK20240122_01	5 µM lomitapide	4	0.03758525	0.01336322	0.01596711	0.0398495
