## Supplementary material for "A whole-animal phenotypic drug screen identifies suppressors of atherogenic lipoproteins": BIM5078_nPAGE_data_summary.xlsx

### Sheet: Sheet1
Experiment	Treatment	Replicate	ZM	VLDL	IDL	LDL
DJK20230918_02	Vehicle	1	0.159078	0.0852066	0.0280055	0.037955
DJK20230918_02	Vehicle	2	0.153899	0.0670586	0.0235756	0.038248
DJK20230918_02	Vehicle	3	0.140636	0.0815241	0.0289249	0.0390168
DJK20230918_02	Vehicle	4	0.143395	0.0402578	0.0182471	0.0291778
DJK20230918_02	8 µM BIM5078	1	0.00247997	0.00370148	0.00168179	0.00185108
DJK20230918_02	8 µM BIM5078	2	0.00122494	0.0020712	0.00100509	0.00108703
DJK20230918_02	8 µM BIM5078	3	0.000947137	0.00173338	0.000823028	0.000961317
DJK20230918_02	8 µM BIM5078	4	0.0011252	0.00169547	0.000710071	0.000831988
DJK20230918_02	5 µM lomitapide	1	0.0238552	0.0051761	0.00352828	0.00751801
DJK20230918_02	5 µM lomitapide	2	0.025992	0.00594787	0.00429032	0.00841765
DJK20230918_02	5 µM lomitapide	3	0.0170901	0.00317302	0.00174558	0.00324712
DJK20230918_02	5 µM lomitapide	4	0.0183411	0.0030836	0.00220416	0.00867841
DJK20230925_01	Vehicle	1	0.161608	0.0936659	0.0409527	0.0550769
DJK20230925_01	Vehicle	2	0.164702	0.0958443	0.0550487	0.0612481
DJK20230925_01	Vehicle	3	0.176483	0.128736	0.0555193	0.0582469
DJK20230925_01	Vehicle	4	0.154401	0.106526	0.0528581	0.0610215
DJK20230925_01	8 µM BIM5078	1	0.151665	0.0989775	0.0426321	0.0377842
DJK20230925_01	8 µM BIM5078	2	0.139014	0.0838854	0.0468256	0.0524727
DJK20230925_01	5 µM lomitapide	1	0.0404836	0.0111665	0.0126977	0.0656348
DJK20230925_01	5 µM lomitapide	2	0.0684011	0.0153253	0.0141193	0.0526516
DJK20230925_01	5 µM lomitapide	3	0.0561319	0.0146684	0.0159177	0.0567526
DJK20230925_01	5 µM lomitapide	4	0.0406062	0.00919646	0.00732581	0.0366029
DJK20240122_01	Vehicle	1	0.154208	0.0988652	0.0618964	0.0404274
DJK20240122_01	Vehicle	2	0.158826	0.105692	0.0581188	0.0550499
DJK20240122_01	Vehicle	3	0.166664	0.0937981	0.0444921	0.0677764
DJK20240122_01	Vehicle	4	0.137787	0.159058	0.0802086	0.0760018
DJK20240122_01	8 µM BIM5078	1	0.166052	0.14907	0.0465703	0.0280183
DJK20240122_01	8 µM BIM5078	2	0.168882	0.0497851	0.0161924	0.0124788
DJK20240122_01	8 µM BIM5078	3	0.153896	0.133223	0.0442835	0.0497266
DJK20240122_01	8 µM BIM5078	4	0.149559	0.0972731	0.0311639	0.0399961
DJK20240122_01	5 µM lomitapide	1	0.0551074	0.017289	0.01397	0.0862813
DJK20240122_01	5 µM lomitapide	2	0.0501027	0.0179358	0.0173996	0.089459
DJK20240122_01	5 µM lomitapide	3	0.0434507	0.0166842	0.014651	0.0492331
DJK20240122_01	5 µM lomitapide	4	0.0375853	0.0133632	0.0159671	0.0398495
