## Supplementary material for "A whole-animal phenotypic drug screen identifies suppressors of atherogenic lipoproteins": DJK20220418_03_fixation.xlsx

### Sheet: Sheet1
Treatment	1	2	3	4	5	6	7	8	9	10	11	12
A	Empty	5 µM lomitapide	8 µM	4 µM	2 µM	1 µM	0.5 µM	0.25 µM	0.125 µM	0.0625 µM	Vehicle	Empty
B	Empty	5 µM lomitapide	8 µM	4 µM	2 µM	1 µM	0.5 µM	0.25 µM	0.125 µM	0.0625 µM	Vehicle	Empty
C	Empty	5 µM lomitapide	8 µM	4 µM	2 µM	1 µM	0.5 µM	0.25 µM	0.125 µM	0.0625 µM	Vehicle	Empty
D	Empty	5 µM lomitapide	8 µM	4 µM	2 µM	1 µM	0.5 µM	0.25 µM	0.125 µM	0.0625 µM	Vehicle	Empty
E	Empty	5 µM lomitapide	8 µM	4 µM	2 µM	1 µM	0.5 µM	0.25 µM	0.125 µM	0.0625 µM	Vehicle	Empty
F	Empty	5 µM lomitapide	8 µM	4 µM	2 µM	1 µM	0.5 µM	0.25 µM	0.125 µM	0.0625 µM	Vehicle	Empty
G	Empty	5 µM lomitapide	8 µM	4 µM	2 µM	1 µM	0.5 µM	0.25 µM	0.125 µM	0.0625 µM	Vehicle	Empty
H	Empty	5 µM lomitapide	8 µM	4 µM	2 µM	1 µM	0.5 µM	0.25 µM	0.125 µM	0.0625 µM	Vehicle	Empty
Enoxolone - 24 hour	1	2	3	4	5	6	7	8	9	10	11	12
A	107	118976	132337	185972	116101	118475	111968	190536	162153	143376	161059	100
B	90	170985	317683	170262	142027	139771	110806	140587	104616	142066	179572	80
C	84	120155	131861	157616	132606	154074	148089	175628	122280	136040	158207	100
D	99	126677	129343	190136	117590	232471	116642	183551	101995	138368	152725	117
E	105	130494	133148	149227	145313	101924	109687	118501	168805	142587	125021	133
F	103	128470	149073	130144	136487	154694	110561	108146	117123	132278	158050	141
G	126	166331	128613	117450	120555	126690	159858	197831	159923	140540	138110	159
H	120	140654	135123	110820	128784	113790	110557	127422	126888	109517	143110	185
BIM5078 - 24 hour	1	2	3	4	5	6	7	8	9	10	11	12
A	119	116753	66778	150703	193973	159751	86155	139044	140394	124139	105396	102
B	81	79806	1413079	86996	75489	79648	88848	95050	162221	98569	103146	169
C	94	114127	304679	107896	89626	77997	115361	94756	118657	157334	158674	133
D	93	81489	389521	108355	132510	114482	89125	103568	144650	147238	198369	141
E	120	91766	376824	116716	86713	157467	284265	135903	117246	115172	152410	231
F	115	133621	104036	80483	126176	132132	109502	144919	114985	140345	160667	213
G	140	121439	205406	123537	104253	139620	96882	127111	163991	171671	167357	198
H	95	124724	218543	139900	115864	191777	119084	166673	151339	161991	258221	295
BI-6015 - 24 hour	1	2	3	4	5	6	7	8	9	10	11	12
A	69	75607	81340	75382	100312	117183	97187	79791	103697	61933	110362	80
B	67	70960	74733	59801	150745	114164	116630	135545	130691	104846	90464	84
C	45	77798	87030	89510	102166	87463	103341	83575	117917	87485	140315	111
D	52	56025	81531	79216	95224	74938	97595	86436	90527	62138	118079	84
E	76	59303	79875	99263	103112	68975	130217	93428	108332	82405	117767	118
F	59	70555	71789	121432	97205	93927	101194	84334	111693	78932	122050	88
G	77	85821	73889	113114	118546	109301	89453	101102	112563	91267	105592	97
H	74	93666	69686	147446	135190	100154	140587	112065	121155	112095	91570	99
Enoxolone - 48 hour	1	2	3	4	5	6	7	8	9	10	11	12
A	48	40377	112576	173813	125712	118147	150377	131086	108837	135947	173971	410
B	51	37031	103888	316838	128660	101452	104938	99080	103437	127307	276615	268
C	42	20721	74000	113900	118222	105317	147709	95710	89604	114230	139046	234
D	77	19722	74425	133451	101565	72220	89709	84910	80666	124474	134643	365
E	71	65799	101037	148255	152006	98283	123085	104875	86805	110819	146660	469
F	89	19693	108350	92151	101283	98567	118892	94606	83442	116966	138046	276
G	132	43035	93552	100655	63426	79052	109235	82066	119436	87234	103914	229
H	118	31515	108241	114168	101833	104967	95300	96611	100570	125374	132182	387
BIM5078 - 48 hour	1	2	3	4	5	6	7	8	9	10	11	12
A	75	43242	91501	110375	80169	125476	124440	122288	135299	119361	109172	165
B	53	44148	102352	95738	105765	109675	106609	111318	107370	93541	99768	246
C	122	39417	141978	91430	111695	124566	104582	110567	96768	101148	98079	275
D	60	44331	97431	128033	118489	129167	130698	102964	154875	119030	125957	211
E	64	36920	182060	81726	105127	108057	108644	128218	100039	123567	153009	221
F	134	29115	196225	80405	119509	131721	165506	106654	119666	100226	132297	253
G	142	23335	2402809	121441	77398	132536	125321	118819	111104	108085	97877	226
H	156	32928	97355	100302	124317	132339	103613	125762	107428	126626	116048	209
BI-6015 - 48 hour	1	2	3	4	5	6	7	8	9	10	11	12
A	55	53912	102602	122228	122585	134421	131385	130368	126273	134439	114780	159
B	46	55842	81734	146656	119647	84326	32569	129688	103677	137508	116412	348
C	133	60679	78720	131693	108917	110940	128794	101102	121556	127867	120698	194
D	64	36253	70900	134920	117702	145485	162851	130107	116603	139404	146429	419
E	80	29920	7713	210557	122434	123349	125229	124453	128737	129580	120917	229
F	157	77883	74318	150899	159655	153275	142195	153377	114414	153002	127450	355
G	185	78060	98194	106387	149824	127459	140991	141454	154149	134999	163610	348
H	181	79236	62287	143553	138626	170942	157663	220130	172427	158183	188216	579
