## Supplementary material for "A whole-animal phenotypic drug screen identifies suppressors of atherogenic lipoproteins": DJK20230918_01_summary.xlsx

### Sheet: Sheet1
Well	Plate	Clutch	Age	Fish	Treatment	HNF4	RLU
A01	1	1	5	1	Vehicle	ND	4434
A02	1	1	5	2	Vehicle	heterozygous	20
A03	1	1	5	3	Vehicle	heterozygous	4
A04	1	1	5	4	Vehicle	heterozygous	7
A05	1	1	5	5	Vehicle	heterozygous	5268
A06	1	1	5	6	Vehicle	wild-type	6074
A07	1	1	5	7	Vehicle	heterozygous	6605
A08	1	1	5	8	Vehicle	heterozygous	12
A09	1	1	5	9	Vehicle	heterozygous	6421
A10	1	1	5	10	Vehicle	heterozygous	16
A11	1	1	5	11	Vehicle	heterozygous	7043
A12	1	1	5	12	Vehicle	wild-type	5031
B01	1	1	5	13	Vehicle	wild-type	11
B02	1	1	5	14	Vehicle	wild-type	15
B03	1	1	5	15	Vehicle	homozygous	6702
B04	1	1	5	16	Vehicle	wild-type	10
B05	1	1	5	17	Vehicle	heterozygous	3
B06	1	1	5	18	Vehicle	heterozygous	4
B07	1	1	5	19	Vehicle	wild-type	7
B08	1	1	5	20	Vehicle	homozygous	5624
B09	1	1	5	21	Vehicle	wild-type	7315
B10	1	1	5	22	Vehicle	wild-type	19
B11	1	1	5	23	Vehicle	homozygous	9
B12	1	1	5	24	Vehicle	heterozygous	6905
C01	1	1	5	25	Vehicle	heterozygous	42
C02	1	1	5	26	Vehicle	heterozygous	17
C03	1	1	5	27	Vehicle	heterozygous	6341
C04	1	1	5	28	Vehicle	heterozygous	7601
C05	1	1	5	29	Vehicle	heterozygous	5954
C06	1	1	5	30	Vehicle	homozygous	5845
C07	1	1	5	31	Vehicle	heterozygous	6819
C08	1	1	5	32	Vehicle	heterozygous	6739
C09	1	1	5	33	Vehicle	wild-type	7655
C10	1	1	5	34	Vehicle	heterozygous	23
C11	1	1	5	35	Vehicle	homozygous	5
C12	1	1	5	36	Vehicle	heterozygous	11
D01	1	1	5	37	Vehicle	wild-type	5
D02	1	1	5	38	Vehicle	homozygous	6574
D03	1	1	5	39	Vehicle	wild-type	5746
D04	1	1	5	40	Vehicle	heterozygous	17
D05	1	1	5	41	Vehicle	wild-type	7093
D06	1	1	5	42	Vehicle	heterozygous	9252
D07	1	1	5	43	Vehicle	heterozygous	9
D08	1	1	5	44	Vehicle	wild-type	5
D09	1	1	5	45	Vehicle	heterozygous	5
D10	1	1	5	46	Vehicle	heterozygous	9
D11	1	1	5	47	Vehicle	heterozygous	7106
D12	1	1	5	48	Vehicle	wild-type	5344
E01	1	1	5	49	Enoxolone	heterozygous	5274
E02	1	1	5	50	Enoxolone	wild-type	4527
E03	1	1	5	51	Enoxolone	homozygous	21
E04	1	1	5	52	Enoxolone	heterozygous	6944
E05	1	1	5	53	Enoxolone	heterozygous	6108
E06	1	1	5	54	Enoxolone	homozygous	14
E07	1	1	5	55	Enoxolone	heterozygous	4414
E08	1	1	5	56	Enoxolone	heterozygous	7672
E09	1	1	5	57	Enoxolone	heterozygous	11
E10	1	1	5	58	Enoxolone	wild-type	4889
E11	1	1	5	59	Enoxolone	homozygous	5
E12	1	1	5	60	Enoxolone	wild-type	5188
F01	1	1	5	61	Enoxolone	heterozygous	4734
F02	1	1	5	62	Enoxolone	heterozygous	14
F03	1	1	5	63	Enoxolone	homozygous	7
F04	1	1	5	64	Enoxolone	heterozygous	29398
F05	1	1	5	65	Enoxolone	wild-type	518
F06	1	1	5	66	Enoxolone	heterozygous	192
F07	1	1	5	67	Enoxolone	heterozygous	29611
F08	1	1	5	68	Enoxolone	wild-type	975
F09	1	1	5	69	Enoxolone	heterozygous	4080
F10	1	1	5	70	Enoxolone	homozygous	108
F11	1	1	5	71	Enoxolone	homozygous	104
F12	1	1	5	72	Enoxolone	wild-type	3584
G01	1	1	5	73	Enoxolone	heterozygous	6823
G02	1	1	5	74	Enoxolone	heterozygous	42
G03	1	1	5	75	Enoxolone	heterozygous	6041
G04	1	1	5	76	Enoxolone	wild-type	7420
G05	1	1	5	77	Enoxolone	heterozygous	19
G06	1	1	5	78	Enoxolone	heterozygous	14
G07	1	1	5	79	Enoxolone	homozygous	5246
G08	1	1	5	80	Enoxolone	heterozygous	3
G09	1	1	5	81	Enoxolone	homozygous	6188
G10	1	1	5	82	Enoxolone	wild-type	6156
G11	1	1	5	83	Enoxolone	heterozygous	9
G12	1	1	5	84	Enoxolone	homozygous	8
H01	1	1	5	85	Enoxolone	wild-type	11
H02	1	1	5	86	Enoxolone	homozygous	6
H03	1	1	5	87	Enoxolone	wild-type	5317
H04	1	1	5	88	Enoxolone	homozygous	8
H05	1	1	5	89	Enoxolone	heterozygous	3813
H06	1	1	5	90	Enoxolone	wild-type	4
H07	1	1	5	91	Enoxolone	heterozygous	5
H08	1	1	5	92	Enoxolone	heterozygous	4325
H09	1	1	5	93	Enoxolone	heterozygous	7
H10	1	1	5	94	Enoxolone	homozygous	16
H11	1	1	5	95	Enoxolone	heterozygous	5816
H12	1	1	5	96	Enoxolone	homozygous	6618
A01	2	1	5	1	Vehicle	homozygous	4292
A02	2	1	5	2	Vehicle	ND	11
A03	2	1	5	3	Vehicle	heterozygous	5560
A04	2	1	5	4	Vehicle	homozygous	548
A05	2	1	5	5	Vehicle	wild-type	6520
A06	2	1	5	6	Vehicle	heterozygous	18
A07	2	1	5	7	Vehicle	heterozygous	8
A08	2	1	5	8	Vehicle	heterozygous	9854
A09	2	1	5	9	Vehicle	heterozygous	7
A10	2	1	5	10	Vehicle	heterozygous	6515
A11	2	1	5	11	Vehicle	homozygous	5
A12	2	1	5	12	Vehicle	homozygous	11
B01	2	1	5	13	Vehicle	homozygous	5662
B02	2	1	5	14	Vehicle	homozygous	22
B03	2	1	5	15	Vehicle	homozygous	9358
B04	2	1	5	16	Vehicle	heterozygous	16
B05	2	1	5	17	Vehicle	homozygous	17
B06	2	1	5	18	Vehicle	heterozygous	5700
B07	2	1	5	19	Vehicle	wild-type	6387
B08	2	1	5	20	Vehicle	heterozygous	26
B09	2	1	5	21	Vehicle	homozygous	5342
B10	2	1	5	22	Vehicle	heterozygous	17
B11	2	1	5	23	Vehicle	heterozygous	5
B12	2	1	5	24	Vehicle	heterozygous	11
C01	2	1	5	25	Vehicle	heterozygous	5144
C02	2	1	5	26	Vehicle	heterozygous	11
C03	2	1	5	27	Vehicle	heterozygous	3
C04	2	1	5	28	Vehicle	heterozygous	8
C05	2	1	5	29	Vehicle	heterozygous	7504
C06	2	1	5	30	Vehicle	heterozygous	5
C07	2	1	5	31	Vehicle	heterozygous	14
C08	2	1	5	32	Vehicle	heterozygous	6052
C09	2	1	5	33	Vehicle	heterozygous	16
C10	2	1	5	34	Vehicle	homozygous	4884
C11	2	1	5	35	Vehicle	homozygous	5765
C12	2	1	5	36	Vehicle	heterozygous	12
D01	2	1	5	37	Vehicle	homozygous	6696
D02	2	1	5	38	Vehicle	heterozygous	7846
D03	2	1	5	39	Vehicle	wild-type	5352
D04	2	1	5	40	Vehicle	heterozygous	15
D05	2	1	5	41	Vehicle	homozygous	28
D06	2	1	5	42	Vehicle	heterozygous	3
D07	2	1	5	43	Vehicle	homozygous	10
D08	2	1	5	44	Vehicle	heterozygous	5
D09	2	1	5	45	Vehicle	heterozygous	11
D10	2	1	5	46	Vehicle	homozygous	4535
D11	2	1	5	47	Vehicle	heterozygous	4366
D12	2	1	5	48	Vehicle	heterozygous	5154
E01	2	1	5	49	Enoxolone	homozygous	10
E02	2	1	5	50	Enoxolone	heterozygous	4044
E03	2	1	5	51	Enoxolone	homozygous	4179
E04	2	1	5	52	Enoxolone	heterozygous	9
E05	2	1	5	53	Enoxolone	wild-type	4
E06	2	1	5	54	Enoxolone	wild-type	2936
E07	2	1	5	55	Enoxolone	heterozygous	3727
E08	2	1	5	56	Enoxolone	heterozygous	7
E09	2	1	5	57	Enoxolone	wild-type	3157
E10	2	1	5	58	Enoxolone	heterozygous	10
E11	2	1	5	59	Enoxolone	heterozygous	6450
E12	2	1	5	60	Enoxolone	heterozygous	12
F01	2	1	5	61	Enoxolone	heterozygous	3
F02	2	1	5	62	Enoxolone	heterozygous	6620
F03	2	1	5	63	Enoxolone	homozygous	2987
F04	2	1	5	64	Enoxolone	wild-type	6060
F05	2	1	5	65	Enoxolone	heterozygous	73
F06	2	1	5	66	Enoxolone	wild-type	2744
F07	2	1	5	67	Enoxolone	homozygous	3401
F08	2	1	5	68	Enoxolone	heterozygous	11
F09	2	1	5	69	Enoxolone	homozygous	10
F10	2	1	5	70	Enoxolone	homozygous	4828
F11	2	1	5	71	Enoxolone	heterozygous	6468
F12	2	1	5	72	Enoxolone	wild-type	22
G01	2	1	5	73	Enoxolone	heterozygous	11
G02	2	1	5	74	Enoxolone	heterozygous	13
G03	2	1	5	75	Enoxolone	heterozygous	9034
G04	2	1	5	76	Enoxolone	wild-type	6761
G05	2	1	5	77	Enoxolone	homozygous	10
G06	2	1	5	78	Enoxolone	wild-type	5218
G07	2	1	5	79	Enoxolone	heterozygous	5341
G08	2	1	5	80	Enoxolone	homozygous	3324
G09	2	1	5	81	Enoxolone	homozygous	3
G10	2	1	5	82	Enoxolone	heterozygous	6
G11	2	1	5	83	Enoxolone	heterozygous	4119
G12	2	1	5	84	Enoxolone	homozygous	3149
H01	2	1	5	85	Enoxolone	heterozygous	4776
H02	2	1	5	86	Enoxolone	heterozygous	6003
H03	2	1	5	87	Enoxolone	homozygous	7325
H04	2	1	5	88	Enoxolone	heterozygous	5586
H05	2	1	5	89	Enoxolone	heterozygous	15
H06	2	1	5	90	Enoxolone	homozygous	4430
H07	2	1	5	91	Enoxolone	heterozygous	4318
H08	2	1	5	92	Enoxolone	wild-type	7
H09	2	1	5	93	Enoxolone	heterozygous	4922
H10	2	1	5	94	Enoxolone	wild-type	11
H11	2	1	5	95	Enoxolone	homozygous	6
H12	2	1	5	96	Enoxolone	wild-type	3
