## Supplementary material for "A whole-animal phenotypic drug screen identifies suppressors of atherogenic lipoproteins": DJK20231030_01_summary.xlsx

### Sheet: Sheet1
Well	Plate	Clutch	Age	Fish	Treatment	HNF4	RLU
A01	1	1	5	1	Vehicle	wild-type	92
A02	1	1	5	2	Vehicle	heterozygous	164
A03	1	1	5	3	Vehicle	heterozygous	300
A04	1	1	5	4	Vehicle	heterozygous	487
A05	1	1	5	5	Vehicle	heterozygous	179784
A06	1	1	5	6	Vehicle	homozygous	152916
A07	1	1	5	7	Vehicle	homozygous	409
A08	1	1	5	8	Vehicle	heterozygous	107066
A09	1	1	5	9	Vehicle	heterozygous	469
A10	1	1	5	10	Vehicle	heterozygous	138812
A11	1	1	5	11	Vehicle	heterozygous	420
A12	1	1	5	12	Vehicle	homozygous	117015
B01	1	1	5	13	Vehicle	wild-type	236
B02	1	1	5	14	Vehicle	homozygous	114756
B03	1	1	5	15	Vehicle	wild-type	164537
B04	1	1	5	16	Vehicle	heterozygous	80986
B05	1	1	5	17	Vehicle	heterozygous	576
B06	1	1	5	18	Vehicle	wild-type	101248
B07	1	1	5	19	Vehicle	heterozygous	370
B08	1	1	5	20	Vehicle	homozygous	117306
B09	1	1	5	21	Vehicle	heterozygous	124423
B10	1	1	5	22	Vehicle	heterozygous	595
B11	1	1	5	23	Vehicle	homozygous	109025
B12	1	1	5	24	Vehicle	wild-type	160596
C01	1	1	5	25	Vehicle	wild-type	120
C02	1	1	5	26	Vehicle	heterozygous	468
C03	1	1	5	27	Vehicle	wild-type	182898
C04	1	1	5	28	Vehicle	heterozygous	54674
C05	1	1	5	29	Vehicle	heterozygous	196
C06	1	1	5	30	Vehicle	heterozygous	319
C07	1	1	5	31	Vehicle	wild-type	381
C08	1	1	5	32	Vehicle	heterozygous	69408
C09	1	1	5	33	Vehicle	homozygous	120565
C10	1	1	5	34	Vehicle	homozygous	264
C11	1	1	5	35	Vehicle	wild-type	520
C12	1	1	5	36	Vehicle	heterozygous	353
D01	1	1	5	37	Vehicle	wild-type	129
D02	1	1	5	38	Vehicle	wild-type	297
D03	1	1	5	39	Vehicle	wild-type	504
D04	1	1	5	40	Vehicle	heterozygous	158280
D05	1	1	5	41	Vehicle	heterozygous	390
D06	1	1	5	42	Vehicle	heterozygous	385
D07	1	1	5	43	Vehicle	homozygous	91794
D08	1	1	5	44	Vehicle	heterozygous	754
D09	1	1	5	45	Vehicle	wild-type	213456
D10	1	1	5	46	Vehicle	wild-type	785
D11	1	1	5	47	Vehicle	wild-type	185576
D12	1	1	5	48	Vehicle	homozygous	101529
E01	1	1	5	49	Enoxolone	heterozygous	227
E02	1	1	5	50	Enoxolone	heterozygous	135483
E03	1	1	5	51	Enoxolone	wild-type	586
E04	1	1	5	52	Enoxolone	heterozygous	96345
E05	1	1	5	53	Enoxolone	heterozygous	116703
E06	1	1	5	54	Enoxolone	wild-type	114385
E07	1	1	5	55	Enoxolone	heterozygous	483
E08	1	1	5	56	Enoxolone	wild-type	85557
E09	1	1	5	57	Enoxolone	homozygous	641
E10	1	1	5	58	Enoxolone	heterozygous	90318
E11	1	1	5	59	Enoxolone	heterozygous	134846
E12	1	1	5	60	Enoxolone	heterozygous	401
F01	1	1	5	61	Enoxolone	heterozygous	99
F02	1	1	5	62	Enoxolone	heterozygous	480
F03	1	1	5	63	Enoxolone	wild-type	104609
F04	1	1	5	64	Enoxolone	heterozygous	99273
F05	1	1	5	65	Enoxolone	heterozygous	605
F06	1	1	5	66	Enoxolone	wild-type	88029
F07	1	1	5	67	Enoxolone	heterozygous	431
F08	1	1	5	68	Enoxolone	wild-type	477
F09	1	1	5	69	Enoxolone	homozygous	103073
F10	1	1	5	70	Enoxolone	heterozygous	93183
F11	1	1	5	71	Enoxolone	heterozygous	551
F12	1	1	5	72	Enoxolone	heterozygous	169
G01	1	1	5	73	Enoxolone	homozygous	224
G02	1	1	5	74	Enoxolone	wild-type	91723
G03	1	1	5	75	Enoxolone	wild-type	122372
G04	1	1	5	76	Enoxolone	wild-type	733
G05	1	1	5	77	Enoxolone	wild-type	122675
G06	1	1	5	78	Enoxolone	wild-type	91046
G07	1	1	5	79	Enoxolone	heterozygous	69505
G08	1	1	5	80	Enoxolone	heterozygous	425
G09	1	1	5	81	Enoxolone	wild-type	513
G10	1	1	5	82	Enoxolone	homozygous	119530
G11	1	1	5	83	Enoxolone	heterozygous	82741
G12	1	1	5	84	Enoxolone	wild-type	366
H01	1	1	5	85	Enoxolone	heterozygous	105
H02	1	1	5	86	Enoxolone	wild-type	278
H03	1	1	5	87	Enoxolone	homozygous	470
H04	1	1	5	88	Enoxolone	wild-type	158344
H05	1	1	5	89	Enoxolone	homozygous	95666
H06	1	1	5	90	Enoxolone	heterozygous	125342
H07	1	1	5	91	Enoxolone	heterozygous	138305
H08	1	1	5	92	Enoxolone	homozygous	106792
H09	1	1	5	93	Enoxolone	wild-type	72606
H10	1	1	5	94	Enoxolone	wild-type	122842
H11	1	1	5	95	Enoxolone	heterozygous	440
H12	1	1	5	96	Enoxolone	heterozygous	114309
A01	2	1	5	1	Vehicle	heterozygous	233844
A02	2	1	5	2	Vehicle	homozygous	412
A03	2	1	5	3	Vehicle	heterozygous	100622
A04	2	1	5	4	Vehicle	homozygous	319
A05	2	1	5	5	Vehicle	homozygous	80083
A06	2	1	5	6	Vehicle	homozygous	173121
A07	2	1	5	7	Vehicle	heterozygous	276
A08	2	1	5	8	Vehicle	homozygous	73
A09	2	1	5	9	Vehicle	homozygous	100
A10	2	1	5	10	Vehicle	homozygous	56
A11	2	1	5	11	Vehicle	heterozygous	126
A12	2	1	5	12	Vehicle	heterozygous	186
B01	2	1	5	13	Vehicle	heterozygous	179314
B02	2	1	5	14	Vehicle	homozygous	441
B03	2	1	5	15	Vehicle	heterozygous	190
B04	2	1	5	16	Vehicle	heterozygous	359
B05	2	1	5	17	Vehicle	wild-type	155111
B06	2	1	5	18	Vehicle	wild-type	163125
B07	2	1	5	19	Vehicle	homozygous	255
B08	2	1	5	20	Vehicle	homozygous	166
B09	2	1	5	21	Vehicle	wild-type	264
B10	2	1	5	22	Vehicle	wild-type	110
B11	2	1	5	23	Vehicle	wild-type	230
B12	2	1	5	24	Vehicle	wild-type	125495
C01	2	1	5	25	Vehicle	heterozygous	155839
C02	2	1	5	26	Vehicle	heterozygous	117232
C03	2	1	5	27	Vehicle	heterozygous	284
C04	2	1	5	28	Vehicle	heterozygous	363
C05	2	1	5	29	Vehicle	homozygous	142253
C06	2	1	5	30	Vehicle	homozygous	120784
C07	2	1	5	31	Vehicle	homozygous	351
C08	2	1	5	32	Vehicle	heterozygous	582
C09	2	1	5	33	Vehicle	wild-type	201715
C10	2	1	5	34	Vehicle	homozygous	471
C11	2	1	5	35	Vehicle	heterozygous	178
C12	2	1	5	36	Vehicle	heterozygous	287
D01	2	1	5	37	Vehicle	heterozygous	294
D02	2	1	5	38	Vehicle	wild-type	244
D03	2	1	5	39	Vehicle	homozygous	282
D04	2	1	5	40	Vehicle	homozygous	79053
D05	2	1	5	41	Vehicle	wild-type	530
D06	2	1	5	42	Vehicle	heterozygous	80840
D07	2	1	5	43	Vehicle	homozygous	72082
D08	2	1	5	44	Vehicle	heterozygous	134151
D09	2	1	5	45	Vehicle	heterozygous	619
D10	2	1	5	46	Vehicle	wild-type	115181
D11	2	1	5	47	Vehicle	wild-type	83158
D12	2	1	5	48	Vehicle	heterozygous	440
E01	2	1	5	49	Enoxolone	homozygous	141
E02	2	1	5	50	Enoxolone	heterozygous	286
E03	2	1	5	51	Enoxolone	wild-type	467
E04	2	1	5	52	Enoxolone	heterozygous	108726
E05	2	1	5	53	Enoxolone	heterozygous	89654
E06	2	1	5	54	Enoxolone	homozygous	112438
E07	2	1	5	55	Enoxolone	wild-type	452
E08	2	1	5	56	Enoxolone	homozygous	90539
E09	2	1	5	57	Enoxolone	heterozygous	328
E10	2	1	5	58	Enoxolone	homozygous	472
E11	2	1	5	59	Enoxolone	heterozygous	91725
E12	2	1	5	60	Enoxolone	homozygous	144358
F01	2	1	5	61	Enoxolone	homozygous	570
F02	2	1	5	62	Enoxolone	wild-type	135033
F03	2	1	5	63	Enoxolone	heterozygous	118518
F04	2	1	5	64	Enoxolone	heterozygous	714
F05	2	1	5	65	Enoxolone	heterozygous	129337
F06	2	1	5	66	Enoxolone	wild-type	94191
F07	2	1	5	67	Enoxolone	homozygous	100015
F08	2	1	5	68	Enoxolone	heterozygous	596
F09	2	1	5	69	Enoxolone	wild-type	506
F10	2	1	5	70	Enoxolone	heterozygous	110454
F11	2	1	5	71	Enoxolone	heterozygous	585
F12	2	1	5	72	Enoxolone	heterozygous	156660
G01	2	1	5	73	Enoxolone	homozygous	133172
G02	2	1	5	74	Enoxolone	heterozygous	131395
G03	2	1	5	75	Enoxolone	heterozygous	528
G04	2	1	5	76	Enoxolone	wild-type	100566
G05	2	1	5	77	Enoxolone	homozygous	97804
G06	2	1	5	78	Enoxolone	heterozygous	578
G07	2	1	5	79	Enoxolone	wild-type	525
G08	2	1	5	80	Enoxolone	heterozygous	122082
G09	2	1	5	81	Enoxolone	wild-type	112777
G10	2	1	5	82	Enoxolone	heterozygous	550
G11	2	1	5	83	Enoxolone	heterozygous	108347
G12	2	1	5	84	Enoxolone	heterozygous	478
H01	2	1	5	85	Enoxolone	wild-type	494
H02	2	1	5	86	Enoxolone	homozygous	122648
H03	2	1	5	87	Enoxolone	heterozygous	451
H04	2	1	5	88	Enoxolone	homozygous	119162
H05	2	1	5	89	Enoxolone	heterozygous	489
H06	2	1	5	90	Enoxolone	heterozygous	194
H07	2	1	5	91	Enoxolone	heterozygous	172
H08	2	1	5	92	Enoxolone	homozygous	495
H09	2	1	5	93	Enoxolone	heterozygous	112681
H10	2	1	5	94	Enoxolone	wild-type	317
H11	2	1	5	95	Enoxolone	heterozygous	335
H12	2	1	5	96	Enoxolone	homozygous	141
