## Supplementary material for "A whole-animal phenotypic drug screen identifies suppressors of atherogenic lipoproteins": DJK20221205_01_summary.xlsx

### Sheet: Sheet1
Well	Plate	Clutch	Age	Fish	HNF4	RLU
A01	1	1	3	1	heterozygous	118
A02	1	1	3	2	homozygous	58
A03	1	1	3	3	ND	219
A04	1	1	3	4	homozygous	455310
A05	1	1	3	5	homozygous	481531
A06	1	1	3	6	heterozygous	470036
A07	1	1	3	7	heterozygous	499252
A08	1	1	3	8	wild-type	167
A09	1	1	3	9	wild-type	77
A10	1	1	3	10	heterozygous	370232
A11	1	1	3	11	heterozygous	199
A12	1	1	3	12	homozygous	300966
B01	1	1	3	13	heterozygous	373715
B02	1	1	3	14	homozygous	328992
B03	1	1	3	15	heterozygous	482736
B04	1	1	3	16	heterozygous	455949
B05	1	1	3	17	heterozygous	515148
B06	1	1	3	18	wild-type	307
B07	1	1	3	19	heterozygous	156
B08	1	1	3	20	homozygous	358808
B09	1	1	3	21	homozygous	101
B10	1	1	3	22	wild-type	77
B11	1	1	3	23	heterozygous	17
B12	1	1	3	24	heterozygous	105
C01	1	1	3	25	wild-type	82
C02	1	1	3	26	heterozygous	148
C03	1	1	3	27	heterozygous	257
C04	1	1	3	28	heterozygous	426099
C05	1	1	3	29	wild-type	281
C06	1	1	3	30	heterozygous	345126
C07	1	1	3	31	heterozygous	141
C08	1	1	3	32	heterozygous	126
C09	1	1	3	33	heterozygous	49
C10	1	1	3	34	homozygous	77
C11	1	1	3	35	heterozygous	33
C12	1	1	3	36	heterozygous	20
D01	1	1	3	37	homozygous	150
D02	1	1	3	38	homozygous	291354
D03	1	1	3	39	homozygous	345950
D04	1	1	3	40	homozygous	214
D05	1	1	3	41	wild-type	155
D06	1	1	3	42	homozygous	239
D07	1	1	3	43	wild-type	494905
D08	1	1	3	44	heterozygous	170
D09	1	1	3	45	heterozygous	184
D10	1	1	3	46	wild-type	499913
D11	1	1	3	47	wild-type	151
D12	1	1	3	48	wild-type	23
E01	1	1	3	49	homozygous	410186
E02	1	1	3	50	heterozygous	406331
E03	1	1	3	51	wild-type	355
E04	1	1	3	52	heterozygous	341208
E05	1	1	3	53	homozygous	373954
E06	1	1	3	54	heterozygous	485996
E07	1	1	3	55	heterozygous	265
E08	1	1	3	56	wild-type	405530
E09	1	1	3	57	homozygous	196
E10	1	1	3	58	wild-type	190
E11	1	1	3	59	heterozygous	101
E12	1	1	3	60	homozygous	39
F01	1	1	3	61	wild-type	283032
F02	1	1	3	62	heterozygous	367
F03	1	1	3	63	wild-type	475651
F04	1	1	3	64	heterozygous	289
F05	1	1	3	65	wild-type	225
F06	1	1	3	66	wild-type	442084
F07	1	1	3	67	heterozygous	203
F08	1	1	3	68	homozygous	324385
F09	1	1	3	69	heterozygous	272
F10	1	1	3	70	heterozygous	371341
F11	1	1	3	71	wild-type	295572
F12	1	1	3	72	heterozygous	176
G01	1	1	3	73	ND	853
G02	1	1	3	74	homozygous	258
G03	1	1	3	75	heterozygous	370517
G04	1	1	3	76	heterozygous	263
G05	1	1	3	77	wild-type	427768
G06	1	1	3	78	heterozygous	395740
G07	1	1	3	79	homozygous	188
G08	1	1	3	80	heterozygous	532841
G09	1	1	3	81	wild-type	484833
G10	1	1	3	82	wild-type	436
G11	1	1	3	83	homozygous	355
G12	1	1	3	84	wild-type	517995
H01	1	1	3	85	wild-type	106
H02	1	1	3	86	heterozygous	429302
H03	1	1	3	87	heterozygous	213
H04	1	1	3	88	homozygous	168
H05	1	1	3	89	heterozygous	502775
H06	1	1	3	90	heterozygous	411786
H07	1	1	3	91	wild-type	192
H08	1	1	3	92	heterozygous	232
H09	1	1	3	93	heterozygous	482058
H10	1	1	3	94	heterozygous	500046
H11	1	1	3	95	wild-type	533468
H12	1	1	3	96	heterozygous	510686
A01	2	2	3	1	heterozygous	502
A02	2	2	3	2	homozygous	405574
A03	2	2	3	3	wild-type	546709
A04	2	2	3	4	wild-type	550910
A05	2	2	3	5	heterozygous	606544
A06	2	2	3	6	heterozygous	562
A07	2	2	3	7	heterozygous	1490
A08	2	2	3	8	heterozygous	535353
A09	2	2	3	9	heterozygous	473050
A10	2	2	3	10	homozygous	422148
A11	2	2	3	11	heterozygous	530001
A12	2	2	3	12	wild-type	606456
B01	2	2	3	13	homozygous	664
B02	2	2	3	14	wild-type	520
B03	2	2	3	15	ND	263
B04	2	2	3	16	heterozygous	634
B05	2	2	3	17	wild-type	472
B06	2	2	3	18	heterozygous	625
B07	2	2	3	19	homozygous	428449
B08	2	2	3	20	homozygous	950
B09	2	2	3	21	homozygous	821
B10	2	2	3	22	heterozygous	506138
B11	2	2	3	23	wild-type	539422
B12	2	2	3	24	heterozygous	1276
C01	2	2	3	25	wild-type	559
C02	2	2	3	26	homozygous	382425
C03	2	2	3	27	heterozygous	451608
C04	2	2	3	28	wild-type	811
C05	2	2	3	29	heterozygous	519
C06	2	2	3	30	wild-type	516389
C07	2	2	3	31	heterozygous	547503
C08	2	2	3	32	heterozygous	480437
C09	2	2	3	33	homozygous	705
C10	2	2	3	34	heterozygous	913
C11	2	2	3	35	wild-type	530056
C12	2	2	3	36	homozygous	425770
D01	2	2	3	37	heterozygous	674
D02	2	2	3	38	heterozygous	513678
D03	2	2	3	39	wild-type	437489
D04	2	2	3	40	heterozygous	546613
D05	2	2	3	41	homozygous	667
D06	2	2	3	42	homozygous	468745
D07	2	2	3	43	homozygous	459524
D08	2	2	3	44	wild-type	859
D09	2	2	3	45	heterozygous	494863
D10	2	2	3	46	homozygous	401144
D11	2	2	3	47	heterozygous	529726
D12	2	2	3	48	wild-type	974
E01	2	2	3	49	wild-type	491338
E02	2	2	3	50	homozygous	735
E03	2	2	3	51	heterozygous	579369
E04	2	2	3	52	heterozygous	567069
E05	2	2	3	53	wild-type	586247
E06	2	2	3	54	homozygous	445911
E07	2	2	3	55	heterozygous	555837
E08	2	2	3	56	heterozygous	775
E09	2	2	3	57	heterozygous	488575
E10	2	2	3	58	heterozygous	929
E11	2	2	3	59	heterozygous	683
E12	2	2	3	60	heterozygous	718
F01	2	2	3	61	homozygous	718
F02	2	2	3	62	wild-type	594
F03	2	2	3	63	heterozygous	693
F04	2	2	3	64	heterozygous	522090
F05	2	2	3	65	homozygous	430989
F06	2	2	3	66	wild-type	520411
F07	2	2	3	67	heterozygous	691
F08	2	2	3	68	heterozygous	705
F09	2	2	3	69	wild-type	556609
F10	2	2	3	70	heterozygous	483375
F11	2	2	3	71	heterozygous	535417
F12	2	2	3	72	heterozygous	740
G01	2	2	3	73	heterozygous	656
G02	2	2	3	74	heterozygous	700
G03	2	2	3	75	homozygous	712
G04	2	2	3	76	homozygous	1169
G05	2	2	3	77	heterozygous	539
G06	2	2	3	78	wild-type	811
G07	2	2	3	79	wild-type	502
G08	2	2	3	80	heterozygous	757
G09	2	2	3	81	heterozygous	465328
G10	2	2	3	82	heterozygous	544159
G11	2	2	3	83	wild-type	519118
G12	2	2	3	84	heterozygous	919
H01	2	2	3	85	heterozygous	532
H02	2	2	3	86	heterozygous	691
H03	2	2	3	87	wild-type	970
H04	2	2	3	88	homozygous	446103
H05	2	2	3	89	homozygous	1061
H06	2	2	3	90	homozygous	384203
H07	2	2	3	91	homozygous	683
H08	2	2	3	92	heterozygous	889
H09	2	2	3	93	heterozygous	604944
H10	2	2	3	94	wild-type	517228
H11	2	2	3	95	homozygous	949
H12	2	2	3	96	wild-type	587
A01	3	1	4	1	homozygous	471855
A02	3	1	4	2	heterozygous	572259
A03	3	1	4	3	heterozygous	410016
A04	3	1	4	4	ND	253
A05	3	1	4	5	heterozygous	114
A06	3	1	4	6	homozygous	484560
A07	3	1	4	7	homozygous	367918
A08	3	1	4	8	wild-type	277
A09	3	1	4	9	homozygous	154
A10	3	1	4	10	ND	232
A11	3	1	4	11	wild-type	457449
A12	3	1	4	12	heterozygous	570012
B01	3	1	4	13	wild-type	553295
B02	3	1	4	14	homozygous	281
B03	3	1	4	15	wild-type	234
B04	3	1	4	16	wild-type	435414
B05	3	1	4	17	homozygous	425
B06	3	1	4	18	heterozygous	481944
B07	3	1	4	19	heterozygous	255
B08	3	1	4	20	wild-type	541010
B09	3	1	4	21	wild-type	393938
B10	3	1	4	22	heterozygous	414739
B11	3	1	4	23	heterozygous	643
B12	3	1	4	24	wild-type	232
C01	3	1	4	25	wild-type	117
C02	3	1	4	26	heterozygous	93
C03	3	1	4	27	heterozygous	455502
C04	3	1	4	28	wild-type	468384
C05	3	1	4	29	wild-type	417566
C06	3	1	4	30	wild-type	270
C07	3	1	4	31	heterozygous	93
C08	3	1	4	32	wild-type	420415
C09	3	1	4	33	wild-type	212
C10	3	1	4	34	homozygous	218
C11	3	1	4	35	heterozygous	382438
C12	3	1	4	36	heterozygous	272
D01	3	1	4	37	heterozygous	26
D02	3	1	4	38	wild-type	56
D03	3	1	4	39	heterozygous	205
D04	3	1	4	40	homozygous	405082
D05	3	1	4	41	wild-type	244
D06	3	1	4	42	wild-type	113
D07	3	1	4	43	heterozygous	78
D08	3	1	4	44	wild-type	210
D09	3	1	4	45	wild-type	160
D10	3	1	4	46	homozygous	414441
D11	3	1	4	47	heterozygous	455258
D12	3	1	4	48	heterozygous	210
E01	3	1	4	49	homozygous	28
E02	3	1	4	50	heterozygous	21
E03	3	1	4	51	heterozygous	30
E04	3	1	4	52	heterozygous	178
E05	3	1	4	53	homozygous	365930
E06	3	1	4	54	homozygous	210
E07	3	1	4	55	wild-type	192
E08	3	1	4	56	homozygous	400192
E09	3	1	4	57	wild-type	514064
E10	3	1	4	58	wild-type	321
E11	3	1	4	59	homozygous	435834
E12	3	1	4	60	homozygous	399010
F01	3	1	4	61	heterozygous	58
F02	3	1	4	62	heterozygous	42
F03	3	1	4	63	wild-type	126
F04	3	1	4	64	homozygous	110
F05	3	1	4	65	heterozygous	367237
F06	3	1	4	66	wild-type	460183
F07	3	1	4	67	homozygous	353438
F08	3	1	4	68	heterozygous	534744
F09	3	1	4	69	wild-type	394929
F10	3	1	4	70	heterozygous	278
F11	3	1	4	71	wild-type	511893
F12	3	1	4	72	homozygous	328
G01	3	1	4	73	wild-type	126
G02	3	1	4	74	wild-type	200
G03	3	1	4	75	heterozygous	415041
G04	3	1	4	76	wild-type	287
G05	3	1	4	77	homozygous	433302
G06	3	1	4	78	wild-type	1849
G07	3	1	4	79	heterozygous	3045
G08	3	1	4	80	wild-type	132
G09	3	1	4	81	heterozygous	205
G10	3	1	4	82	heterozygous	122
G11	3	1	4	83	homozygous	334
G12	3	1	4	84	heterozygous	435911
H01	3	1	4	85	heterozygous	261907
H02	3	1	4	86	heterozygous	390494
H03	3	1	4	87	heterozygous	236
H04	3	1	4	88	heterozygous	402203
H05	3	1	4	89	homozygous	416991
H06	3	1	4	90	heterozygous	426033
H07	3	1	4	91	heterozygous	174
H08	3	1	4	92	heterozygous	123
H09	3	1	4	93	heterozygous	425411
H10	3	1	4	94	homozygous	209
H11	3	1	4	95	heterozygous	384262
H12	3	1	4	96	heterozygous	395679
A01	4	2	4	1	wild-type	535
A02	4	2	4	2	heterozygous	606
A03	4	2	4	3	heterozygous	475
A04	4	2	4	4	wild-type	540128
A05	4	2	4	5	wild-type	363
A06	4	2	4	6	wild-type	425010
A07	4	2	4	7	heterozygous	438
A08	4	2	4	8	wild-type	559
A09	4	2	4	9	homozygous	420698
A10	4	2	4	10	wild-type	619
A11	4	2	4	11	wild-type	473382
A12	4	2	4	12	wild-type	425
B01	4	2	4	13	heterozygous	680
B02	4	2	4	14	homozygous	501359
B03	4	2	4	15	wild-type	787
B04	4	2	4	16	ND	301
B05	4	2	4	17	heterozygous	405
B06	4	2	4	18	heterozygous	780
B07	4	2	4	19	homozygous	793
B08	4	2	4	20	homozygous	503313
B09	4	2	4	21	heterozygous	603
B10	4	2	4	22	heterozygous	555557
B11	4	2	4	23	heterozygous	590
B12	4	2	4	24	heterozygous	568967
C01	4	2	4	25	homozygous	610
C02	4	2	4	26	heterozygous	525834
C03	4	2	4	27	heterozygous	503650
C04	4	2	4	28	homozygous	457953
C05	4	2	4	29	heterozygous	504510
C06	4	2	4	30	homozygous	491665
C07	4	2	4	31	heterozygous	490918
C08	4	2	4	32	heterozygous	514956
C09	4	2	4	33	wild-type	563288
C10	4	2	4	34	heterozygous	637
C11	4	2	4	35	heterozygous	509
C12	4	2	4	36	heterozygous	564550
D01	4	2	4	37	heterozygous	500100
D02	4	2	4	38	heterozygous	702
D03	4	2	4	39	heterozygous	891
D04	4	2	4	40	heterozygous	456
D05	4	2	4	41	homozygous	652
D06	4	2	4	42	homozygous	769
D07	4	2	4	43	wild-type	561410
D08	4	2	4	44	homozygous	968
D09	4	2	4	45	wild-type	581422
D10	4	2	4	46	wild-type	548231
D11	4	2	4	47	heterozygous	720
D12	4	2	4	48	heterozygous	644
E01	4	2	4	49	wild-type	467777
E02	4	2	4	50	heterozygous	578845
E03	4	2	4	51	homozygous	479919
E04	4	2	4	52	homozygous	475095
E05	4	2	4	53	heterozygous	598
E06	4	2	4	54	heterozygous	517
E07	4	2	4	55	heterozygous	611
E08	4	2	4	56	wild-type	535474
E09	4	2	4	57	heterozygous	428398
E10	4	2	4	58	homozygous	700
E11	4	2	4	59	heterozygous	702
E12	4	2	4	60	heterozygous	503269
F01	4	2	4	61	wild-type	501467
F02	4	2	4	62	heterozygous	526289
F03	4	2	4	63	homozygous	932
F04	4	2	4	64	wild-type	523651
F05	4	2	4	65	wild-type	628259
F06	4	2	4	66	heterozygous	573943
F07	4	2	4	67	homozygous	736
F08	4	2	4	68	homozygous	546
F09	4	2	4	69	heterozygous	660
F10	4	2	4	70	heterozygous	571620
F11	4	2	4	71	homozygous	803
F12	4	2	4	72	heterozygous	789
G01	4	2	4	73	homozygous	950
G02	4	2	4	74	homozygous	467317
G03	4	2	4	75	heterozygous	772
G04	4	2	4	76	heterozygous	673
G05	4	2	4	77	wild-type	485733
G06	4	2	4	78	homozygous	887
G07	4	2	4	79	wild-type	638078
G08	4	2	4	80	heterozygous	911
G09	4	2	4	81	wild-type	669
G10	4	2	4	82	homozygous	567170
G11	4	2	4	83	heterozygous	585731
G12	4	2	4	84	homozygous	538176
H01	4	2	4	85	wild-type	556238
H02	4	2	4	86	wild-type	614649
H03	4	2	4	87	wild-type	543311
H04	4	2	4	88	wild-type	682
H05	4	2	4	89	homozygous	535014
H06	4	2	4	90	heterozygous	563042
H07	4	2	4	91	heterozygous	783
H08	4	2	4	92	heterozygous	521
H09	4	2	4	93	homozygous	506049
H10	4	2	4	94	heterozygous	874
H11	4	2	4	95	heterozygous	554512
H12	4	2	4	96	homozygous	542655
A01	5	1	5	1	heterozygous	222260
A02	5	1	5	2	heterozygous	352106
A03	5	1	5	3	heterozygous	107
A04	5	1	5	4	homozygous	7
A05	5	1	5	5	ND	0
A06	5	1	5	6	homozygous	40
A07	5	1	5	7	heterozygous	172175
A08	5	1	5	8	heterozygous	106601
A09	5	1	5	9	wild-type	238240
A10	5	1	5	10	homozygous	314084
A11	5	1	5	11	heterozygous	95940
A12	5	1	5	12	heterozygous	46
B01	5	1	5	13	heterozygous	332077
B02	5	1	5	14	homozygous	211
B03	5	1	5	15	homozygous	197083
B04	5	1	5	16	wild-type	43
B05	5	1	5	17	heterozygous	39
B06	5	1	5	18	heterozygous	76
B07	5	1	5	19	wild-type	244314
B08	5	1	5	20	wild-type	144
B09	5	1	5	21	heterozygous	115
B10	5	1	5	22	heterozygous	120
B11	5	1	5	23	heterozygous	378541
B12	5	1	5	24	homozygous	308
C01	5	1	5	25	wild-type	107
C02	5	1	5	26	heterozygous	117
C03	5	1	5	27	wild-type	73
C04	5	1	5	28	heterozygous	34
C05	5	1	5	29	heterozygous	24
C06	5	1	5	30	heterozygous	217766
C07	5	1	5	31	heterozygous	207
C08	5	1	5	32	homozygous	239203
C09	5	1	5	33	heterozygous	262212
C10	5	1	5	34	heterozygous	166
C11	5	1	5	35	heterozygous	312395
C12	5	1	5	36	heterozygous	364383
D01	5	1	5	37	homozygous	149911
D02	5	1	5	38	wild-type	345780
D03	5	1	5	39	wild-type	145012
D04	5	1	5	40	heterozygous	66
D05	5	1	5	41	wild-type	39
D06	5	1	5	42	wild-type	32341
D07	5	1	5	43	heterozygous	255685
D08	5	1	5	44	wild-type	274196
D09	5	1	5	45	homozygous	175
D10	5	1	5	46	heterozygous	128781
D11	5	1	5	47	wild-type	240
D12	5	1	5	48	wild-type	341513
E01	5	1	5	49	heterozygous	209
E02	5	1	5	50	heterozygous	446165
E03	5	1	5	51	wild-type	120
E04	5	1	5	52	wild-type	42
E05	5	1	5	53	homozygous	4683
E06	5	1	5	54	heterozygous	290417
E07	5	1	5	55	heterozygous	188688
E08	5	1	5	56	heterozygous	343642
E09	5	1	5	57	heterozygous	161
E10	5	1	5	58	heterozygous	177
E11	5	1	5	59	wild-type	450644
E12	5	1	5	60	heterozygous	158
F01	5	1	5	61	heterozygous	93
F02	5	1	5	62	wild-type	228298
F03	5	1	5	63	heterozygous	136
F04	5	1	5	64	wild-type	61
F05	5	1	5	65	wild-type	30
F06	5	1	5	66	heterozygous	93
F07	5	1	5	67	heterozygous	73
F08	5	1	5	68	heterozygous	209
F09	5	1	5	69	homozygous	261226
F10	5	1	5	70	heterozygous	247
F11	5	1	5	71	homozygous	304789
F12	5	1	5	72	heterozygous	228
G01	5	1	5	73	wild-type	176
G02	5	1	5	74	heterozygous	377506
G03	5	1	5	75	heterozygous	480098
G04	5	1	5	76	wild-type	213
G05	5	1	5	77	heterozygous	158
G06	5	1	5	78	homozygous	109
G07	5	1	5	79	heterozygous	149
G08	5	1	5	80	homozygous	263955
G09	5	1	5	81	heterozygous	288
G10	5	1	5	82	homozygous	169652
G11	5	1	5	83	homozygous	175228
G12	5	1	5	84	wild-type	385771
H01	5	1	5	85	heterozygous	234449
H02	5	1	5	86	wild-type	268
H03	5	1	5	87	homozygous	396021
H04	5	1	5	88	heterozygous	419481
H05	5	1	5	89	heterozygous	398430
H06	5	1	5	90	heterozygous	223329
H07	5	1	5	91	heterozygous	506140
H08	5	1	5	92	heterozygous	371591
H09	5	1	5	93	wild-type	318613
H10	5	1	5	94	heterozygous	168271
H11	5	1	5	95	heterozygous	155
H12	5	1	5	96	wild-type	84
A01	6	2	5	1	heterozygous	347251
A02	6	2	5	2	homozygous	483
A03	6	2	5	3	heterozygous	351
A04	6	2	5	4	heterozygous	95965
A05	6	2	5	5	heterozygous	381113
A06	6	2	5	6	heterozygous	452746
A07	6	2	5	7	heterozygous	478
A08	6	2	5	8	homozygous	167096
A09	6	2	5	9	wild-type	226442
A10	6	2	5	10	heterozygous	316825
A11	6	2	5	11	heterozygous	520170
A12	6	2	5	12	heterozygous	437622
B01	6	2	5	13	wild-type	489
B02	6	2	5	14	heterozygous	282
B03	6	2	5	15	heterozygous	353
B04	6	2	5	16	heterozygous	531
B05	6	2	5	17	ND	177
B06	6	2	5	18	heterozygous	473
B07	6	2	5	19	heterozygous	340040
B08	6	2	5	20	wild-type	540
B09	6	2	5	21	homozygous	325978
B10	6	2	5	22	homozygous	431254
B11	6	2	5	23	homozygous	138234
B12	6	2	5	24	wild-type	793
C01	6	2	5	25	heterozygous	516805
C02	6	2	5	26	wild-type	203792
C03	6	2	5	27	heterozygous	296381
C04	6	2	5	28	heterozygous	284232
C05	6	2	5	29	heterozygous	632
C06	6	2	5	30	heterozygous	289682
C07	6	2	5	31	wild-type	148183
C08	6	2	5	32	homozygous	445098
C09	6	2	5	33	heterozygous	760
C10	6	2	5	34	homozygous	417571
C11	6	2	5	35	heterozygous	508
C12	6	2	5	36	heterozygous	725
D01	6	2	5	37	heterozygous	273756
D02	6	2	5	38	heterozygous	436
D03	6	2	5	39	heterozygous	345146
D04	6	2	5	40	homozygous	464563
D05	6	2	5	41	heterozygous	511
D06	6	2	5	42	homozygous	283951
D07	6	2	5	43	wild-type	556
D08	6	2	5	44	heterozygous	409999
D09	6	2	5	45	homozygous	435461
D10	6	2	5	46	wild-type	402302
D11	6	2	5	47	wild-type	206728
D12	6	2	5	48	homozygous	321902
E01	6	2	5	49	heterozygous	346
E02	6	2	5	50	wild-type	232
E03	6	2	5	51	heterozygous	405
E04	6	2	5	52	heterozygous	291858
E05	6	2	5	53	heterozygous	279543
E06	6	2	5	54	heterozygous	113957
E07	6	2	5	55	heterozygous	223553
E08	6	2	5	56	heterozygous	417
E09	6	2	5	57	homozygous	245
E10	6	2	5	58	heterozygous	395
E11	6	2	5	59	wild-type	188410
E12	6	2	5	60	homozygous	587
F01	6	2	5	61	heterozygous	283140
F02	6	2	5	62	wild-type	314981
F03	6	2	5	63	heterozygous	229252
F04	6	2	5	64	heterozygous	295798
F05	6	2	5	65	homozygous	293163
F06	6	2	5	66	heterozygous	536
F07	6	2	5	67	homozygous	290960
F08	6	2	5	68	homozygous	185
F09	6	2	5	69	wild-type	329
F10	6	2	5	70	wild-type	254
F11	6	2	5	71	heterozygous	236659
F12	6	2	5	72	wild-type	250419
G01	6	2	5	73	heterozygous	454
G02	6	2	5	74	heterozygous	169790
G03	6	2	5	75	heterozygous	367
G04	6	2	5	76	wild-type	225660
G05	6	2	5	77	homozygous	308179
G06	6	2	5	78	heterozygous	167076
G07	6	2	5	79	wild-type	218479
G08	6	2	5	80	heterozygous	291
G09	6	2	5	81	heterozygous	274
G10	6	2	5	82	heterozygous	235395
G11	6	2	5	83	wild-type	207888
G12	6	2	5	84	wild-type	261226
H01	6	2	5	85	heterozygous	292
H02	6	2	5	86	heterozygous	214924
H03	6	2	5	87	wild-type	326
H04	6	2	5	88	wild-type	270347
H05	6	2	5	89	wild-type	483
H06	6	2	5	90	wild-type	264675
H07	6	2	5	91	homozygous	121374
H08	6	2	5	92	wild-type	380
H09	6	2	5	93	homozygous	229
H10	6	2	5	94	heterozygous	343
H11	6	2	5	95	heterozygous	363
H12	6	2	5	96	wild-type	305320
