## Supplementary material for "A whole-animal phenotypic drug screen identifies suppressors of atherogenic lipoproteins": DJK20230118_01_summary.xlsx

### Sheet: Sheet1
Well	Plate	Clutch	Age	Fish	HNF4	RLU
A01	1	2	1	1	heterozygous	59974
A02	1	2	1	2	homozygous	89135
A03	1	2	1	3	heterozygous	93222
A04	1	2	1	4	homozygous	56
A05	1	2	1	5	wild-type	2
A06	1	2	1	6	wild-type	16
A07	1	2	1	7	heterozygous	36
A08	1	2	1	8	heterozygous	84944
A09	1	2	1	9	heterozygous	33
A10	1	2	1	10	homozygous	51
A11	1	2	1	11	wild-type	85554
A12	1	2	1	12	wild-type	234473
B01	1	2	1	13	ND	29
B02	1	2	1	14	wild-type	53
B03	1	2	1	15	wild-type	107425
B04	1	2	1	16	heterozygous	44
B05	1	2	1	17	wild-type	566
B06	1	2	1	18	ND	18
B07	1	2	1	19	heterozygous	32303
B08	1	2	1	20	heterozygous	40
B09	1	2	1	21	homozygous	28847
B10	1	2	1	22	homozygous	25960
B11	1	2	1	23	homozygous	53653
B12	1	2	1	24	homozygous	57887
C01	1	2	1	25	heterozygous	49
C02	1	2	1	26	heterozygous	97497
C03	1	2	1	27	homozygous	62
C04	1	2	1	28	ND	59
C05	1	2	1	29	heterozygous	201821
C06	1	2	1	30	heterozygous	80
C07	1	2	1	31	wild-type	87444
C08	1	2	1	32	heterozygous	66
C09	1	2	1	33	homozygous	42035
C10	1	2	1	34	wild-type	71749
C11	1	2	1	35	wild-type	117
C12	1	2	1	36	wild-type	109543
D01	1	2	1	37	wild-type	13
D02	1	2	1	38	heterozygous	50432
D03	1	2	1	39	homozygous	71208
D04	1	2	1	40	homozygous	159
D05	1	2	1	41	heterozygous	81478
D06	1	2	1	42	heterozygous	57
D07	1	2	1	43	homozygous	69
D08	1	2	1	44	heterozygous	55328
D09	1	2	1	45	heterozygous	67705
D10	1	2	1	46	heterozygous	89
D11	1	2	1	47	heterozygous	185148
D12	1	2	1	48	homozygous	86
E01	1	2	1	49	heterozygous	19
E02	1	2	1	50	heterozygous	98938
E03	1	2	1	51	heterozygous	82257
E04	1	2	1	52	heterozygous	53
E05	1	2	1	53	wild-type	93900
E06	1	2	1	54	heterozygous	63850
E07	1	2	1	55	wild-type	48
E08	1	2	1	56	wild-type	57
E09	1	2	1	57	wild-type	90703
E10	1	2	1	58	heterozygous	84
E11	1	2	1	59	heterozygous	79
E12	1	2	1	60	heterozygous	69719
F01	1	2	1	61	heterozygous	35
F02	1	2	1	62	wild-type	76362
F03	1	2	1	63	heterozygous	59
F04	1	2	1	64	heterozygous	73
F05	1	2	1	65	heterozygous	143881
F06	1	2	1	66	wild-type	108552
F07	1	2	1	67	wild-type	1400
F08	1	2	1	68	heterozygous	34199
F09	1	2	1	69	heterozygous	74431
F10	1	2	1	70	heterozygous	132373
F11	1	2	1	71	wild-type	77343
F12	1	2	1	72	heterozygous	45
G01	1	2	1	73	wild-type	15
G02	1	2	1	74	homozygous	24
G03	1	2	1	75	wild-type	30
G04	1	2	1	76	homozygous	32
G05	1	2	1	77	heterozygous	34
G06	1	2	1	78	heterozygous	52
G07	1	2	1	79	homozygous	48716
G08	1	2	1	80	wild-type	69527
G09	1	2	1	81	heterozygous	87016
G10	1	2	1	82	wild-type	100030
G11	1	2	1	83	homozygous	93
G12	1	2	1	84	homozygous	33
H01	1	2	1	85	homozygous	0
H02	1	2	1	86	wild-type	52
H03	1	2	1	87	homozygous	67706
H04	1	2	1	88	heterozygous	65
H05	1	2	1	89	heterozygous	74139
H06	1	2	1	90	heterozygous	50
H07	1	2	1	91	heterozygous	73806
H08	1	2	1	92	homozygous	58441
H09	1	2	1	93	heterozygous	94817
H10	1	2	1	94	homozygous	75
H11	1	2	1	95	wild-type	97703
H12	1	2	1	96	wild-type	39
A01	2	2	2	1	heterozygous	250301
A02	2	2	2	2	homozygous	179
A03	2	2	2	3	wild-type	232062
A04	2	2	2	4	ND	341719
A05	2	2	2	5	heterozygous	289006
A06	2	2	2	6	homozygous	155
A07	2	2	2	7	heterozygous	66
A08	2	2	2	8	homozygous	55
A09	2	2	2	9	homozygous	76
A10	2	2	2	10	homozygous	156
A11	2	2	2	11	heterozygous	334396
A12	2	2	2	12	wild-type	320992
B01	2	2	2	13	ND	172
B02	2	2	2	14	heterozygous	236273
B03	2	2	2	15	wild-type	219956
B04	2	2	2	16	heterozygous	304022
B05	2	2	2	17	homozygous	260092
B06	2	2	2	18	heterozygous	296885
B07	2	2	2	19	heterozygous	253828
B08	2	2	2	20	homozygous	219145
B09	2	2	2	21	heterozygous	213855
B10	2	2	2	22	wild-type	301077
B11	2	2	2	23	heterozygous	205649
B12	2	2	2	24	heterozygous	267792
C01	2	2	2	25	heterozygous	33
C02	2	2	2	26	heterozygous	178
C03	2	2	2	27	heterozygous	270032
C04	2	2	2	28	heterozygous	214459
C05	2	2	2	29	wild-type	284165
C06	2	2	2	30	heterozygous	222
C07	2	2	2	31	homozygous	229380
C08	2	2	2	32	wild-type	229751
C09	2	2	2	33	heterozygous	178
C10	2	2	2	34	homozygous	178645
C11	2	2	2	35	heterozygous	233763
C12	2	2	2	36	heterozygous	136
D01	2	2	2	37	heterozygous	82
D02	2	2	2	38	heterozygous	245839
D03	2	2	2	39	homozygous	238803
D04	2	2	2	40	heterozygous	138
D05	2	2	2	41	wild-type	39
D06	2	2	2	42	heterozygous	72
D07	2	2	2	43	heterozygous	100
D08	2	2	2	44	heterozygous	115
D09	2	2	2	45	heterozygous	103
D10	2	2	2	46	heterozygous	58
D11	2	2	2	47	heterozygous	114
D12	2	2	2	48	heterozygous	42
E01	2	2	2	49	heterozygous	168
E02	2	2	2	50	heterozygous	277464
E03	2	2	2	51	heterozygous	162
E04	2	2	2	52	wild-type	185298
E05	2	2	2	53	heterozygous	88
E06	2	2	2	54	heterozygous	84
E07	2	2	2	55	heterozygous	209843
E08	2	2	2	56	heterozygous	237
E09	2	2	2	57	wild-type	231799
E10	2	2	2	58	heterozygous	124
E11	2	2	2	59	wild-type	57
E12	2	2	2	60	ND	197914
F01	2	2	2	61	heterozygous	300472
F02	2	2	2	62	heterozygous	272050
F03	2	2	2	63	wild-type	108
F04	2	2	2	64	wild-type	53
F05	2	2	2	65	homozygous	68
F06	2	2	2	66	heterozygous	160
F07	2	2	2	67	heterozygous	259443
F08	2	2	2	68	heterozygous	210
F09	2	2	2	69	heterozygous	197811
F10	2	2	2	70	heterozygous	147964
F11	2	2	2	71	heterozygous	116
F12	2	2	2	72	homozygous	190915
G01	2	2	2	73	homozygous	190
G02	2	2	2	74	heterozygous	267537
G03	2	2	2	75	wild-type	188
G04	2	2	2	76	heterozygous	180
G05	2	2	2	77	heterozygous	227995
G06	2	2	2	78	heterozygous	234825
G07	2	2	2	79	heterozygous	246
G08	2	2	2	80	heterozygous	222321
G09	2	2	2	81	wild-type	234717
G10	2	2	2	82	homozygous	120
G11	2	2	2	83	wild-type	94
G12	2	2	2	84	homozygous	193873
H01	2	2	2	85	heterozygous	213095
H02	2	2	2	86	heterozygous	144
H03	2	2	2	87	wild-type	258150
H04	2	2	2	88	homozygous	231513
H05	2	2	2	89	heterozygous	231710
H06	2	2	2	90	heterozygous	231511
H07	2	2	2	91	heterozygous	108
H08	2	2	2	92	homozygous	134
H09	2	2	2	93	heterozygous	76
H10	2	2	2	94	wild-type	39
H11	2	2	2	95	heterozygous	37
H12	2	2	2	96	ND	60
A01	3	2	3	1	wild-type	490763
A02	3	2	3	2	heterozygous	146
A03	3	2	3	3	wild-type	111
A04	3	2	3	4	wild-type	537096
A05	3	2	3	5	heterozygous	476270
A06	3	2	3	6	heterozygous	465439
A07	3	2	3	7	wild-type	343836
A08	3	2	3	8	wild-type	196
A09	3	2	3	9	homozygous	195
A10	3	2	3	10	heterozygous	476069
A11	3	2	3	11	homozygous	218
A12	3	2	3	12	heterozygous	40
B01	3	2	3	13	ND	230
B02	3	2	3	14	heterozygous	77
B03	3	2	3	15	homozygous	218
B04	3	2	3	16	wild-type	358594
B05	3	2	3	17	heterozygous	451642
B06	3	2	3	18	wild-type	624392
B07	3	2	3	19	heterozygous	291
B08	3	2	3	20	wild-type	553777
B09	3	2	3	21	heterozygous	554595
B10	3	2	3	22	homozygous	421
B11	3	2	3	23	homozygous	405360
B12	3	2	3	24	heterozygous	222
C01	3	2	3	25	homozygous	282088
C02	3	2	3	26	heterozygous	297
C03	3	2	3	27	homozygous	368961
C04	3	2	3	28	heterozygous	189
C05	3	2	3	29	wild-type	288
C06	3	2	3	30	heterozygous	532421
C07	3	2	3	31	homozygous	264643
C08	3	2	3	32	heterozygous	256
C09	3	2	3	33	wild-type	411108
C10	3	2	3	34	heterozygous	465380
C11	3	2	3	35	homozygous	415380
C12	3	2	3	36	heterozygous	479068
D01	3	2	3	37	homozygous	331
D02	3	2	3	38	heterozygous	485782
D03	3	2	3	39	heterozygous	446900
D04	3	2	3	40	heterozygous	351
D05	3	2	3	41	wild-type	533001
D06	3	2	3	42	homozygous	428063
D07	3	2	3	43	wild-type	481037
D08	3	2	3	44	wild-type	278
D09	3	2	3	45	heterozygous	324805
D10	3	2	3	46	heterozygous	310
D11	3	2	3	47	heterozygous	174
D12	3	2	3	48	heterozygous	185
E01	3	2	3	49	heterozygous	491667
E02	3	2	3	50	heterozygous	473261
E03	3	2	3	51	heterozygous	416639
E04	3	2	3	52	wild-type	568719
E05	3	2	3	53	heterozygous	579664
E06	3	2	3	54	wild-type	482266
E07	3	2	3	55	wild-type	467976
E08	3	2	3	56	ND	510597
E09	3	2	3	57	homozygous	393520
E10	3	2	3	58	heterozygous	360642
E11	3	2	3	59	heterozygous	244
E12	3	2	3	60	wild-type	444341
F01	3	2	3	61	heterozygous	303
F02	3	2	3	62	homozygous	366
F03	3	2	3	63	heterozygous	468406
F04	3	2	3	64	wild-type	457
F05	3	2	3	65	heterozygous	239
F06	3	2	3	66	heterozygous	490512
F07	3	2	3	67	homozygous	320
F08	3	2	3	68	heterozygous	295951
F09	3	2	3	69	heterozygous	276888
F10	3	2	3	70	heterozygous	278
F11	3	2	3	71	wild-type	91
F12	3	2	3	72	homozygous	127
G01	3	2	3	73	homozygous	382548
G02	3	2	3	74	heterozygous	516780
G03	3	2	3	75	heterozygous	297303
G04	3	2	3	76	heterozygous	425971
G05	3	2	3	77	wild-type	215
G06	3	2	3	78	heterozygous	216
G07	3	2	3	79	homozygous	329
G08	3	2	3	80	heterozygous	452262
G09	3	2	3	81	heterozygous	457955
G10	3	2	3	82	wild-type	256
G11	3	2	3	83	heterozygous	92
G12	3	2	3	84	wild-type	48
H01	3	2	3	85	homozygous	389607
H02	3	2	3	86	heterozygous	353746
H03	3	2	3	87	heterozygous	301431
H04	3	2	3	88	wild-type	244
H05	3	2	3	89	heterozygous	95
H06	3	2	3	90	heterozygous	149
H07	3	2	3	91	heterozygous	436911
H08	3	2	3	92	wild-type	343
H09	3	2	3	93	wild-type	357738
H10	3	2	3	94	heterozygous	147
H11	3	2	3	95	homozygous	67
H12	3	2	3	96	wild-type	72
