## Supplementary material for "A whole-animal phenotypic drug screen identifies suppressors of atherogenic lipoproteins": DJK20231115_01_summary.xlsx

### Sheet: Sheet1
Well	Plate	Clutch	Age	Fish	Treatment	HNF4	RLU
A01	1	1	1	1	NA	ND	2639
A02	1	1	1	2	NA	ND	4053137
A03	1	1	1	3	NA	ND	7639
A04	1	1	1	4	NA	ND	6136664
A05	1	1	1	5	NA	ND	2639
A06	1	1	1	6	NA	ND	5678216
A07	1	1	1	7	NA	ND	2639
A08	1	1	1	8	NA	ND	2639
A09	1	1	1	9	NA	ND	7175461
A10	1	1	1	10	NA	ND	12639
A11	1	1	1	11	NA	ND	7210784
A12	1	1	1	12	NA	ND	2639
B01	1	1	1	13	NA	ND	17639
B02	1	1	1	14	NA	ND	5048916
B03	1	1	1	15	NA	ND	0
B04	1	1	1	16	NA	ND	7564103
B05	1	1	1	17	NA	ND	4908022
B06	1	1	1	18	NA	ND	17639
B07	1	1	1	19	NA	ND	9722794
B08	1	1	1	20	NA	ND	2639
B09	1	1	1	21	NA	ND	0
B10	1	1	1	22	NA	ND	7639
B11	1	1	1	23	NA	ND	3626045
B12	1	1	1	24	NA	ND	4928148
C01	1	1	1	25	NA	homozygous	5904888
C02	1	1	1	26	NA	heterozygous	6474374
C03	1	1	1	27	NA	wild-type	4867771
C04	1	1	1	28	NA	heterozygous	12639
C05	1	1	1	29	NA	wild-type	0
C06	1	1	1	30	NA	heterozygous	2639
C07	1	1	1	31	NA	heterozygous	8417770
C08	1	1	1	32	NA	wild-type	0
C09	1	1	1	33	NA	wild-type	6953467
C10	1	1	1	34	NA	heterozygous	5894812
C11	1	1	1	35	NA	heterozygous	3460295
C12	1	1	1	36	NA	heterozygous	6903022
D01	1	1	1	37	NA	heterozygous	0
D02	1	1	1	38	NA	heterozygous	0
D03	1	1	1	39	NA	heterozygous	0
D04	1	1	1	40	NA	heterozygous	9034605
D05	1	1	1	41	NA	heterozygous	9601305
D06	1	1	1	42	NA	heterozygous	9672172
D07	1	1	1	43	NA	homozygous	7639
D08	1	1	1	44	NA	heterozygous	9712670
D09	1	1	1	45	NA	heterozygous	77643
D10	1	1	1	46	NA	heterozygous	22639
D11	1	1	1	47	NA	wild-type	0
D12	1	1	1	48	NA	heterozygous	2639
E01	1	1	1	49	NA	homozygous	0
E02	1	1	1	50	NA	heterozygous	6302981
E03	1	1	1	51	NA	wild-type	7639
E04	1	1	1	52	NA	heterozygous	9034605
E05	1	1	1	53	NA	wild-type	10543337
E06	1	1	1	54	NA	heterozygous	8984026
E07	1	1	1	55	NA	heterozygous	11248066
E08	1	1	1	56	NA	wild-type	17639
E09	1	1	1	57	NA	wild-type	6086272
E10	1	1	1	58	NA	heterozygous	12639
E11	1	1	1	59	NA	heterozygous	2639
E12	1	1	1	60	NA	heterozygous	6111468
F01	1	1	1	61	NA	heterozygous	12639
F02	1	1	1	62	NA	heterozygous	6731535
F03	1	1	1	63	NA	heterozygous	9221773
F04	1	1	1	64	NA	heterozygous	2639
F05	1	1	1	65	NA	heterozygous	2639
F06	1	1	1	66	NA	heterozygous	12639
F07	1	1	1	67	NA	homozygous	5401262
F08	1	1	1	68	NA	heterozygous	0
F09	1	1	1	69	NA	heterozygous	6882845
F10	1	1	1	70	NA	heterozygous	22388983
F11	1	1	1	71	NA	wild-type	5723545
F12	1	1	1	72	NA	heterozygous	0
G01	1	1	1	73	NA	heterozygous	17808373
G02	1	1	1	74	NA	homozygous	7639
G03	1	1	1	75	NA	heterozygous	7654982
G04	1	1	1	76	NA	heterozygous	6908067
G05	1	1	1	77	NA	heterozygous	6131625
G06	1	1	1	78	NA	heterozygous	7493426
G07	1	1	1	79	NA	wild-type	8918279
G08	1	1	1	80	NA	heterozygous	0
G09	1	1	1	81	NA	heterozygous	5048916
G10	1	1	1	82	NA	heterozygous	6287860
G11	1	1	1	83	NA	homozygous	0
G12	1	1	1	84	NA	homozygous	4671578
H01	1	1	1	85	NA	heterozygous	2476565
H02	1	1	1	86	NA	homozygous	0
H03	1	1	1	87	NA	heterozygous	2639
H04	1	1	1	88	NA	heterozygous	0
H05	1	1	1	89	NA	heterozygous	8862651
H06	1	1	1	90	NA	homozygous	0
H07	1	1	1	91	NA	homozygous	0
H08	1	1	1	92	NA	heterozygous	0
H09	1	1	1	93	NA	homozygous	6192099
H10	1	1	1	94	NA	heterozygous	7125002
H11	1	1	1	95	NA	wild-type	8493585
H12	1	1	1	96	NA	ND	8215635
A01	2	1	2	1	NA	heterozygous	69403
A02	2	1	2	2	NA	ND	4400
A03	2	1	2	3	NA	heterozygous	0
A04	2	1	2	4	NA	homozygous	4400
A05	2	1	2	5	NA	heterozygous	14411112
A06	2	1	2	6	NA	homozygous	0
A07	2	1	2	7	NA	heterozygous	0
A08	2	1	2	8	NA	wild-type	0
A09	2	1	2	9	NA	heterozygous	19400
A10	2	1	2	10	NA	heterozygous	39401
A11	2	1	2	11	NA	heterozygous	17626029
A12	2	1	2	12	NA	heterozygous	18546985
B01	2	1	2	13	NA	heterozygous	15160088
B02	2	1	2	14	NA	wild-type	19400
B03	2	1	2	15	NA	heterozygous	29401
B04	2	1	2	16	NA	heterozygous	28033518
B05	2	1	2	17	NA	heterozygous	18808118
B06	2	1	2	18	NA	heterozygous	24400
B07	2	1	2	19	NA	wild-type	26191209
B08	2	1	2	20	NA	homozygous	34401
B09	2	1	2	21	NA	heterozygous	31548826
B10	2	1	2	22	NA	homozygous	19094952
B11	2	1	2	23	NA	wild-type	19400
B12	2	1	2	24	NA	heterozygous	19400
C01	2	1	2	25	NA	heterozygous	15598595
C02	2	1	2	26	NA	heterozygous	21598914
C03	2	1	2	27	NA	heterozygous	29401
C04	2	1	2	28	NA	wild-type	18685222
C05	2	1	2	29	NA	wild-type	19545901
C06	2	1	2	30	NA	wild-type	0
C07	2	1	2	31	NA	heterozygous	19853514
C08	2	1	2	32	NA	wild-type	4400
C09	2	1	2	33	NA	heterozygous	0
C10	2	1	2	34	NA	heterozygous	0
C11	2	1	2	35	NA	heterozygous	14400
C12	2	1	2	36	NA	homozygous	4400
D01	2	1	2	37	NA	heterozygous	16987106
D02	2	1	2	38	NA	homozygous	15272241
D03	2	1	2	39	NA	wild-type	22529654
D04	2	1	2	40	NA	homozygous	14400
D05	2	1	2	41	NA	wild-type	9400
D06	2	1	2	42	NA	wild-type	35236534
D07	2	1	2	43	NA	heterozygous	29401
D08	2	1	2	44	NA	heterozygous	14400
D09	2	1	2	45	NA	homozygous	0
D10	2	1	2	46	NA	homozygous	39401
D11	2	1	2	47	NA	heterozygous	21259800
D12	2	1	2	48	NA	heterozygous	4400
E01	2	1	2	49	NA	heterozygous	24400
E02	2	1	2	50	NA	wild-type	19400
E03	2	1	2	51	NA	heterozygous	23595433
E04	2	1	2	52	NA	homozygous	17968704
E05	2	1	2	53	NA	heterozygous	21614331
E06	2	1	2	54	NA	wild-type	24400
E07	2	1	2	55	NA	heterozygous	15358916
E08	2	1	2	56	NA	heterozygous	14920542
E09	2	1	2	57	NA	homozygous	0
E10	2	1	2	58	NA	homozygous	9881507
E11	2	1	2	59	NA	homozygous	16078172
E12	2	1	2	60	NA	homozygous	14421297
F01	2	1	2	61	NA	wild-type	29401
F02	2	1	2	62	NA	wild-type	18500912
F03	2	1	2	63	NA	heterozygous	17482865
F04	2	1	2	64	NA	heterozygous	23070088
F05	2	1	2	65	NA	heterozygous	19115444
F06	2	1	2	66	NA	heterozygous	19400
F07	2	1	2	67	NA	heterozygous	14400
F08	2	1	2	68	NA	heterozygous	14400
F09	2	1	2	69	NA	heterozygous	14462040
F10	2	1	2	70	NA	heterozygous	4400
F11	2	1	2	71	NA	heterozygous	9400
F12	2	1	2	72	NA	homozygous	14110702
G01	2	1	2	73	NA	heterozygous	14635220
G02	2	1	2	74	NA	wild-type	29401
G03	2	1	2	75	NA	heterozygous	22015298
G04	2	1	2	76	NA	heterozygous	16471234
G05	2	1	2	77	NA	wild-type	54402
G06	2	1	2	78	NA	wild-type	19843258
G07	2	1	2	79	NA	homozygous	0
G08	2	1	2	80	NA	homozygous	4400
G09	2	1	2	81	NA	heterozygous	14400
G10	2	1	2	82	NA	heterozygous	19453640
G11	2	1	2	83	NA	wild-type	0
G12	2	1	2	84	NA	heterozygous	9400
H01	2	1	2	85	NA	homozygous	0
H02	2	1	2	86	NA	homozygous	14370371
H03	2	1	2	87	NA	wild-type	19648425
H04	2	1	2	88	NA	homozygous	4400
H05	2	1	2	89	NA	heterozygous	4400
H06	2	1	2	90	NA	wild-type	39401
H07	2	1	2	91	NA	wild-type	0
H08	2	1	2	92	NA	heterozygous	17774332
H09	2	1	2	93	NA	homozygous	15012275
H10	2	1	2	94	NA	heterozygous	0
H11	2	1	2	95	NA	heterozygous	4400
H12	2	1	2	96	NA	homozygous	0
A01	3	1	3	1	NA	heterozygous	28498906
A02	3	1	3	2	NA	homozygous	28991545
A03	3	1	3	3	NA	heterozygous	29671368
A04	3	1	3	4	NA	heterozygous	13358
A05	3	1	3	5	NA	heterozygous	29910223
A06	3	1	3	6	NA	heterozygous	29173120
A07	3	1	3	7	NA	homozygous	18359
A08	3	1	3	8	NA	heterozygous	37785621
A09	3	1	3	9	NA	wild-type	32896749
A10	3	1	3	10	NA	heterozygous	33359
A11	3	1	3	11	NA	heterozygous	32782077
A12	3	1	3	12	NA	heterozygous	31282427
B01	3	1	3	13	NA	homozygous	23359
B02	3	1	3	14	NA	heterozygous	33783412
B03	3	1	3	15	NA	homozygous	33359
B04	3	1	3	16	NA	heterozygous	33359
B05	3	1	3	17	NA	heterozygous	8358
B06	3	1	3	18	NA	homozygous	8358
B07	3	1	3	19	NA	wild-type	28359
B08	3	1	3	20	NA	heterozygous	33359
B09	3	1	3	21	NA	heterozygous	36664029
B10	3	1	3	22	NA	wild-type	43360
B11	3	1	3	23	NA	wild-type	33491226
B12	3	1	3	24	NA	homozygous	8358
C01	3	1	3	25	NA	heterozygous	0
C02	3	1	3	26	NA	heterozygous	43360
C03	3	1	3	27	NA	wild-type	34624043
C04	3	1	3	28	NA	wild-type	37208905
C05	3	1	3	29	NA	heterozygous	0
C06	3	1	3	30	NA	wild-type	18359
C07	3	1	3	31	NA	wild-type	43522908
C08	3	1	3	32	NA	heterozygous	13358
C09	3	1	3	33	NA	heterozygous	31620643
C10	3	1	3	34	NA	heterozygous	35685232
C11	3	1	3	35	NA	homozygous	31714328
C12	3	1	3	36	NA	heterozygous	36150927
D01	3	1	3	37	NA	wild-type	33359
D02	3	1	3	38	NA	heterozygous	34765105
D03	3	1	3	39	NA	wild-type	34164458
D04	3	1	3	40	NA	heterozygous	36632605
D05	3	1	3	41	NA	wild-type	43360
D06	3	1	3	42	NA	heterozygous	36952138
D07	3	1	3	43	NA	homozygous	43360
D08	3	1	3	44	NA	heterozygous	45495678
D09	3	1	3	45	NA	heterozygous	43360
D10	3	1	3	46	NA	heterozygous	40780731
D11	3	1	3	47	NA	heterozygous	48360
D12	3	1	3	48	NA	homozygous	28747780
E01	3	1	3	49	NA	wild-type	23359
E02	3	1	3	50	NA	homozygous	33074003
E03	3	1	3	51	NA	heterozygous	35146620
E04	3	1	3	52	NA	wild-type	42129555
E05	3	1	3	53	NA	homozygous	35188441
E06	3	1	3	54	NA	heterozygous	41017665
E07	3	1	3	55	NA	wild-type	33359
E08	3	1	3	56	NA	homozygous	48360
E09	3	1	3	57	NA	wild-type	39896797
E10	3	1	3	58	NA	homozygous	33256511
E11	3	1	3	59	NA	heterozygous	68361
E12	3	1	3	60	NA	wild-type	38840514
F01	3	1	3	61	NA	heterozygous	0
F02	3	1	3	62	NA	heterozygous	33359
F03	3	1	3	63	NA	homozygous	13358
F04	3	1	3	64	NA	wild-type	35967756
F05	3	1	3	65	NA	heterozygous	37874787
F06	3	1	3	66	NA	homozygous	32026692
F07	3	1	3	67	NA	wild-type	47558239
F08	3	1	3	68	NA	wild-type	33136573
F09	3	1	3	69	NA	wild-type	38929797
F10	3	1	3	70	NA	wild-type	33359
F11	3	1	3	71	NA	wild-type	23359
F12	3	1	3	72	NA	wild-type	36082887
G01	3	1	3	73	NA	heterozygous	28758151
G02	3	1	3	74	NA	heterozygous	37570615
G03	3	1	3	75	NA	heterozygous	18359
G04	3	1	3	76	NA	heterozygous	43360
G05	3	1	3	77	NA	heterozygous	36700691
G06	3	1	3	78	NA	homozygous	32261045
G07	3	1	3	79	NA	heterozygous	68361
G08	3	1	3	80	NA	homozygous	31443712
G09	3	1	3	81	NA	wild-type	29666177
G10	3	1	3	82	NA	heterozygous	30518067
G11	3	1	3	83	NA	homozygous	32141256
G12	3	1	3	84	NA	heterozygous	18359
H01	3	1	3	85	NA	wild-type	23359
H02	3	1	3	86	NA	heterozygous	32964518
H03	3	1	3	87	NA	wild-type	27939223
H04	3	1	3	88	NA	homozygous	36046253
H05	3	1	3	89	NA	heterozygous	33945204
H06	3	1	3	90	NA	homozygous	13358
H07	3	1	3	91	NA	wild-type	33152216
H08	3	1	3	92	NA	homozygous	28359
H09	3	1	3	93	NA	homozygous	30715586
H10	3	1	3	94	NA	homozygous	28768523
H11	3	1	3	95	NA	heterozygous	33359
H12	3	1	3	96	NA	homozygous	30050453
A01	4	2	1	1	NA	heterozygous	3637427
A02	4	2	1	2	NA	heterozygous	6143039
A03	4	2	1	3	NA	homozygous	0
A04	4	2	1	4	NA	homozygous	13974
A05	4	2	1	5	NA	wild-type	6183355
A06	4	2	1	6	NA	wild-type	0
A07	4	2	1	7	NA	homozygous	5704734
A08	4	2	1	8	NA	homozygous	5739991
A09	4	2	1	9	NA	heterozygous	7838107
A10	4	2	1	10	NA	homozygous	0
A11	4	2	1	11	NA	heterozygous	0
A12	4	2	1	12	NA	homozygous	3295916
B01	4	2	1	13	NA	heterozygous	3974
B02	4	2	1	14	NA	wild-type	0
B03	4	2	1	15	NA	heterozygous	3974
B04	4	2	1	16	NA	ND	3974
B05	4	2	1	17	NA	homozygous	4974769
B06	4	2	1	18	NA	homozygous	0
B07	4	2	1	19	NA	homozygous	4335979
B08	4	2	1	20	NA	heterozygous	4763458
B09	4	2	1	21	NA	heterozygous	18974
B10	4	2	1	22	NA	wild-type	4667884
B11	4	2	1	23	NA	heterozygous	13974
B12	4	2	1	24	NA	heterozygous	3933859
C01	4	2	1	25	NA	heterozygous	4899295
C02	4	2	1	26	NA	heterozygous	0
C03	4	2	1	27	NA	wild-type	3572127
C04	4	2	1	28	NA	wild-type	4823827
C05	4	2	1	29	NA	ND	8974
C06	4	2	1	30	NA	homozygous	28975
C07	4	2	1	31	NA	heterozygous	6475710
C08	4	2	1	32	NA	heterozygous	3974
C09	4	2	1	33	NA	homozygous	3300937
C10	4	2	1	34	NA	wild-type	0
C11	4	2	1	35	NA	wild-type	0
C12	4	2	1	36	NA	heterozygous	4843951
D01	4	2	1	37	NA	wild-type	7964375
D02	4	2	1	38	NA	heterozygous	8974
D03	4	2	1	39	NA	homozygous	0
D04	4	2	1	40	NA	ND	8974
D05	4	2	1	41	NA	heterozygous	8974
D06	4	2	1	42	NA	wild-type	6768174
D07	4	2	1	43	NA	wild-type	9896272
D08	4	2	1	44	NA	heterozygous	18974
D09	4	2	1	45	NA	homozygous	3160358
D10	4	2	1	46	NA	heterozygous	5684588
D11	4	2	1	47	NA	heterozygous	3044900
D12	4	2	1	48	NA	homozygous	4522030
E01	4	2	1	49	NA	heterozygous	0
E02	4	2	1	50	NA	heterozygous	6374886
E03	4	2	1	51	NA	wild-type	4974769
E04	4	2	1	52	NA	heterozygous	5216338
E05	4	2	1	53	NA	heterozygous	8974
E06	4	2	1	54	NA	wild-type	3974
E07	4	2	1	55	NA	heterozygous	4532088
E08	4	2	1	56	NA	heterozygous	6732871
E09	4	2	1	57	NA	heterozygous	5362321
E10	4	2	1	58	NA	heterozygous	13974
E11	4	2	1	59	NA	homozygous	0
E12	4	2	1	60	NA	wild-type	7833057
F01	4	2	1	61	NA	heterozygous	0
F02	4	2	1	62	NA	heterozygous	4854013
F03	4	2	1	63	NA	homozygous	3095097
F04	4	2	1	64	NA	homozygous	5624153
F05	4	2	1	65	NA	ND	0
F06	4	2	1	66	NA	wild-type	3974
F07	4	2	1	67	NA	heterozygous	0
F08	4	2	1	68	NA	wild-type	0
F09	4	2	1	69	NA	ND	0
F10	4	2	1	70	NA	ND	5035154
F11	4	2	1	71	NA	homozygous	1911312
F12	4	2	1	72	NA	heterozygous	4517001
G01	4	2	1	73	NA	heterozygous	0
G02	4	2	1	74	NA	homozygous	18974
G03	4	2	1	75	NA	heterozygous	3868534
G04	4	2	1	76	NA	wild-type	8974
G05	4	2	1	77	NA	heterozygous	0
G06	4	2	1	78	NA	heterozygous	0
G07	4	2	1	79	NA	heterozygous	0
G08	4	2	1	80	NA	heterozygous	4592439
G09	4	2	1	81	NA	homozygous	3140277
G10	4	2	1	82	NA	heterozygous	0
G11	4	2	1	83	NA	homozygous	2939498
G12	4	2	1	84	NA	heterozygous	7096064
H01	4	2	1	85	NA	heterozygous	3818287
H02	4	2	1	86	NA	wild-type	0
H03	4	2	1	87	NA	heterozygous	5050251
H04	4	2	1	88	NA	heterozygous	3974
H05	4	2	1	89	NA	homozygous	4134893
H06	4	2	1	90	NA	wild-type	8974
H07	4	2	1	91	NA	ND	13974
H08	4	2	1	92	NA	heterozygous	0
H09	4	2	1	93	NA	wild-type	5342184
H10	4	2	1	94	NA	heterozygous	0
H11	4	2	1	95	NA	homozygous	4431513
H12	4	2	1	96	NA	homozygous	18974
A01	5	2	2	1	NA	wild-type	8241530
A02	5	2	2	2	NA	ND	33270
A03	5	2	2	3	NA	homozygous	0
A04	5	2	2	4	NA	homozygous	8418401
A05	5	2	2	5	NA	heterozygous	3269
A06	5	2	2	6	NA	heterozygous	9222404
A07	5	2	2	7	NA	wild-type	21489867
A08	5	2	2	8	NA	homozygous	7034815
A09	5	2	2	9	NA	heterozygous	11888061
A10	5	2	2	10	NA	heterozygous	10067746
A11	5	2	2	11	NA	homozygous	0
A12	5	2	2	12	NA	heterozygous	48271
B01	5	2	2	13	NA	wild-type	9774051
B02	5	2	2	14	NA	wild-type	18428117
B03	5	2	2	15	NA	heterozygous	11882984
B04	5	2	2	16	NA	wild-type	11304493
B05	5	2	2	17	NA	heterozygous	3269
B06	5	2	2	18	NA	wild-type	14165571
B07	5	2	2	19	NA	heterozygous	14914315
B08	5	2	2	20	NA	heterozygous	18269
B09	5	2	2	21	NA	heterozygous	10184242
B10	5	2	2	22	NA	wild-type	0
B11	5	2	2	23	NA	heterozygous	33270
B12	5	2	2	24	NA	homozygous	5885367
C01	5	2	2	25	NA	wild-type	10518629
C02	5	2	2	26	NA	heterozygous	13269
C03	5	2	2	27	NA	homozygous	8347648
C04	5	2	2	28	NA	heterozygous	11147257
C05	5	2	2	29	NA	heterozygous	8269
C06	5	2	2	30	NA	wild-type	9925948
C07	5	2	2	31	NA	heterozygous	0
C08	5	2	2	32	NA	heterozygous	12025135
C09	5	2	2	33	NA	heterozygous	8269
C10	5	2	2	34	NA	heterozygous	0
C11	5	2	2	35	NA	wild-type	13269
C12	5	2	2	36	NA	heterozygous	13269
D01	5	2	2	37	NA	wild-type	8269
D02	5	2	2	38	NA	heterozygous	10508494
D03	5	2	2	39	NA	heterozygous	0
D04	5	2	2	40	NA	wild-type	11603835
D05	5	2	2	41	NA	wild-type	17619784
D06	5	2	2	42	NA	homozygous	7716204
D07	5	2	2	43	NA	homozygous	28270
D08	5	2	2	44	NA	homozygous	0
D09	5	2	2	45	NA	heterozygous	0
D10	5	2	2	46	NA	heterozygous	8736870
D11	5	2	2	47	NA	heterozygous	12812505
D12	5	2	2	48	NA	homozygous	3269
E01	5	2	2	49	NA	homozygous	4953937
E02	5	2	2	50	NA	homozygous	11563239
E03	5	2	2	51	NA	homozygous	28270
E04	5	2	2	52	NA	heterozygous	12761683
E05	5	2	2	53	NA	heterozygous	18315515
E06	5	2	2	54	NA	wild-type	11294348
E07	5	2	2	55	NA	homozygous	18556093
E08	5	2	2	56	NA	heterozygous	13269
E09	5	2	2	57	NA	homozygous	6575842
E10	5	2	2	58	NA	homozygous	3269
E11	5	2	2	59	NA	heterozygous	13992493
E12	5	2	2	60	NA	heterozygous	11126971
F01	5	2	2	61	NA	heterozygous	10635192
F02	5	2	2	62	NA	heterozygous	13076832
F03	5	2	2	63	NA	wild-type	8115217
F04	5	2	2	64	NA	homozygous	5950860
F05	5	2	2	65	NA	heterozygous	17466397
F06	5	2	2	66	NA	heterozygous	53271
F07	5	2	2	67	NA	heterozygous	8269
F08	5	2	2	68	NA	homozygous	17026851
F09	5	2	2	69	NA	heterozygous	3269
F10	5	2	2	70	NA	heterozygous	8269
F11	5	2	2	71	NA	heterozygous	16832711
F12	5	2	2	72	NA	heterozygous	18269
G01	5	2	2	73	NA	wild-type	10270358
G02	5	2	2	74	NA	wild-type	10321019
G03	5	2	2	75	NA	homozygous	9465283
G04	5	2	2	76	NA	heterozygous	28270
G05	5	2	2	77	NA	wild-type	15592364
G06	5	2	2	78	NA	heterozygous	10827811
G07	5	2	2	79	NA	heterozygous	0
G08	5	2	2	80	NA	heterozygous	8269
G09	5	2	2	81	NA	homozygous	8595312
G10	5	2	2	82	NA	homozygous	10397017
G11	5	2	2	83	NA	heterozygous	15867828
G12	5	2	2	84	NA	heterozygous	11380586
H01	5	2	2	85	NA	wild-type	0
H02	5	2	2	86	NA	homozygous	10118394
H03	5	2	2	87	NA	homozygous	7100405
H04	5	2	2	88	NA	wild-type	11446539
H05	5	2	2	89	NA	homozygous	3269
H06	5	2	2	90	NA	heterozygous	10351418
H07	5	2	2	91	NA	wild-type	11045832
H08	5	2	2	92	NA	heterozygous	0
H09	5	2	2	93	NA	wild-type	13269
H10	5	2	2	94	NA	heterozygous	0
H11	5	2	2	95	NA	heterozygous	13269
H12	5	2	2	96	NA	heterozygous	8269
A01	6	2	3	1	NA	wild-type	23640762
A02	6	2	3	2	NA	homozygous	21926849
A03	6	2	3	3	NA	homozygous	26588282
A04	6	2	3	4	NA	heterozygous	29988126
A05	6	2	3	5	NA	heterozygous	28359
A06	6	2	3	6	NA	homozygous	20047355
A07	6	2	3	7	NA	homozygous	17384691
A08	6	2	3	8	NA	heterozygous	3358
A09	6	2	3	9	NA	heterozygous	22564630
A10	6	2	3	10	NA	homozygous	25373879
A11	6	2	3	11	NA	heterozygous	13358
A12	6	2	3	12	NA	homozygous	3358
B01	6	2	3	13	NA	heterozygous	27250526
B02	6	2	3	14	NA	heterozygous	27359228
B03	6	2	3	15	NA	heterozygous	63361
B04	6	2	3	16	NA	heterozygous	36355081
B05	6	2	3	17	NA	heterozygous	28359
B06	6	2	3	18	NA	homozygous	0
B07	6	2	3	19	NA	heterozygous	3358
B08	6	2	3	20	NA	heterozygous	8358
B09	6	2	3	21	NA	heterozygous	13358
B10	6	2	3	22	NA	homozygous	13358
B11	6	2	3	23	NA	homozygous	26572767
B12	6	2	3	24	NA	wild-type	3358
C01	6	2	3	25	NA	heterozygous	33359
C02	6	2	3	26	NA	heterozygous	25564960
C03	6	2	3	27	NA	heterozygous	27271230
C04	6	2	3	28	NA	heterozygous	36103822
C05	6	2	3	29	NA	homozygous	31407290
C06	6	2	3	30	NA	heterozygous	13358
C07	6	2	3	31	NA	homozygous	0
C08	6	2	3	32	NA	wild-type	29250951
C09	6	2	3	33	NA	heterozygous	13358
C10	6	2	3	34	NA	heterozygous	8358
C11	6	2	3	35	NA	wild-type	35826481
C12	6	2	3	36	NA	heterozygous	3358
D01	6	2	3	37	NA	homozygous	19303980
D02	6	2	3	38	NA	heterozygous	28934487
D03	6	2	3	39	NA	heterozygous	23359
D04	6	2	3	40	NA	wild-type	18359
D05	6	2	3	41	NA	homozygous	36187566
D06	6	2	3	42	NA	wild-type	8358
D07	6	2	3	43	NA	heterozygous	28359
D08	6	2	3	44	NA	heterozygous	23444993
D09	6	2	3	45	NA	heterozygous	23359
D10	6	2	3	46	NA	homozygous	33359
D11	6	2	3	47	NA	heterozygous	29256140
D12	6	2	3	48	NA	heterozygous	23359
E01	6	2	3	49	NA	wild-type	8358
E02	6	2	3	50	NA	heterozygous	23359
E03	6	2	3	51	NA	heterozygous	33981742
E04	6	2	3	52	NA	homozygous	26076456
E05	6	2	3	53	NA	homozygous	25234471
E06	6	2	3	54	NA	wild-type	21967980
E07	6	2	3	55	NA	heterozygous	26081625
E08	6	2	3	56	NA	wild-type	30362165
E09	6	2	3	57	NA	homozygous	21048169
E10	6	2	3	58	NA	wild-type	33339958
E11	6	2	3	59	NA	wild-type	48360
E12	6	2	3	60	NA	heterozygous	35674770
F01	6	2	3	61	NA	wild-type	25420354
F02	6	2	3	62	NA	homozygous	43360
F03	6	2	3	63	NA	homozygous	19099033
F04	6	2	3	64	NA	heterozygous	33359
F05	6	2	3	65	NA	heterozygous	32625732
F06	6	2	3	66	NA	heterozygous	26841732
F07	6	2	3	67	NA	heterozygous	26360763
F08	6	2	3	68	NA	heterozygous	38359
F09	6	2	3	69	NA	homozygous	21361504
F10	6	2	3	70	NA	wild-type	32792501
F11	6	2	3	71	NA	homozygous	28027295
F12	6	2	3	72	NA	wild-type	32078765
G01	6	2	3	73	NA	wild-type	29167932
G02	6	2	3	74	NA	wild-type	38359
G03	6	2	3	75	NA	homozygous	53360
G04	6	2	3	76	NA	wild-type	33981742
G05	6	2	3	77	NA	heterozygous	18359
G06	6	2	3	78	NA	heterozygous	28084288
G07	6	2	3	79	NA	wild-type	3358
G08	6	2	3	80	NA	wild-type	27664708
G09	6	2	3	81	NA	heterozygous	43360
G10	6	2	3	82	NA	homozygous	21310129
G11	6	2	3	83	NA	heterozygous	24161331
G12	6	2	3	84	NA	heterozygous	29972544
H01	6	2	3	85	NA	heterozygous	13358
H02	6	2	3	86	NA	heterozygous	31329248
H03	6	2	3	87	NA	homozygous	23359
H04	6	2	3	88	NA	heterozygous	31703918
H05	6	2	3	89	NA	homozygous	18359
H06	6	2	3	90	NA	wild-type	29837520
H07	6	2	3	91	NA	heterozygous	34122691
H08	6	2	3	92	NA	heterozygous	23359
H09	6	2	3	93	NA	heterozygous	24094308
H10	6	2	3	94	NA	wild-type	27726854
H11	6	2	3	95	NA	heterozygous	58361
H12	6	2	3	96	NA	heterozygous	8358
