## Supplementary material for "A whole-animal phenotypic drug screen identifies suppressors of atherogenic lipoproteins": DJK20240205_01_summary.xlsx

### Sheet: Sheet1
Well	Plate	Clutch	Age	Fish	Treatment	HNF4	RLU
A01	1	1	3	1	NA	heterozygous	0
A02	1	1	3	2	NA	homozygous	27680422
A03	1	1	3	3	NA	ND	18536
A04	1	1	3	4	NA	homozygous	3536
A05	1	1	3	5	NA	heterozygous	34916822
A06	1	1	3	6	NA	heterozygous	8536
A07	1	1	3	7	NA	heterozygous	34498853
A08	1	1	3	8	NA	heterozygous	3536
A09	1	1	3	9	NA	wild-type	37313910
A10	1	1	3	10	NA	homozygous	8536
A11	1	1	3	11	NA	heterozygous	33929723
A12	1	1	3	12	NA	wild-type	42135006
B01	1	1	3	13	NA	homozygous	3536
B02	1	1	3	14	NA	heterozygous	38537
B03	1	1	3	15	NA	homozygous	30107769
B04	1	1	3	16	NA	wild-type	0
B05	1	1	3	17	NA	heterozygous	13536
B06	1	1	3	18	NA	homozygous	23536
B07	1	1	3	19	NA	wild-type	48537
B08	1	1	3	20	NA	wild-type	13536
B09	1	1	3	21	NA	heterozygous	8536
B10	1	1	3	22	NA	heterozygous	58538
B11	1	1	3	23	NA	homozygous	24522500
B12	1	1	3	24	NA	homozygous	21104841
C01	1	1	3	25	NA	homozygous	18536
C02	1	1	3	26	NA	wild-type	29790964
C03	1	1	3	27	NA	heterozygous	35586027
C04	1	1	3	28	NA	homozygous	24063554
C05	1	1	3	29	NA	heterozygous	13536
C06	1	1	3	30	NA	heterozygous	34242955
C07	1	1	3	31	NA	homozygous	18536
C08	1	1	3	32	NA	homozygous	25229486
C09	1	1	3	33	NA	heterozygous	38320944
C10	1	1	3	34	NA	homozygous	25559973
C11	1	1	3	35	NA	wild-type	18536
C12	1	1	3	36	NA	homozygous	13536
D01	1	1	3	37	NA	wild-type	28536
D02	1	1	3	38	NA	heterozygous	41502458
D03	1	1	3	39	NA	heterozygous	35491886
D04	1	1	3	40	NA	wild-type	39465885
D05	1	1	3	41	NA	heterozygous	41855569
D06	1	1	3	42	NA	wild-type	39807584
D07	1	1	3	43	NA	heterozygous	30315578
D08	1	1	3	44	NA	heterozygous	28536
D09	1	1	3	45	NA	heterozygous	18536
D10	1	1	3	46	NA	heterozygous	13536
D11	1	1	3	47	NA	homozygous	13536
D12	1	1	3	48	NA	homozygous	32110187
E01	1	1	3	49	NA	heterozygous	29214806
E02	1	1	3	50	NA	heterozygous	33537
E03	1	1	3	51	NA	homozygous	30242839
E04	1	1	3	52	NA	heterozygous	8536
E05	1	1	3	53	NA	heterozygous	25069456
E06	1	1	3	54	NA	homozygous	53538
E07	1	1	3	55	NA	heterozygous	13536
E08	1	1	3	56	NA	heterozygous	13536
E09	1	1	3	57	NA	heterozygous	13536
E10	1	1	3	58	NA	homozygous	35178163
E11	1	1	3	59	NA	heterozygous	31537554
E12	1	1	3	60	NA	heterozygous	28536
F01	1	1	3	61	NA	wild-type	58538
F02	1	1	3	62	NA	heterozygous	22539080
F03	1	1	3	63	NA	heterozygous	13536
F04	1	1	3	64	NA	heterozygous	23536
F05	1	1	3	65	NA	wild-type	40996779
F06	1	1	3	66	NA	heterozygous	38305199
F07	1	1	3	67	NA	heterozygous	13536
F08	1	1	3	68	NA	heterozygous	31266998
F09	1	1	3	69	NA	wild-type	29546955
F10	1	1	3	70	NA	heterozygous	43537
F11	1	1	3	71	NA	wild-type	39387052
F12	1	1	3	72	NA	heterozygous	0
G01	1	1	3	73	NA	heterozygous	28536
G02	1	1	3	74	NA	homozygous	30331166
G03	1	1	3	75	NA	wild-type	43537
G04	1	1	3	76	NA	wild-type	35873748
G05	1	1	3	77	NA	wild-type	38537
G06	1	1	3	78	NA	heterozygous	42604468
G07	1	1	3	79	NA	heterozygous	47579653
G08	1	1	3	80	NA	wild-type	41665819
G09	1	1	3	81	NA	heterozygous	23536
G10	1	1	3	82	NA	wild-type	43537
G11	1	1	3	83	NA	heterozygous	31594799
G12	1	1	3	84	NA	heterozygous	42382890
H01	1	1	3	85	NA	heterozygous	41570960
H02	1	1	3	86	NA	heterozygous	33757497
H03	1	1	3	87	NA	homozygous	23089819
H04	1	1	3	88	NA	heterozygous	33537
H05	1	1	3	89	NA	heterozygous	18536
H06	1	1	3	90	NA	homozygous	3536
H07	1	1	3	91	NA	heterozygous	28536
H08	1	1	3	92	NA	homozygous	25384385
H09	1	1	3	93	NA	heterozygous	3536
H10	1	1	3	94	NA	heterozygous	35674948
H11	1	1	3	95	NA	heterozygous	33230614
H12	1	1	3	96	NA	wild-type	32063320
A01	2	1	4	1	NA	heterozygous	48217614
A02	2	1	4	2	NA	homozygous	14147
A03	2	1	4	3	NA	wild-type	0
A04	2	1	4	4	NA	ND	9146
A05	2	1	4	5	NA	homozygous	9146
A06	2	1	4	6	NA	heterozygous	19147
A07	2	1	4	7	NA	homozygous	21567826
A08	2	1	4	8	NA	homozygous	29059770
A09	2	1	4	9	NA	heterozygous	4146
A10	2	1	4	10	NA	homozygous	4146
A11	2	1	4	11	NA	heterozygous	24147
A12	2	1	4	12	NA	homozygous	0
B01	2	1	4	13	NA	homozygous	29147
B02	2	1	4	14	NA	heterozygous	4146
B03	2	1	4	15	NA	heterozygous	29147
B04	2	1	4	16	NA	homozygous	30825551
B05	2	1	4	17	NA	homozygous	29879852
B06	2	1	4	18	NA	heterozygous	35157863
B07	2	1	4	19	NA	heterozygous	0
B08	2	1	4	20	NA	heterozygous	32918389
B09	2	1	4	21	NA	wild-type	37980489
B10	2	1	4	22	NA	wild-type	35361764
B11	2	1	4	23	NA	heterozygous	38017212
B12	2	1	4	24	NA	heterozygous	19147
C01	2	1	4	25	NA	homozygous	0
C02	2	1	4	26	NA	heterozygous	9146
C03	2	1	4	27	NA	heterozygous	34227901
C04	2	1	4	28	NA	wild-type	38300561
C05	2	1	4	29	NA	heterozygous	19147
C06	2	1	4	30	NA	wild-type	32553569
C07	2	1	4	31	NA	heterozygous	19147
C08	2	1	4	32	NA	wild-type	36334928
C09	2	1	4	33	NA	wild-type	36706717
C10	2	1	4	34	NA	heterozygous	36115078
C11	2	1	4	35	NA	heterozygous	34147
C12	2	1	4	36	NA	heterozygous	35105589
D01	2	1	4	37	NA	homozygous	4146
D02	2	1	4	38	NA	heterozygous	9146
D03	2	1	4	39	NA	heterozygous	24147
D04	2	1	4	40	NA	heterozygous	33377256
D05	2	1	4	41	NA	wild-type	30856747
D06	2	1	4	42	NA	heterozygous	24147
D07	2	1	4	43	NA	homozygous	9146
D08	2	1	4	44	NA	heterozygous	9146
D09	2	1	4	45	NA	heterozygous	30602015
D10	2	1	4	46	NA	wild-type	39147
D11	2	1	4	47	NA	heterozygous	38195606
D12	2	1	4	48	NA	heterozygous	32339966
E01	2	1	4	49	NA	homozygous	22745530
E02	2	1	4	50	NA	wild-type	4146
E03	2	1	4	51	NA	heterozygous	29672156
E04	2	1	4	52	NA	homozygous	9146
E05	2	1	4	53	NA	heterozygous	4146
E06	2	1	4	54	NA	heterozygous	27789794
E07	2	1	4	55	NA	heterozygous	32741170
E08	2	1	4	56	NA	wild-type	19147
E09	2	1	4	57	NA	heterozygous	36664817
E10	2	1	4	58	NA	heterozygous	32600465
E11	2	1	4	59	NA	heterozygous	39147
E12	2	1	4	60	NA	heterozygous	14147
F01	2	1	4	61	NA	homozygous	29615050
F02	2	1	4	62	NA	homozygous	24265243
F03	2	1	4	63	NA	heterozygous	9146
F04	2	1	4	64	NA	heterozygous	34147
F05	2	1	4	65	NA	wild-type	24147
F06	2	1	4	66	NA	heterozygous	30404524
F07	2	1	4	67	NA	wild-type	27706927
F08	2	1	4	68	NA	heterozygous	44148
F09	2	1	4	69	NA	homozygous	26366722
F10	2	1	4	70	NA	heterozygous	49148
F11	2	1	4	71	NA	wild-type	44120834
F12	2	1	4	72	NA	heterozygous	38421278
G01	2	1	4	73	NA	heterozygous	34024290
G02	2	1	4	74	NA	wild-type	14147
G03	2	1	4	75	NA	heterozygous	9146
G04	2	1	4	76	NA	homozygous	34541251
G05	2	1	4	77	NA	homozygous	19147
G06	2	1	4	78	NA	heterozygous	14147
G07	2	1	4	79	NA	heterozygous	19147
G08	2	1	4	80	NA	heterozygous	14147
G09	2	1	4	81	NA	wild-type	40460455
G10	2	1	4	82	NA	homozygous	33299022
G11	2	1	4	83	NA	heterozygous	45687124
G12	2	1	4	84	NA	heterozygous	33450282
H01	2	1	4	85	NA	wild-type	34233123
H02	2	1	4	86	NA	homozygous	9146
H03	2	1	4	87	NA	heterozygous	29371094
H04	2	1	4	88	NA	heterozygous	32965306
H05	2	1	4	89	NA	homozygous	25142334
H06	2	1	4	90	NA	wild-type	24147
H07	2	1	4	91	NA	homozygous	29604667
H08	2	1	4	92	NA	heterozygous	4146
H09	2	1	4	93	NA	homozygous	14147
H10	2	1	4	94	NA	homozygous	28230168
H11	2	1	4	95	NA	heterozygous	49148
H12	2	1	4	96	NA	wild-type	43729738
A01	3	1	5	1	NA	heterozygous	26351465
A02	3	1	5	2	NA	heterozygous	24400
A03	3	1	5	3	NA	homozygous	22478203
A04	3	1	5	4	NA	heterozygous	17907318
A05	3	1	5	5	NA	ND	29401
A06	3	1	5	6	NA	heterozygous	20474230
A07	3	1	5	7	NA	homozygous	14400
A08	3	1	5	8	NA	homozygous	9400
A09	3	1	5	9	NA	homozygous	20992721
A10	3	1	5	10	NA	homozygous	23296665
A11	3	1	5	11	NA	wild-type	17580009
A12	3	1	5	12	NA	wild-type	27826304
B01	3	1	5	13	NA	heterozygous	18132422
B02	3	1	5	14	NA	heterozygous	22611982
B03	3	1	5	15	NA	heterozygous	54402
B04	3	1	5	16	NA	heterozygous	29542628
B05	3	1	5	17	NA	heterozygous	24404735
B06	3	1	5	18	NA	heterozygous	19400
B07	3	1	5	19	NA	heterozygous	19400
B08	3	1	5	20	NA	heterozygous	29848948
B09	3	1	5	21	NA	homozygous	22339303
B10	3	1	5	22	NA	wild-type	9400
B11	3	1	5	23	NA	heterozygous	14400
B12	3	1	5	24	NA	heterozygous	21598914
C01	3	1	5	25	NA	wild-type	24400
C02	3	1	5	26	NA	heterozygous	26304935
C03	3	1	5	27	NA	heterozygous	14258347
C04	3	1	5	28	NA	heterozygous	9400
C05	3	1	5	29	NA	wild-type	0
C06	3	1	5	30	NA	heterozygous	34401
C07	3	1	5	31	NA	heterozygous	28422190
C08	3	1	5	32	NA	homozygous	44401
C09	3	1	5	33	NA	heterozygous	39571872
C10	3	1	5	34	NA	homozygous	4400
C11	3	1	5	35	NA	wild-type	0
C12	3	1	5	36	NA	heterozygous	18823482
D01	3	1	5	37	NA	homozygous	16854275
D02	3	1	5	38	NA	homozygous	39401
D03	3	1	5	39	NA	heterozygous	23543914
D04	3	1	5	40	NA	wild-type	7803182
D05	3	1	5	41	NA	wild-type	9400
D06	3	1	5	42	NA	wild-type	54402
D07	3	1	5	43	NA	heterozygous	30316442
D08	3	1	5	44	NA	heterozygous	9400
D09	3	1	5	45	NA	homozygous	9400
D10	3	1	5	46	NA	wild-type	15093823
D11	3	1	5	47	NA	wild-type	26372145
D12	3	1	5	48	NA	heterozygous	28277064
E01	3	1	5	49	NA	homozygous	24400
E02	3	1	5	50	NA	homozygous	17232391
E03	3	1	5	51	NA	wild-type	22642857
E04	3	1	5	52	NA	heterozygous	34401
E05	3	1	5	53	NA	heterozygous	25684805
E06	3	1	5	54	NA	heterozygous	7157039
E07	3	1	5	55	NA	wild-type	29485530
E08	3	1	5	56	NA	homozygous	24400
E09	3	1	5	57	NA	heterozygous	23940703
E10	3	1	5	58	NA	heterozygous	14400
E11	3	1	5	59	NA	heterozygous	22766370
E12	3	1	5	60	NA	heterozygous	24400
F01	3	1	5	61	NA	wild-type	26056825
F02	3	1	5	62	NA	heterozygous	79404
F03	3	1	5	63	NA	wild-type	29034086
F04	3	1	5	64	NA	homozygous	29381727
F05	3	1	5	65	NA	heterozygous	29345399
F06	3	1	5	66	NA	wild-type	24400
F07	3	1	5	67	NA	wild-type	4400
F08	3	1	5	68	NA	heterozygous	4400
F09	3	1	5	69	NA	wild-type	30269681
F10	3	1	5	70	NA	heterozygous	29401
F11	3	1	5	71	NA	homozygous	19515146
F12	3	1	5	72	NA	wild-type	9400
G01	3	1	5	73	NA	heterozygous	18495793
G02	3	1	5	74	NA	heterozygous	4400
G03	3	1	5	75	NA	homozygous	9400
G04	3	1	5	76	NA	heterozygous	20484493
G05	3	1	5	77	NA	wild-type	27494874
G06	3	1	5	78	NA	homozygous	9400
G07	3	1	5	79	NA	homozygous	14400
G08	3	1	5	80	NA	homozygous	22663441
G09	3	1	5	81	NA	heterozygous	14400
G10	3	1	5	82	NA	heterozygous	14400
G11	3	1	5	83	NA	homozygous	20233067
G12	3	1	5	84	NA	wild-type	9400
H01	3	1	5	85	NA	wild-type	0
H02	3	1	5	86	NA	wild-type	0
H03	3	1	5	87	NA	wild-type	24400
H04	3	1	5	88	NA	homozygous	18751788
H05	3	1	5	89	NA	heterozygous	19400
H06	3	1	5	90	NA	heterozygous	18557224
H07	3	1	5	91	NA	wild-type	17569783
H08	3	1	5	92	NA	heterozygous	19151307
H09	3	1	5	93	NA	wild-type	4400
H10	3	1	5	94	NA	heterozygous	5735380
H11	3	1	5	95	NA	heterozygous	14400
H12	3	1	5	96	NA	homozygous	21578357
