## Supplementary material for "A whole-animal phenotypic drug screen identifies suppressors of atherogenic lipoproteins": rdu14_nPAGE_data_summary.csv

Experiment	DPF	HNF_genotype	Clutch	Replicate	ZM	VLDL	IDL	LDL
DJK20231115_01	1	wild-type	1	1	0.02132103	0.02076838	0.00349836	0.00088313
DJK20231115_01	1	wild-type	1	2	0.0820328	0.0375002	0.0094746	0.0028587
DJK20231115_01	1	wild-type	1	3	0.03412475	0.02553114	0.00294066	0.00091381
DJK20231115_01	1	wild-type	1	4	0.05835015	0.02587548	0.00450561	0.00152781
DJK20231115_01	1	heterozygous	1	1	0.03371316	0.0235999	0.00416763	0.00140756
DJK20231115_01	1	heterozygous	1	2	0.05046775	0.0333869	0.00438032	0.00104407
DJK20231115_01	1	heterozygous	1	3	0.04872584	0.03010954	0.00532678	0.00123276
DJK20231115_01	1	heterozygous	1	4	0.04275372	0.02042597	0.00339977	0.00099068
DJK20231115_01	1	homozygous	1	1	0.01779134	0.01662531	0.0038916	0.00126042
DJK20231115_01	1	homozygous	1	2	0.0299398	0.02136203	0.00214845	0.00073746
DJK20231115_01	1	homozygous	1	3	0.01832066	0.02129068	0.00401806	0.00120625
DJK20231115_01	1	homozygous	1	4	0.01336654	0.01667412	0.00294386	0.00110929
DJK20231115_01	1	wild-type	2	1	0.03462848	0.01456668	0.00195012	0.00069854
DJK20231115_01	1	wild-type	2	2	0.03278668	0.02419191	0.00196274	0.00072613
DJK20231115_01	1	wild-type	2	3	0.04438227	0.02417931	0.00215245	0.00059731
DJK20231115_01	1	wild-type	2	4	0.0301293	0.02013629	0.00316102	0.00072397
DJK20231115_01	1	heterozygous	2	1	0.04202601	0.02587071	0.00259182	0.00072529
DJK20231115_01	1	heterozygous	2	2	0.02857782	0.01711859	0.00202949	0.00064969
DJK20231115_01	1	heterozygous	2	3	0.02330063	0.01355216	0.00280471	0.00069881
DJK20231115_01	1	heterozygous	2	4	0.03494409	0.01843421	0.00227823	0.00063815
DJK20231115_01	1	homozygous	2	1	0.02808833	0.01862739	0.00214584	0.00050901
DJK20231115_01	1	homozygous	2	2	0.01979094	0.01781389	0.00321439	0.00093929
DJK20231115_01	1	homozygous	2	3	0.0206473	0.01965861	0.00222263	0.00058558
DJK20231115_01	1	homozygous	2	4	0.01359356	0.01379861	0.00393094	0.00136222
DJK20231115_01	2	wild-type	1	1	0.0970055	0.1275269	0.0154917	0.0038414
DJK20231115_01	2	wild-type	1	2	0.0920002	0.0684716	0.0088192	0.0028783
DJK20231115_01	2	wild-type	1	3	0.0957882	0.0502143	0.0086555	0.0026748
DJK20231115_01	2	wild-type	1	4	0.0915305	0.0747477	0.0153045	0.0034563
DJK20231115_01	2	heterozygous	1	1	0.1178651	0.0964308	0.0142472	0.0036328
DJK20231115_01	2	heterozygous	1	2	0.1080688	0.0810402	0.0143581	0.0033101
DJK20231115_01	2	heterozygous	1	3	0.0862008	0.0722923	0.0179208	0.00378
DJK20231115_01	2	heterozygous	1	4	0.0805038	0.0867721	0.0244507	0.0059844
DJK20231115_01	2	homozygous	1	1	0.06901416	0.07988713	0.01914069	0.00481542
DJK20231115_01	2	homozygous	1	2	0.06780741	0.0903166	0.01264119	0.00335585
DJK20231115_01	2	homozygous	1	3	0.0534224	0.07818136	0.01997874	0.00420783
DJK20231115_01	2	homozygous	1	4	0.0563895	0.07176868	0.01593001	0.00524641
DJK20231115_01	2	wild-type	2	1	0.0524636	0.06097328	0.01323992	0.00234179
DJK20231115_01	2	wild-type	2	2	0.06529362	0.03340907	0.01412138	0.00280364
DJK20231115_01	2	wild-type	2	3	0.04108966	0.02037331	0.00635138	0.00126811
DJK20231115_01	2	wild-type	2	4	0.0813436	0.0259059	0.0042752	0.0012297
DJK20231115_01	2	heterozygous	2	1	0.0800877	0.0172152	0.0043346	0.0012536
DJK20231115_01	2	heterozygous	2	2	0.0941058	0.0151794	0.0033886	0.0013079
DJK20231115_01	2	heterozygous	2	3	0.05486933	0.01718583	0.00347251	0.00086096
DJK20231115_01	2	heterozygous	2	4	0.060907	0.0112659	0.0022095	0.0007741
DJK20231115_01	2	homozygous	2	1	0.04289493	0.00842377	0.00234798	0.00080471
DJK20231115_01	2	homozygous	2	2	0.03372093	0.0090729	0.00318158	0.00105062
DJK20231115_01	2	homozygous	2	3	0.05203553	0.0113189	0.0019041	0.00067077
DJK20231115_01	2	homozygous	2	4	0.03349367	0.01100576	0.00322415	0.00115748
DJK20231115_01	3	wild-type	1	1	0.1656466	0.0787631	0.0497824	0.0187719
DJK20231115_01	3	wild-type	1	2	0.171533	0.0947042	0.0522548	0.0155906
DJK20231115_01	3	wild-type	1	3	0.1624034	0.0951876	0.0654503	0.0184052
DJK20231115_01	3	wild-type	1	4	0.1526702	0.0753801	0.0491211	0.0172152
DJK20231115_01	3	heterozygous	1	1	0.1426852	0.0752929	0.0593728	0.0269969
DJK20231115_01	3	heterozygous	1	2	0.1547154	0.0763734	0.0534026	0.0233083
DJK20231115_01	3	heterozygous	1	3	0.1766497	0.0680019	0.0399071	0.0216444
DJK20231115_01	3	heterozygous	1	4	0.1674813	0.0710201	0.044745	0.021902
DJK20231115_01	3	homozygous	1	1	0.1319661	0.0654121	0.0414153	0.0141286
DJK20231115_01	3	homozygous	1	2	0.1521354	0.0656317	0.0367688	0.0164234
DJK20231115_01	3	homozygous	1	3	0.158718	0.0752329	0.0331567	0.0127745
DJK20231115_01	3	homozygous	1	4	0.1345796	0.0685427	0.026615	0.0088911
DJK20231115_01	3	wild-type	2	1	0.1898586	0.0515281	0.0153645	0.0101677
DJK20231115_01	3	wild-type	2	2	0.2037737	0.0468116	0.0129849	0.0099122
DJK20231115_01	3	wild-type	2	3	0.1989455	0.0597481	0.0189498	0.0159023
DJK20231115_01	3	wild-type	2	4	0.176369	0.0557107	0.0252089	0.0157773
DJK20231115_01	3	heterozygous	2	1	0.1819569	0.0538417	0.0198696	0.0153594
DJK20231115_01	3	heterozygous	2	2	0.1633175	0.0428525	0.0187478	0.0116454
DJK20231115_01	3	heterozygous	2	3	0.184892	0.0625494	0.0248017	0.0172272
DJK20231115_01	3	heterozygous	2	4	0.2161128	0.0456226	0.0189314	0.0159956
DJK20231115_01	3	homozygous	2	1	0.2032723	0.0353919	0.0110045	0.0073967
DJK20231115_01	3	homozygous	2	2	0.1906804	0.0332288	0.0135152	0.0110702
DJK20231115_01	3	homozygous	2	3	0.1502966	0.0375635	0.00941	0.0054911
DJK20231115_01	3	homozygous	2	4	0.1641695	0.0226294	0.0061708	0.0058674
DJK20240205_01	3	wild-type	1	1	0.1522383	0.1338632	0.0436437	0.0166582
DJK20240205_01	3	wild-type	1	2	0.1272108	0.0840867	0.0260392	0.0121223
DJK20240205_01	3	wild-type	1	3	0.1350149	0.0887205	0.0403667	0.0206943
DJK20240205_01	3	wild-type	1	4	0.1579922	0.1128145	0.0236271	0.0098794
DJK20240205_01	3	heterozygous	1	1	0.147139	0.1063991	0.0260374	0.0113564
DJK20240205_01	3	heterozygous	1	2	0.1448463	0.1121084	0.0368782	0.017999
DJK20240205_01	3	heterozygous	1	3	0.152204	0.1291018	0.0322875	0.0143196
DJK20240205_01	3	heterozygous	1	4	0.119172	0.0772259	0.0282073	0.0124872
DJK20240205_01	3	homozygous	1	1	0.1409223	0.068878	0.0234439	0.0087918
DJK20240205_01	3	homozygous	1	2	0.1328802	0.075549	0.0212259	0.0079016
DJK20240205_01	3	homozygous	1	3	0.1418786	0.0571617	0.0152221	0.0058293
DJK20240205_01	3	homozygous	1	4	0.1685266	0.0759997	0.0255616	0.0089555
DJK20240205_01	4	wild-type	1	1	0.127809	0.0632579	0.040567	0.0458398
DJK20240205_01	4	wild-type	1	2	0.1430192	0.0749512	0.0623836	0.0353354
DJK20240205_01	4	wild-type	1	3	0.1664504	0.0811607	0.0768811	0.0497455
DJK20240205_01	4	wild-type	1	4	0.1781576	0.0825174	0.0715646	0.0358166
DJK20240205_01	4	heterozygous	1	1	0.1813918	0.0682589	0.0619168	0.0383173
DJK20240205_01	4	heterozygous	1	2	0.135527	0.0638463	0.049282	0.0255806
DJK20240205_01	4	heterozygous	1	3	0.1310785	0.0596219	0.0483832	0.0292892
DJK20240205_01	4	heterozygous	1	4	0.1287728	0.0648976	0.0505373	0.0291477
DJK20240205_01	4	homozygous	1	1	0.1354241	0.065227	0.0371728	0.0181556
DJK20240205_01	4	homozygous	1	2	0.1207225	0.059742	0.0292402	0.0173654
DJK20240205_01	4	homozygous	1	3	0.1291417	0.058946	0.0191757	0.0113073
DJK20240205_01	4	homozygous	1	4	0.0996503	0.0588188	0.0291231	0.0318999
DJK20240205_01	5	wild-type	1	1	0.0815465	0.0304625	0.02243	0.0312543
DJK20240205_01	5	wild-type	1	2	0.0896136	0.043078	0.025654	0.0335501
DJK20240205_01	5	wild-type	1	3	0.0770075	0.0381308	0.0174543	0.0260309
DJK20240205_01	5	wild-type	1	4	0.0931603	0.0320341	0.0268088	0.037724
DJK20240205_01	5	heterozygous	1	1	0.089733	0.0414016	0.0395088	0.0445046
DJK20240205_01	5	heterozygous	1	2	0.09304	0.0345222	0.0306832	0.0350574
DJK20240205_01	5	heterozygous	1	3	0.0983647	0.0437634	0.0345835	0.0332709
DJK20240205_01	5	heterozygous	1	4	0.082607	0.0412	0.0340865	0.0345252
DJK20240205_01	5	homozygous	1	1	0.0965886	0.0443915	0.0296567	0.0314768
DJK20240205_01	5	homozygous	1	2	0.0830024	0.0345746	0.023207	0.0211554
DJK20240205_01	5	homozygous	1	3	0.0802223	0.0303062	0.0207147	0.0264319
DJK20240205_01	5	homozygous	1	4	0.0750905	0.0424235	0.0182566	0.0163145
